# Co-option of CENP-A for activity-induced neuronal plasticity

**DOI:** 10.64898/2026.07.16.738894

**Authors:** Ana Stankovic, Daniel Gonzalez-Bohorquez, Izaskun Mallona, Margaux G. Quiniou, Baptiste N. Jaeger, Vladyslav I. Korobeynyk, Linda Brandi, Sandra Günther, Annette E. Rünker, Alexander Garthe, Natalia A. Cruz-Ochoa, Csaba Földy, Scott N. Furlan, Gerd Kempermann, Mark D. Robinson, Sebastian Jessberger

**Affiliations:** Laboratory of Neural Plasticity, Brain Research Institute, University of Zurich, 8057 Zurich, Switzerland; University Research Priority Program (URPP), Adaptive Brain Circuits in Development and Learning (AdaBD), University of Zurich, 8057 Zurich, Switzerland; Department of Molecular Life Sciences, University of Zurich, 8057 Zurich, Switzerland; SIB Swiss Institute of Bioinformatics, University of Zurich, 8057 Zurich, Switzerland; German Center for Neurodegenerative Diseases (DZNE) Dresden and Center for Regenerative Therapies Dresden (CRTD), Technische Universität Dresden, Dresden 01307, Germany; Laboratory of Neural Connectivity, Brain Research Institute, University of Zurich, 8057 Zurich, Switzerland; Ben Towne Center for Childhood Cancer Research, Seattle Children’s Research Institute, the University of Washington, and the Fred Hutchinson Cancer Research Center, Seattle WA 98101, USA

## Abstract

Neuronal activation drives activity-dependent gene expression that underlies experience-associated synaptic modifications, learning and memory. Here we show that the histone variant CENP-A, best known for specifying centromere identity, is dynamically regulated by synaptic activity at both the RNA and protein levels in postmitotic neurons. Neuronal activation increases a non-centromeric nuclear pool of CENP-A while leaving centromeric CENP-A levels unchanged. Downregulation of CENP-A selectively reduces the activity-associated non-centromeric pool, impairs activity-dependent induction of immediate-early genes such as FOS and ARC, and disrupts hippocampus-dependent learning and memory. Furthermore, we find that activity-dependent neuronal responses in human embryonic stem cell-derived forebrain organoids similarly require CENP-A. Our results reveal a mitosis-independent, conserved role of CENP-A for driving plasticity in mammalian neurons.
