## Supplementary material for "Co-option of CENP-A for activity-induced neuronal plasticity": Figure 1-source data 1

### Sheet: README
Figure 1-source data 1 (panel Figure 1B)
Stankovic et al., Co-option of CENP-A for activity-induced neuronal plasticity
Panel content	CENP-A/GAPDH western blot intensity ratio in hippocampal lysates, saline vs PTZ.
Replicates and n	N=3 mice per group (separate animals). Values are band intensities (AU).
Statistical test	Unpaired two-tailed Welch's t-test (unequal variances).
Result	PTZ/saline 1.7-fold; P=0.10.
Data presentation	Bars or points show means; error bars SD; points are biological replicates unless stated otherwise.
Significance	* P<0.05, ** P<0.01, *** P<0.001, ns not significant.
Formulas	Summary values, P values and markers are live formulas computed from the data sheets in this file.
Note	Original unedited and uncropped blot images with molecular weight markers are provided as a separate source data file.
Sheets	Contents
1B	Panel summary: per-replicate values, means, SD and statistics.

### Sheet: 1B
Figure 1B - CENP-A/GAPDH Western blot intensity ratio (Saline vs PTZ)
n = 3 mice per group. Normalized = CENP-A / GAPDH band intensity (AU).
Condition	Mouse	GAPDH (AU)	CENP-A (AU)	CENP-A/GAPDH
Saline	1	87.21	1.6	0.0183465
Saline	2	73.88	1.4	0.0189496
Saline	3	72.44	1.18	0.0162893
PTZ	1	94.46	3.72	0.0393817
PTZ	2	78.86	2.13	0.0270099
PTZ	3	83.3	2.1	0.0252101
Mean			0.0178618	0.0305339
SD			0.00139481	0.00771512
n			3	3
Fold (PTZ / Saline)			1.70945
Welch t-test (unequal var), p — PRIMARY			0.100127	ns
