## Supplementary material for "Co-option of CENP-A for activity-induced neuronal plasticity": Figure 1-source data 2

### Sheet: README
Figure 1-source data 2 (panel Figure 1D)
Stankovic et al., Co-option of CENP-A for activity-induced neuronal plasticity
Panel content	Percentage of DG neurons with non-centromeric CENP-A, FOS/ARC-negative vs FOS/ARC-positive, after novel-environment exposure.
Replicates and n	N=3 mice (38, 42, 38 cells per condition per mouse).
Statistical test	Descriptive; no inferential test.
Result	83% (98/118) vs 0% (0/118).
Data presentation	Bars or points show means; error bars SD; points are biological replicates unless stated otherwise.
Significance	* P<0.05, ** P<0.01, *** P<0.001, ns not significant.
Formulas	Summary values, P values and markers are live formulas computed from the data sheets in this file.
Sheets	Contents
1D	Panel summary: per-replicate values, means, SD and statistics.

### Sheet: 1D
Figure 1D - % of ncCENP-A-positive cells (FOS+ vs FOS-)
n = 3 mice per group. Per-mouse percentages.
Mouse	FOS-positive (%)	FOS-negative (%)
1	66	0
2	95	0
3	87	0
Mean	82.6667	0
SD	14.9778	0
n	3	3
