## Supplementary material for "Co-option of CENP-A for activity-induced neuronal plasticity": Figure 1-source data 3

### Sheet: README
Figure 1-source data 3 (panel Figure 1E)
Stankovic et al., Co-option of CENP-A for activity-induced neuronal plasticity
Panel content	Percentage of DG neurons positive for FOS or for non-centromeric CENP-A at home cage (HC), 1 h and 5 h after novel environment.
Replicates and n	N=3 mice per timepoint; independent animals at each timepoint (terminal perfusion).
Statistical test	Unpaired two-tailed t-tests, pre-specified contrasts.
Result	FOS: HC vs 1 h P=0.0002; 1 h vs 5 h P=0.0001. Non-centromeric CENP-A: HC vs 1 h P=0.0006; 1 h vs 5 h P=0.0004.
Data presentation	Bars or points show means; error bars SD; points are biological replicates unless stated otherwise.
Significance	* P<0.05, ** P<0.01, *** P<0.001, ns not significant.
Formulas	Summary values, P values and markers are live formulas computed from the data sheets in this file.
Sheets	Contents
1E	Panel summary: per-replicate values, means, SD and statistics.

### Sheet: 1E
Figure 1E - % of DG neurons positive for FOS and ncCENP-A across timepoints
n = 3 mice per timepoint (different animals at each timepoint; terminal perfusion). HC = home cage, NE = 1 h post novel environment, 5h = 5 h post.
Mouse	FOS HC	FOS NE	FOS 5h	ncCENP-A HC	ncCENP-A NE	ncCENP-A 5h
1	0.46	2.5	0.14	0.27	1.73	0.04
2	0.15	2.2	0	0.04	2.09	0
3	0.35	2.67	0.1	0.2	2.36	0.1
Mean	0.32	2.45667	0.08	0.17	2.06	0.0466667
SD	0.157162	0.237978	0.072111	0.117898	0.31607	0.0503322
n	3	3	3	3	3	3
Pre-specified contrasts (independent mice per timepoint)
Comparison	p (unpaired t-test)	Marker
FOS: HC vs NE	0.000203469	***
FOS: NE vs 5h	7.79811e-05	***
ncCENP-A: HC vs NE	0.000631261	***
ncCENP-A: NE vs 5h	0.000402834	***
