## Supplementary material for "Co-option of CENP-A for activity-induced neuronal plasticity": Figure 1-source data 4

### Sheet: README
Figure 1-source data 4 (panel Figure 1F)
Stankovic et al., Co-option of CENP-A for activity-induced neuronal plasticity
Panel content	Total nuclear CENP-A fluorescence intensity, FOS-negative vs FOS-positive DG neurons.
Replicates and n	N=3 mice; per-mouse means.
Statistical test	Paired two-tailed t-test.
Result	2.16-fold; P=0.0024.
Data presentation	Bars or points show means; error bars SD; points are biological replicates unless stated otherwise.
Significance	* P<0.05, ** P<0.01, *** P<0.001, ns not significant.
Formulas	Summary values, P values and markers are live formulas computed from the data sheets in this file.
Sheets	Contents
1F	Panel summary: per-replicate values, means, SD and statistics.

### Sheet: 1F
Figure 1F- Total nuclear CENP-A fluorescence intensity (AU), FOS- vs FOS+
n = 3 mice per group. Per-mouse mean intensities.
Mouse	FOS-negative (AU)	FOS-positive (AU)
1	289808	654409
2	350317	722980
3	361527	786654
Mean	333884	721348
SD	38580.3	66137.6
n	3	3
Fold (FOS+ / FOS-)	2.16047
Paired t-test, p	0.00238968	**
