## Supplementary material for "Co-option of CENP-A for activity-induced neuronal plasticity": Figure 2-source data 1

### Sheet: README
Figure 2-source data 1 (panel Figure 2C)
Stankovic et al., Co-option of CENP-A for activity-induced neuronal plasticity
Panel content	Centromeric CENP-A fluorescence intensity, FOS-negative vs FOS-positive DG neurons.
Replicates and n	N=3 mice; 40 FOS-negative and 39 FOS-positive cells in total; per-mouse means computed from the cell-level sheet.
Statistical test	Paired two-tailed t-test.
Result	P=0.21 (ns).
Data presentation	Bars or points show means; error bars SD; points are biological replicates unless stated otherwise.
Significance	* P<0.05, ** P<0.01, *** P<0.001, ns not significant.
Formulas	Summary values, P values and markers are live formulas computed from the data sheets in this file.
Sheets	Contents
2C	Panel summary: per-replicate values, means, SD and statistics.
2C-2D	Cell level data.

### Sheet: 2C
Figure 2C — Centromeric CENP-A fluorescence intensities (AU)
n = 3 mice. Per-mouse means derived from the cell-level sheet (centromeric).
Mouse	FOS-negative (AU)	FOS-positive (AU)
1	37.9391	37.264
2	36.5109	29.7745
3	34.804	32.4582
Mean	36.418	33.1656
SD	1.5696	3.79451
n (mice)	3	3
cells (FOS-/FOS+)	40	39
Paired t-test, p	0.213766	ns

### Sheet: 2C-2D cell level
Figures 2C / 2D - cell-level data
One row per cell. Non-centromeric = total nuclear - centromeric. Per-mouse means feed 2C and 2D.
Mouse	FOS status	Cell	Centromeric (AU)	Total nuclear (AU)	Non-centromeric (AU)
1	FOS-negative	1	32.64	235.551	202.911
1	FOS-negative	2	22.912	329.552	306.64
1	FOS-negative	3	18.478	266.937	248.459
1	FOS-negative	4	36.54	468.278	431.738
1	FOS-negative	5	44.252	246.066	201.814
1	FOS-negative	6	34.042	239.632	205.59
1	FOS-negative	7	51.5	419.63	368.13
1	FOS-negative	8	70.08	413.823	343.743
1	FOS-negative	9	39.318	240.102	200.784
1	FOS-negative	10	38.378	217.832	179.454
1	FOS-negative	11	29.19	286.24	257.05
1	FOS-positive	1	46.766	523.047	476.281
1	FOS-positive	2	30.446	426.692	396.246
1	FOS-positive	3	24.482	595.077	570.595
1	FOS-positive	4	36.094	502.018	465.924
1	FOS-positive	5	28.876	442.385	413.509
1	FOS-positive	6	28.874	503.587	474.713
1	FOS-positive	7	58.688	422.455	363.767
1	FOS-positive	8	29.816	431.557	401.741
1	FOS-positive	9	43.942	262.857	218.915
1	FOS-positive	10	32.958	285.298	252.34
1	FOS-positive	11	48.962	499.736	450.774
2	FOS-negative	1	26.678	334.103	307.425
2	FOS-negative	2	26.366	302.56	276.194
2	FOS-negative	3	21.03	247.249	226.219
2	FOS-negative	4	38.29	198.417	160.127
2	FOS-negative	5	51.474	274.861	223.387
2	FOS-negative	6	32.012	356.902	324.89
2	FOS-negative	7	22.562	241.195	218.633
2	FOS-negative	8	35.78	487.633	451.853
2	FOS-negative	9	42.372	319.448	277.076
2	FOS-negative	10	26.362	225.071	198.709
2	FOS-negative	11	19.772	403.812	384.04
2	FOS-negative	12	29.19	172.956	143.766
2	FOS-negative	13	47.354	291.384	244.03
2	FOS-negative	14	72.466	518.247	445.781
2	FOS-negative	15	55.956	262.539	206.583
2	FOS-positive	1	49.902	247.792	197.89
2	FOS-positive	2	32.954	345.448	312.494
2	FOS-positive	3	40.802	305.071	264.269
2	FOS-positive	4	22.914	262.386	239.472
2	FOS-positive	5	39.232	411.47	372.238
2	FOS-positive	6	30.758	642.47	611.712
2	FOS-positive	7	21.028	642.47	621.442
2	FOS-positive	8	19.458	514.386	494.928
2	FOS-positive	9	22.912	378.954	356.042
2	FOS-positive	10	21.342	531.708	510.366
2	FOS-positive	11	14.75	618.497	603.747
2	FOS-positive	12	40.8	447.126	406.326
2	FOS-positive	13	18.832	481.935	463.103
2	FOS-positive	14	37.978	529.614	491.636
2	FOS-positive	15	32.956	573.882	540.926
3	FOS-negative	1	36.3567	344.971	308.614
3	FOS-negative	2	20.4	209.684	189.284
3	FOS-negative	3	25.11	431.125	406.015
3	FOS-negative	4	26.05	378.266	352.216
3	FOS-negative	5	23.854	247.853	223.999
3	FOS-negative	6	14.438	560.491	546.053
3	FOS-negative	7	26.366	284.107	257.741
3	FOS-negative	8	33.898	391.758	357.86
3	FOS-negative	9	48.066	233.614	185.548
3	FOS-negative	10	59.95	371.289	311.339
3	FOS-negative	11	53.042	258.947	205.905
3	FOS-negative	12	53.3933	446.573	393.18
3	FOS-negative	13	21.4483	186.305	164.857
3	FOS-negative	14	44.884	230.275	185.391
3	FOS-positive	1	34.2633	624.423	590.16
3	FOS-positive	2	27.62	665.243	637.623
3	FOS-positive	3	20.4	294.571	274.171
3	FOS-positive	4	22.284	356.089	333.805
3	FOS-positive	5	28.246	406.753	378.507
3	FOS-positive	6	52.102	459.288	407.186
3	FOS-positive	7	27.306	512.041	484.735
3	FOS-positive	8	15.2207	592.674	577.453
3	FOS-positive	9	38.918	681.935	643.017
3	FOS-positive	10	44.568	724.158	679.59
3	FOS-positive	11	22.755	247.963	225.208
3	FOS-positive	12	37.27	551.326	514.056
3	FOS-positive	13	51.0033	607.005	556.002
