## Supplementary material for "Co-option of CENP-A for activity-induced neuronal plasticity": Figure 2-source data 2

### Sheet: README
Figure 2-source data 2 (panel Figure 2D)
Stankovic et al., Co-option of CENP-A for activity-induced neuronal plasticity
Panel content	Non-centromeric CENP-A fluorescence intensity (total nuclear minus centromeric, per cell), FOS-negative vs FOS-positive DG neurons.
Replicates and n	N=3 mice; 40 FOS-negative and 39 FOS-positive cells in total; per-mouse means computed from the cell-level sheet.
Statistical test	Paired two-tailed t-test.
Result	1.59-fold; P=0.009.
Data presentation	Bars or points show means; error bars SD; points are biological replicates unless stated otherwise.
Significance	* P<0.05, ** P<0.01, *** P<0.001, ns not significant.
Formulas	Summary values, P values and markers are live formulas computed from the data sheets in this file.
Sheets	Contents
2D	Panel summary: per-replicate values, means, SD and statistics.
2C-2D	Cell level data.

### Sheet: 2D
Figure 2D -Non-centromeric CENP-A fluorescence intensities (AU)
n = 3 mice. Per-mouse means derived from the cell-level sheet (non-centromeric).
Mouse	FOS-negative (AU)	FOS-positive (AU)
1	267.847	407.71
2	272.581	432.439
3	292	484.732
Mean	277.476	441.627
SD	12.7992	39.3245
n (mice)	3	3
cells (FOS-/FOS+)	40	39
Fold (FOS+ / FOS-)	1.59159
Paired t-test, p	0.00870037	**
