## Supplementary material for "Co-option of CENP-A for activity-induced neuronal plasticity": Figure 2-source data 3

### Sheet: README
Figure 2-source data 3 (panel Figure 2F)
Stankovic et al., Co-option of CENP-A for activity-induced neuronal plasticity
Panel content	Centromeric CENP-A fluorescence intensity in FOS-negative DG neurons, shCTRL vs shCENP-A.
Replicates and n	N=3 matched pairs (one shCTRL and one shCENP-A mouse per batch, processed together); 57 cells per group.
Statistical test	Paired two-tailed t-test (randomized block design).
Result	P=0.59 (ns).
Data presentation	Bars or points show means; error bars SD; points are biological replicates unless stated otherwise.
Significance	* P<0.05, ** P<0.01, *** P<0.001, ns not significant.
Formulas	Summary values, P values and markers are live formulas computed from the data sheets in this file.
Sheets	Contents
2F	Panel summary: per-replicate values, means, SD and statistics.
2F	Cell level data.

### Sheet: 2F
Figure 2F - Centromeric CENP-A fluorescence intensity (AU)
n = 3 matched pairs (one shCTRL and one shCENP-A mouse per batch, processed together; row = batch). FOS-negative cells; per-mouse means from the cell-level sheet.
Batch (pair)	shCTRL (AU)	shCENP-A (AU)
1	590.502	655.917
2	784.849	701.746
3	793.577	720.869
Mean	722.976	692.844
SD	114.809	33.3786
n (mice)	3	3
cells (shCTRL/shCENP-A)	57	57
Paired two-tailed t-test, p	0.593348	ns

### Sheet: 2F cell level
Figure 2F -cell-level data
One row per cell. Centromeric CENP-A intensity in FOS-negative cells. Per-mouse means feed 2F.
Mouse	Construct	Cell	Centromeric (AU)
1	shCTRL	1	603.361
1	shCTRL	2	613.279
1	shCTRL	3	526.858
1	shCTRL	4	537.838
1	shCTRL	5	600.855
1	shCTRL	6	587.096
1	shCTRL	7	509.176
1	shCTRL	8	493.783
1	shCTRL	9	435.371
1	shCTRL	10	697.764
1	shCTRL	11	759.692
1	shCTRL	12	504.354
1	shCTRL	13	643.956
1	shCTRL	14	687.548
1	shCTRL	15	656.598
2	shCTRL	1	609.9
2	shCTRL	2	1089.03
2	shCTRL	3	653.71
2	shCTRL	4	623.168
2	shCTRL	5	592.518
2	shCTRL	6	906.486
2	shCTRL	7	698.554
2	shCTRL	8	731.548
2	shCTRL	9	739.34
2	shCTRL	10	709.016
2	shCTRL	11	685.64
2	shCTRL	12	723.729
2	shCTRL	13	1007.37
2	shCTRL	14	1225.85
2	shCTRL	15	1219.86
2	shCTRL	16	908.965
2	shCTRL	17	627.745
2	shCTRL	18	789.225
2	shCTRL	19	824.316
2	shCTRL	20	975.497
2	shCTRL	21	820.665
2	shCTRL	22	704.93
2	shCTRL	23	571.482
2	shCTRL	24	648.915
2	shCTRL	25	533.769
3	shCTRL	1	618.244
3	shCTRL	2	691.837
3	shCTRL	3	744.581
3	shCTRL	4	482.936
3	shCTRL	5	558.127
3	shCTRL	6	672.491
3	shCTRL	7	815.273
3	shCTRL	8	947.856
3	shCTRL	9	1038.44
3	shCTRL	10	1187.61
3	shCTRL	11	764.028
3	shCTRL	12	609.583
3	shCTRL	13	721.936
3	shCTRL	14	856.417
3	shCTRL	15	979.205
3	shCTRL	16	1114.89
3	shCTRL	17	687.354
1	shCENP-A	1	442.967
1	shCENP-A	2	450.186
1	shCENP-A	3	605.729
1	shCENP-A	4	458.111
1	shCENP-A	5	571.397
1	shCENP-A	6	966.062
1	shCENP-A	7	464.421
1	shCENP-A	8	755.234
1	shCENP-A	9	436.023
1	shCENP-A	10	522.138
1	shCENP-A	11	517.509
1	shCENP-A	12	678.048
1	shCENP-A	13	829.151
1	shCENP-A	14	1089.37
1	shCENP-A	15	1052.41
2	shCENP-A	1	795.313
2	shCENP-A	2	793.688
2	shCENP-A	3	642.896
2	shCENP-A	4	253.553
2	shCENP-A	5	1030.2
2	shCENP-A	6	844.673
2	shCENP-A	7	883.553
2	shCENP-A	8	334.169
2	shCENP-A	9	868.769
2	shCENP-A	10	905.366
2	shCENP-A	11	634.466
2	shCENP-A	12	591.092
2	shCENP-A	13	845.507
2	shCENP-A	14	402.391
2	shCENP-A	15	656.45
2	shCENP-A	16	1295.1
2	shCENP-A	17	767.278
2	shCENP-A	18	872.457
2	shCENP-A	19	634.715
2	shCENP-A	20	638.207
2	shCENP-A	21	793.685
2	shCENP-A	22	412.248
2	shCENP-A	23	486.734
2	shCENP-A	24	539.281
2	shCENP-A	25	621.845
3	shCENP-A	1	447.963
3	shCENP-A	2	582.419
3	shCENP-A	3	714.086
3	shCENP-A	4	391.527
3	shCENP-A	5	669.214
3	shCENP-A	6	812.643
3	shCENP-A	7	941.378
3	shCENP-A	8	1076.59
3	shCENP-A	9	1198.44
3	shCENP-A	10	350.684
3	shCENP-A	11	432.195
3	shCENP-A	12	768.932
3	shCENP-A	13	887.517
3	shCENP-A	14	973.246
3	shCENP-A	15	641.853
3	shCENP-A	16	523.908
3	shCENP-A	17	842.176
