## Supplementary material for "Co-option of CENP-A for activity-induced neuronal plasticity": Figure 2-source data 4

### Sheet: README
Figure 2-source data 4 (panel Figure 2G)
Stankovic et al., Co-option of CENP-A for activity-induced neuronal plasticity
Panel content	Number of non-centromeric-CENP-A-positive cells per DG, shCTRL vs shCENP-A.
Replicates and n	N=5 matched pairs (one shCTRL and one shCENP-A mouse per batch, processed together).
Statistical test	Paired two-tailed t-test (randomized block design).
Result	2.35-fold reduction; P=0.002.
Data presentation	Bars or points show means; error bars SD; points are biological replicates unless stated otherwise.
Significance	* P<0.05, ** P<0.01, *** P<0.001, ns not significant.
Formulas	Summary values, P values and markers are live formulas computed from the data sheets in this file.
Sheets	Contents
2G	Panel summary: per-replicate values, means, SD and statistics.

### Sheet: 2G
Figure 2G - Number of ncCENP-A+ cells per DG
n = 5 matched pairs (one shCTRL and one shCENP-A mouse per batch, processed together; row = batch). After novel-environment exposure.
Batch (pair)	shCTRL	shCENP-A
1	3540	1344
2	4524	1680
3	2976	1248
4	6156	2556
5	4152	2244
Mean	4269.6	1814.4
SD	1208.59	568.919
n (mice)	5	5
Fold (shCTRL / shCENP-A)	2.35317
Paired two-tailed t-test, p	0.00202271	**
