## Supplementary material for "Co-option of CENP-A for activity-induced neuronal plasticity": Figure 2-source data 5

### Sheet: README
Figure 2-source data 5 (panel Figure 2I)
Stankovic et al., Co-option of CENP-A for activity-induced neuronal plasticity
Panel content	Live imaging of CENP-A-EGFP in mNSC-derived neurons: whole-nucleus and centromeric signal, activated (-TTX, +KCl) vs non-activated (+TTX, -KCl); non-activated recordings are shown in Figure 2—figure supplement 1D.
Replicates and n	N=3 independent differentiations per condition (activated 28 and 27 cells; non-activated 25 cells per channel); 42 frames (~3 min per frame); each cell normalized to its own first frame.
Statistical test	Activated vs non-activated per-replicate session means, unpaired two-tailed Welch's t-test (primary); activated session means vs normalized baseline 1.0, one-sample t-test (supporting).
Result	Whole nucleus P=0.02; centromeric P=0.20 (ns).
Data presentation	Bars or points show means; error bars SD; points are biological replicates unless stated otherwise.
Significance	* P<0.05, ** P<0.01, *** P<0.001, ns not significant.
Formulas	Summary values, P values and markers are live formulas computed from the data sheets in this file.
Sheets	Contents
2I	Panel summary: per-replicate values, means, SD and statistics.
Act per-frame means	Activated: per-replicate mean at each frame, mean and SD across replicates (plotted values).
NA per-frame means	Non-activated: per-replicate mean at each frame.
Act whole nucleus cells	Activated, whole nucleus: one row per cell, 42 frames.
Act centromeric cells	Activated, centromeric: one row per cell, 42 frames.
NA whole nucleus cells	Non-activated, whole nucleus: one row per cell, 42 frames.
NA centromeric cells	Non-activated, centromeric: one row per cell, 42 frames.

### Sheet: 2I
Figure 2I -- whole nucleus and centromeric CENP-A-EGFP, activated vs non-activated
Per-replicate session mean = mean of that replicate's per-frame means over 42 frames. n = 3 differentiations per condition.
Replicate	Activated whole	Activated centromeric	Non-activated whole	Non-activated centromeric
1	1.27851	1.01969	1.07503	1.05316
2	1.18782	0.979598	1.04002	1.09194
3	1.18846	1.05996	1.09427	1.04538
Mean	1.21826	1.01975	1.06978	1.06349
SD	0.0521769	0.0401795	0.0275051	0.0249408
cells (total)	28	27	25	25
Test	p	marker
Whole nucleus: activated vs non-activated (Welch)	0.0218163	*
Centromeric: activated vs non-activated (Welch)	0.198143	ns

### Sheet: Act per-frame means
Activated (-TTX, +KCl): per-replicate per-frame means
Per-replicate mean across that replicate's cells at each frame (AVERAGEIF on the cell sheets); mean and SD across the 3 replicate means are the plotted values.
Frame	Whole R1	Whole R2	Whole R3	Whole mean	Whole SD	Cen R1	Cen R2	Cen R3	Cen mean	Cen SD
1	1	1	1	1	0	1	1	1	1	0
2	1.08861	1.10689	1.07894	1.09148	0.0141934	0.862562	0.810649	0.868812	0.847341	0.0319295
3	1.17141	1.12974	1.07842	1.12652	0.0465781	1.01195	0.869473	1.01075	0.964059	0.0819163
4	1.28663	1.30014	1.26818	1.28498	0.0160394	1.00886	0.861505	1.01256	0.960975	0.0861642
5	1.33083	1.26024	1.2273	1.27279	0.0528949	1.03574	0.826878	1.08029	0.980967	0.135291
6	1.47179	1.40239	1.37519	1.41646	0.0498168	0.998984	1.03448	1.11404	1.04917	0.0589187
7	1.51717	1.38207	1.53795	1.47906	0.0846376	1.10091	0.994192	1.10947	1.06819	0.0642277
8	1.40888	1.30025	1.32822	1.34578	0.0564037	1.09771	0.978847	1.07836	1.05164	0.0637801
9	1.36536	1.22449	1.30423	1.29803	0.070642	1.07655	1.15901	1.10376	1.11311	0.0420187
10	1.34804	1.18238	1.22717	1.25253	0.0856941	1.07462	1.0344	1.07886	1.06263	0.0245372
11	1.36713	1.2441	1.2479	1.28638	0.0699619	1.12751	1.09446	1.17833	1.13343	0.0422449
12	1.32031	1.23496	1.29173	1.28233	0.0434428	0.964889	1.14638	1.10333	1.07153	0.0948301
13	1.30774	1.20737	1.23781	1.25097	0.0514644	1.02985	1.06722	1.13026	1.07577	0.0507503
14	1.31665	1.18149	1.35378	1.28397	0.0906725	1.03527	0.955887	1.21503	1.06873	0.13277
15	1.28459	1.1409	1.16237	1.19595	0.0775087	0.970253	1.17055	1.042	1.06093	0.101481
16	1.27852	1.15907	1.14751	1.19503	0.0725293	1.15714	1.02406	1.12763	1.10294	0.0698922
17	1.28476	1.2736	1.25606	1.27147	0.014466	1.05561	1.21792	1.11496	1.1295	0.0821266
18	1.3582	1.22859	1.15355	1.24678	0.103529	1.2047	1.15196	1.14158	1.16608	0.0338438
19	1.32631	1.23956	1.17841	1.24809	0.0743175	0.901122	0.998372	1.11994	1.00648	0.109634
20	1.29861	1.18747	1.27912	1.25507	0.0593458	1.11195	0.99049	1.11396	1.07213	0.0707109
21	1.26843	1.18738	1.26293	1.23958	0.0452922	1.08352	1.06119	1.03702	1.06058	0.0232556
22	1.27708	1.25337	1.29021	1.27355	0.0186696	1.16376	1.15975	1.11187	1.14513	0.0288698
23	1.26425	1.23221	1.25694	1.25113	0.0167897	0.992535	1.00481	1.14307	1.04681	0.0835936
24	1.27398	1.12356	1.09721	1.16492	0.0953675	0.965201	1.00384	0.996204	0.988413	0.0204615
25	1.26188	1.15016	1.12167	1.1779	0.0741058	0.931943	0.803486	1.0526	0.929343	0.124578
26	1.23732	1.0984	1.17147	1.16907	0.0694923	0.948845	0.83754	0.975568	0.920651	0.0732061
27	1.2371	1.13878	1.02214	1.13267	0.107606	0.972444	1.01767	1.00978	0.999966	0.0241588
28	1.26196	1.20427	1.06695	1.17772	0.100178	1.0067	0.944963	0.988627	0.980097	0.0317417
29	1.26297	1.14843	1.12773	1.17971	0.0728465	0.837265	0.832402	1.045	0.904889	0.121364
30	1.29056	1.2049	1.11101	1.20216	0.0898075	1.18198	1.13411	1.12103	1.1457	0.0320863
31	1.27009	1.18454	1.221	1.22521	0.0429302	0.964675	0.86885	0.953332	0.928952	0.0523586
32	1.26546	1.16048	1.05008	1.15868	0.107702	0.991076	0.970327	0.996027	0.98581	0.013635
33	1.27384	1.14021	1.05939	1.15781	0.108301	0.974238	0.948502	0.983782	0.968841	0.018249
34	1.28081	1.15438	1.30563	1.24694	0.0811157	1.03418	0.957729	1.05252	1.01481	0.0502771
35	1.30288	1.19496	1.09114	1.19633	0.105876	1.04442	0.982056	1.15901	1.06183	0.0897509
36	1.29669	1.16564	1.17638	1.2129	0.0727558	1.0668	0.87799	1.11105	1.01861	0.123778
37	1.28183	1.16595	1.1961	1.21463	0.0601167	1.09261	1.15849	1.08443	1.11184	0.0406003
38	1.23238	1.16145	1.07659	1.1568	0.0779972	0.883343	0.796784	0.972934	0.884354	0.0880793
39	1.21539	1.16102	1.22755	1.20132	0.0354224	0.916628	0.686684	0.956222	0.853178	0.145541
40	1.1746	1.07632	1.1331	1.12801	0.0493395	0.82184	0.824716	0.962149	0.869569	0.0801902
41	1.17968	1.07989	0.999686	1.08642	0.0901767	1.03949	0.998272	1.0963	1.04468	0.0492187
42	1.15662	1.11627	1.11647	1.12979	0.0232427	1.08739	0.88624	0.96574	0.979791	0.101311

### Sheet: NA per-frame means
Non-activated (+TTX, -KCl): per-replicate per-frame means
Per-replicate mean across that replicate's cells at each frame (AVERAGEIF on the cell sheets); mean and SD across the 3 replicate means are the plotted values.
Frame	Whole R1	Whole R2	Whole R3	Whole mean	Whole SD	Cen R1	Cen R2	Cen R3	Cen mean	Cen SD
1	1	1	1	1	0	1	1	1	1	0
2	1.04704	1.03925	1.03805	1.04145	0.00488244	1.04327	1.07537	1.10559	1.07474	0.031163
3	1.0751	1.07012	1.06348	1.06957	0.00582879	1.16559	1.15659	1.15098	1.15772	0.00736838
4	1.08261	1.04496	1.05792	1.06183	0.0191277	1.0373	1.11989	1.16022	1.1058	0.0626634
5	1.09454	0.978561	1.03653	1.03654	0.0579908	1.07463	1.13742	1.11046	1.1075	0.0314987
6	1.08743	1.07188	1.0826	1.08064	0.00796138	0.919948	1.07404	1.06926	1.02108	0.0876183
7	1.07602	1.02944	1.02942	1.04496	0.0268955	1.06951	1.16189	1.04897	1.09346	0.0601436
8	1.0776	1.17184	1.08082	1.11009	0.0535027	1.11015	1.07053	1.09667	1.09245	0.020148
9	1.114	1.11519	1.08503	1.10474	0.0170779	1.09032	1.27795	1.01746	1.12858	0.134392
10	1.11378	1.1335	1.0803	1.1092	0.0268981	1.09102	1.14779	1.0206	1.08647	0.0637189
11	1.10915	1.06465	1.06135	1.07838	0.0266936	1.19741	1.16234	1.08265	1.14747	0.0588048
12	1.09113	1.07037	1.08386	1.08178	0.0105335	1.08111	1.09115	1.11733	1.09653	0.0186987
13	1.08452	1.03071	1.11338	1.0762	0.0419587	1.16166	1.14002	1.16366	1.15511	0.0131114
14	1.07954	1.01635	1.18482	1.09357	0.0851059	1.20399	1.05861	1.08976	1.11745	0.0765465
15	1.08914	1.00025	1.04081	1.0434	0.0445041	1.22351	1.08294	1.18658	1.16434	0.0728804
16	1.08582	1.07514	1.07172	1.07756	0.00735313	1.10531	0.979552	1.08862	1.05783	0.0683007
17	1.08833	1.07372	1.06664	1.07623	0.0110603	1.10362	1.0878	1.10599	1.09914	0.00988852
18	1.10978	1.03065	1.12174	1.08739	0.049499	1.11578	1.05802	1.13382	1.10254	0.039594
19	1.09292	1.07282	1.11221	1.09265	0.0196942	1.09187	1.06282	1.02385	1.05951	0.0341317
20	1.09734	1.02217	1.13534	1.08495	0.05759	1.08764	1.04546	1.04685	1.05999	0.0239621
21	1.1045	1.07243	1.14497	1.1073	0.0363516	0.932279	1.01373	0.933206	0.959739	0.0467629
22	1.10609	1.03909	1.11472	1.08663	0.0413964	1.05406	1.05115	0.933159	1.01279	0.0689784
23	1.1001	1.01473	1.15838	1.09107	0.0722493	0.96026	1.03496	1.10666	1.03396	0.0732071
24	1.09885	1.07399	1.13618	1.10301	0.0313029	1.06643	1.09226	1.02237	1.06035	0.0353395
25	1.0906	1.05149	1.18714	1.10974	0.0698208	1.11522	1.08778	1.10549	1.10283	0.0139152
26	1.11517	1.01973	1.15256	1.09582	0.0684938	1.02818	1.17682	1.09981	1.1016	0.0743381
27	1.08249	1.0349	1.11699	1.07813	0.0412172	1.03087	1.18795	0.982094	1.06697	0.107572
28	1.08202	1.12347	1.12902	1.1115	0.0256799	0.948243	1.0619	0.961244	0.990461	0.0622053
29	1.05799	1.0402	1.07284	1.05701	0.0163435	0.867101	1.06054	0.980338	0.969325	0.097187
30	1.07897	1.01903	1.16633	1.08811	0.0740723	0.861606	0.951535	0.938253	0.917131	0.0485426
31	1.079	1.04461	1.15661	1.0934	0.0573725	1.12272	1.22607	1.02147	1.12342	0.102303
32	1.0645	1.00056	1.11462	1.05989	0.0571685	1.0252	1.22717	1.07852	1.1103	0.104665
33	1.02812	1.05559	1.03835	1.04069	0.0138807	0.855384	1.00417	1.04845	0.969333	0.101136
34	1.04959	1.04013	1.05872	1.04948	0.00929469	0.97104	1.12935	0.969998	1.02346	0.0917006
35	1.05097	1.01753	1.07577	1.04809	0.0292236	0.996265	0.977528	0.999841	0.991212	0.0119846
36	1.04076	0.953872	1.09439	1.02968	0.0709121	1.07643	1.22448	1.09072	1.13054	0.0816639
37	1.02198	1.00633	1.07781	1.03537	0.0375744	1.0586	1.10218	0.970043	1.04361	0.0673304
38	1.02432	0.981007	1.08108	1.0288	0.0501877	1.06991	1.07992	0.956495	1.03544	0.0685513
39	1.027	0.977841	1.02804	1.01096	0.0286856	1.00369	1.07543	0.994416	1.02451	0.0443397
40	1.02509	0.968975	1.09597	1.03001	0.0636397	1.00371	0.916742	0.870228	0.930228	0.0677556
41	1.05674	0.962935	1.09549	1.03839	0.068155	1.11876	1.13845	0.983267	1.08016	0.0844861
42	1.0708	1.07084	1.11743	1.08636	0.0269074	1.09298	1.0512	1.04062	1.0616	0.0276814

### Sheet: Act whole nucleus cells
Activated, whole nucleus, per-cell traces
One row per cell; fluorescence normalized to the cell's own first frame (=1.0). Source file: video_activated_1.xlsx
Replicate	Cell	F1	F2	F3	F4	F5	F6	F7	F8	F9	F10	F11	F12	F13	F14	F15	F16	F17	F18	F19	F20	F21	F22	F23	F24	F25	F26	F27	F28	F29	F30	F31	F32	F33	F34	F35	F36	F37	F38	F39	F40	F41	F42
1	1	1	1.13041	1.28091	1.36041	1.3947	1.43034	1.53315	1.43143	1.42974	1.43003	1.43223	1.40905	1.43479	1.43491	1.4377	1.46895	1.4962	1.45142	1.47792	1.52155	1.51724	1.51361	1.53538	1.53609	1.52757	1.52538	1.54154	1.55104	1.51678	1.57812	1.6157	1.58378	1.59015	1.63247	1.64594	1.64202	1.58519
1	2	1	0.875285	0.968336	1.31511	1.35561	1.49879	1.44316	1.15406	1.14062	1.14542	1.18536	1.12437	1.02224	1.08095	1.03391	1.07377	1.18736	1.12788	1.20993	1.21356	1.18522	1.09924	1.03289	0.980086	1.07534	1.0245	0.94381	0.963275	0.9978	1.11514	1.0247	1.03154	1.01132	1.09708	1.02692	1.14599	1.18797	1.16225	1.13984	1.177	1.05511	1.08814
1	3	1	1.11428	1.20561	1.28735	1.30946	1.56149	1.40593	1.43299	1.50259	1.55432	1.55204	1.50626	1.49915	1.49386	1.45361	1.47166	1.41026	1.36875	1.36972	1.33918	1.35023	1.39485	1.3607	1.35009	1.25327	1.30585	1.3732	1.36685	1.34214	1.28415	1.25787	1.26224	1.26832	1.26151	1.2745	1.27008	1.26417	1.28232	1.246	1.23983	1.25755	1.29917
1	4	1	1.14711	1.20932	1.20914	1.20519	1.33131	1.3687	1.38578	1.1453	1.16277	1.16296	1.18731	1.1905	1.1915	1.14173	1.14065	1.15331	1.26304	1.11943	1.10914	1.10946	1.16269	1.15757	1.17077	1.19032	1.16026	1.12573	1.17895	1.13955	1.24985	1.22786	1.23759	1.22667	1.22379	1.22397	1.18574	1.1385	1.13429	1.15234	1.10442	1.11366	1.13625
1	5	1	1.26906	1.4025	1.45824	1.51294	1.60815	1.67277	1.54524	1.49876	1.57469	1.4939	1.38666	1.47023	1.40744	1.40063	1.54733	1.48614	1.74594	1.55206	1.50188	1.39334	1.37204	1.29617	1.43836	1.39324	1.2511	1.2389	1.34397	1.45183	1.46321	1.44705	1.42993	1.5375	1.4358	1.60252	1.60933	1.51177	1.47714	1.54955	1.33131	1.38448
1	6	1	1.12639	1.13511	1.13312	1.49135	1.5	1.60771	1.26478	1.16736	1.18572	1.21533	1.20837	1.2523	1.22337	1.23928	1.19391	1.18992	1.22653	1.23962	1.26653	1.27667	1.28584	1.34323	1.32894	1.3231	1.30013	1.29843	1.32691	1.3352	1.31331	1.29426	1.30355	1.30299	1.30764	1.32993	1.27418	1.27626	1.2829	1.28079	1.30185	1.28372	1.2694
1	7	1	1.08547	1.09951	1.28313	1.22517	1.31666	1.32575	1.23478	1.11955	1.13175	1.13593	1.15019	1.12308	1.13124	1.14928	1.12832	1.11864	1.13801	1.1136	1.0841	1.09495	1.06836	1.07775	1.06571	1.06545	1.04727	1.04419	1.04855	1.04439	1.05644	1.02719	1.0276	1.01692	1.04605	1.06343	0.996886	1.04971	1.03435	0.914181	0.8447	0.929568	0.889815
1	8	1	1.00104	1.09821	1.23381	1.29054	1.42917	2.11282	1.94315	1.79126	1.4968	1.75534	1.55284	1.42979	1.56665	1.34137	1.12933	1.22821	1.65206	1.58835	1.37903	1.22514
1	9	1	1.02727	1.10455	1.3122	1.24822	1.49277	1.33742	1.31137	1.42354	1.33073	1.26403	1.232	1.21491	1.21384	1.26697	1.2265	1.21952	1.27438	1.24949	1.24732	1.22334	1.23784	1.2552
1	10	1	1.10976	1.21	1.27377	1.27514	1.54925	1.36429	1.38523	1.43492	1.46821	1.47422	1.44603	1.44042	1.42269	1.38139	1.40475	1.358	1.33395	1.34296	1.32384	1.30874	1.35924	1.31937	1.32181	1.2667	1.28411	1.33097	1.31611	1.27611	1.26428	1.26612	1.24747	1.23681	1.24213	1.25585	1.24925	1.24106	1.25336	1.225	1.22313	1.23371	1.25698
2	11	1	1.34474	1.31302	1.33904	1.32873	1.34231	1.3863	1.41498	1.40766	1.39166	1.41446	1.42529	1.42292	1.44213	1.44915	1.40956	1.38711	1.39132	1.371	1.36035	1.29627	1.35942	1.33323	1.30138	1.27995	1.27414	1.2473	1.27494	1.28612	1.26883	1.24434	1.24702	1.24126	1.28398	1.31947	1.24273	1.31558	1.27411	1.16522	1.05235	1.18015	1.116
2	12	1	1.05047	1.07222	1.27054	1.37493	1.25926		1.04728	1.04248	1.04017	1.04225	1.02459	1.01895	1.01873	1.0342	1.03755	1.04707	1.03458	1.01612	1.01947	0.989348	0.993426	0.967199	0.955713	0.998366	1.01825	1.03288	1.03096	1.02756	1.01883	1.04069	1.02713	0.980445	0.992663	0.995242	0.977684	0.984194	0.977887	0.962009	0.98956	1.01464	0.987968
2	13	1	1.13958	1.16469	1.11345	1.23134	1.66094	1.62856	1.22642	1.17894	1.18852	1.24451	1.19758	1.27997	1.08848	1.20451	1.19612	1.21502	1.25077	1.23218	1.22396	1.12517	1.27238	1.35856	1.33329	1.38362	1.24648	1.23346	1.23852	1.22597	1.35837	1.266	1.37139	1.31665	1.19882	1.26451	1.29371	1.17413	1.16337	1.42064	1.20738	1.2247	1.25338
2	14	1	0.798584	1.00323	1.26098	1.54194	1.53847	1.45709	1.29754	1.19984	1.14696	1.12568	1.09821	0.980914	1.08643	0.892938	0.986321	1.28146	1.05376	1.18235	1.2019	1.12399	1.19935	0.983475	1.07026	1.09673	0.986457	0.791297	0.918442	0.921292	1.15204	1.08709	1.01691	0.934308	1.11869	1.0353	1.17262	1.18114	1.27986	1.11104	1.22032	1.11684	1.06274
2	15	1	1.12586	1.12108	1.27061	1.22349	1.54759	1.35256	1.44404	1.56455	1.4973	1.47879	1.59282	1.34695	1.38365	1.35852	1.18982	1.30502	1.3454	1.45068	1.2841	1.3352	1.46473	1.52546	1.19175	1.18499	1.26158	1.32072	1.32625	1.07436	1.2787	1.42854	1.3072	1.28735	1.20683	1.10502	1.28634	1.32497	1.26137	1.27104	1.29417	1.33777	1.20158
2	16	1	1.34883	1.28226	1.29944	1.22416	1.4072	1.6124	1.4054	1.46763	1.32729	1.4577	1.14613	1.22907	1.4928	1.20821	1.48755	1.42242	1.29287	1.52748	1.33177	1.30712	1.33306	1.16186	1.41117	1.40209	1.16141	1.2347	1.46906	1.37121	1.15181	1.22379	1.10334	1.1045	1.2083	1.3791	1.11806	1.39244	1.39311	1.20675	1.07377	1.17592	1.17574
2	17	1	1.00631	1.2466	1.45536	1.13796	1.32818	1.32197	1.09676	1.15834	1.04991	1.27966	1.17665	1.24235	1.25662	1.24126	1.34108	1.16709	1.22449	1.07164	1.08153	1.29617	1.03206	1.23188	1.01149	1.04785	1.07877	1.10228	1.09186	1.05617	1.25618	0.958654	1.02482	1.05328	1.06255	1.06602	0.929735	0.838375	1.28253	0.922672	0.801882	0.974297	0.903843
2	18	1	1.16822	1.22728	1.33317	0.948993	1.44864	1.39286	1.51772	1.25041	1.25249	1.13283	1.24263	1.40137	0.959083	1.21901	1.0712	1.21697	1.25694	1.01281	1.2864	1.25645	1.30501	1.40846	0.969475	1.27077	1.06121	1.08473	1.3816	1.07534	1.21785	1.35518	1.08895	1.21902	1.35993	1.30956	1.31342	1.2172	1.12105	1.14656	1.03142	1.12295	1.14786
2	19	1	1.2319	1.26818	1.44352	1.2829	1.31503	1.26446	1.48953	0.954575	0.737643	1.1235	1.60199	1.38226	1.05818	1.02891	1.03004	1.40079	1.52993	1.27541	0.916378	1.06768	1.41353	1.28136	1.09578	1.08584	1.11941	1.26468	1.23232	1.33576	1.26027	1.2454	1.53015	1.26929	1.09402	1.54125	1.40931	1.10981	0.922691	1.49023	1.19829	1.06648	1.284
2	20	1	0.854393	0.598866	1.21526	1.30796	1.17625	1.02243	1.06286	1.02048	1.19187	1.14164	0.843715	0.768953	1.02882	0.772257	0.841492	1.29303	0.905835	1.25591	1.16886	1.07637	1.16078	1.07063	0.895239	0.751422	0.776305	1.07573	1.07872	1.11052	1.08608	0.995755	0.887905	0.995958	1.01799	0.934083	0.912828	1.12169	0.93853	0.914059	0.894041	0.585129	1.02955
3	21	1	1.05783	1.10015	1.20691	0.892337	1.35789	1.43868	1.16319	1.1376	1.23694	1.30471	1.25129	1.39675	1.3239	1.17911	1.13364	1.02212	0.983806	1.0411	1.36264	1.18504	1.41082	1.17667	1.25837	1.16853	1.34532	0.750678	1.15323	1.1185	1.10131	1.32306	1.0468	0.819857	1.30389	1.0177	1.14765	1.35648	1.05115	1.45192	1.17768	0.879346	1.03938
3	22	1	1.45513	1.259	1.07614	1.19887	1.29412	1.29679	1.50311	1.15795	1.14905	1.33834	1.33548	1.43346	1.73841	1.27022	1.21215	1.5292	1.34637	1.02661	1.36421	1.22508	1.31935	1.24849	0.996517	1.09772	1.1934	1.16861	1.19278	1.20093	1.07261	1.42613	1.17845	1.37404	1.56296	1.35956	1.48699	1.16309	1.2271	1.10066	1.06146	1.05853	1.13768
3	23	1	1.07196	1.05534	1.36275	1.24371	1.49763	1.41787	1.2174	1.5258	1.29864	1.27345	1.27162	1.15848	1.18281	1.15178	1.20814	1.20742	1.29306	1.0894	1.12765	1.12729	1.05101	1.35881
3	24	1	1.11313	1.11048	1.23498	1.07345	1.47576	1.35802	1.13464	1.2405	1.07639	1.24765	1.4466	1.41109	1.36001	1.25248	1.21586	1.06149	0.842214	1.00844	1.62772	1.55199	1.49553	1.23666	1.13469	1.3539	1.22473	0.808697	1.07192	1.19394	1.04886	1.18295	1.13405	0.805121	1.32006	1.10427	1.25856	1.25768	1.14786	1.40907	1.2724	0.970871	1.07599
3	25	1	0.98538	0.895698	1.44084	1.42001	1.50794	1.36658	1.2552	1.2203	1.06845	0.916307	1.17026	1.06689	0.951144	1.04727	1.05329	1.36382	1.04028	1.33572	1.05433	1.01885	1.00114	1.11025	1.04405	1.07369	1.11669	0.964104	0.861991	0.882947	1.02918	0.935236	1.01461	0.984994	1.12895	1.07736	0.967469	1.20722	1.05521	1.17316	1.21924	1.17617	1.2116
3	26	1	1.18629	1.37899	1.38049	1.24786	1.57139	1.96687	1.45431	1.44713	1.53933	1.41604	1.36975	1.45115	1.80879	1.30021	1.53	1.47326	1.34523	0.926757	1.21449	1.39537	1.56555	1.53426	1.27048	1.30234	1.38207	1.46688	1.36697	1.28636	1.21489	1.40398	1.18354	1.45072	1.47814	1.14162	1.35843	1.07502	1.20003	1.11133	1.24916	1.28592	1.24218
3	27	1	0.914435	1.10843	1.23568	1.49879	1.20098	2.46458	1.90076	1.93195	1.27157	1.34278	1.55432	1.21706	1.56473	1.3744	0.988692	1.05816	1.41317	1.74835	1.41047	1.31655
3	28	1	0.847365	0.719254	1.20769	1.24336	1.09579	0.994182	0.997146	0.772631	1.177	1.14392	0.93451	0.767581	0.90045	0.723516	0.838312	1.33302	0.964261	1.2509	1.07143	1.28327	1.18808	1.13342	0.879163	0.733827	0.766615	0.973895	0.75479	1.08371	1.19922	1.05467	0.743038	0.921604	1.03978	0.846348	0.839199	1.11713	0.77819	1.11912	0.818643	0.627282	0.991986

### Sheet: Act centromeric cells
Activated, centromeric, per-cell traces
One row per cell; fluorescence normalized to the cell's own first frame (=1.0). Source file: video_activated_centromeric.xlsx
Replicate	Cell	F1	F2	F3	F4	F5	F6	F7	F8	F9	F10	F11	F12	F13	F14	F15	F16	F17	F18	F19	F20	F21	F22	F23	F24	F25	F26	F27	F28	F29	F30	F31	F32	F33	F34	F35	F36	F37	F38	F39	F40	F41	F42
1	1	1	0.862047	1.04671	0.642678	0.680421	1.06493	1.18954	1.21383	0.730418	0.914141	1.03332	1.40341	0.889708	1.47055	0.984888	1.26457	1.03055	1.16407	0.82009	1.02461	1.2938	1.37989	1.21019	1.07354	1.25819	0.857806	1.27881	1.0564	1.06629	1.54728	1.00601	1.21316	0.737814	1.11971	1.44976	0.866084	1.02882
1	2	1	0.900843	0.79856	0.988962	1.30055	0.992065	1.16242	1.02579	0.929328	1.49609	1.20814	1.18243	1.01409	1.19092	0.717089	0.930292	0.988228	1.24591	0.717112	1.45453	1.04596	1.5186	0.830907	1.26287	0.720472	0.517633	0.919337	1.29923	0.434872	1.94167	1.06555	1.09657	1.32022	1.19531	1.18179	1.39704	1.16024	1.18217	1.26293	0.894101	1.08065	1.164
1	3	1	0.821205	0.902621	1.15708	0.901256	1.02349	0.748575	1.06129	0.906063	0.779369	1.09567	0.579141	0.611475	0.508418	0.776811	1.32261	0.753076	1.03051	0.593952	0.774235	1.03768	0.99237	0.491761	1.02805	1.11741	0.796028	1.22025	1.01657	0.922962	0.73179	0.816227	1.06885	0.657456	0.982116	0.822794	1.12148	1.04344	0.718461	1.10644	0.824244	0.795483	1.19709
1	4	1	0.968852	1.30375	0.912812	1.28905	1.22584	1.05891	1.18302	1.45467	1.0094	1.82014	1.02175	1.13231	1.5088	1.36952	1.40979	1.24387	1.26055	0.829136	1.19203	1.18608	1.66928	1.84423	0.957002	1.15799	1.63591	1.04748	1.28144	1.18022	1.32198	1.65815	0.892232	1.06008	1.25823	1.62432	1.19484	0.905	1.06787	1.32702	0.954726	1.18183	1.2394
1	5	1	0.875035	1.23338	1.41672	1.50839	1.15006	1.37505	1.18338	1.25838	1.36672	1.07504	1.15005	1.50006	1.08338	0.666693	1.23338	1.15838	1.40006	1.71673	1.44172	1.16671	0.666693	1.04171	0.800032	1.13338	0.925037	0.758352	1.00037	1.00337	0.775031	0.575023	1.19171	0.816699	0.883368	1.20005	1.15006	1.25839	1.18338	0.675027	1.20006	1.29172	1.14171
1	6	1	0.957202	1.01607	1.02388	0.890183	0.463221	1.19855	0.921268	0.945306	1.05314	0.566279	0.480514	0.819804	1.04075	0.869247	1.09502	0.657108	1.21181	0.74194	1.11976	0.893063	0.819403	0.613587	0.824636	0.812094	0.913647	0.578673	0.676972	0.749727	0.812041	0.890996	0.512966	1.26749	0.778967	0.395584	1.2253	1.13038	0.535115	0.954083	0.42722	0.782563	0.870806
1	7	1	0.652752	0.782575	0.91986	0.680306	1.07329	0.9733	1.09543	1.31169	0.903444	1.09398	0.936933	1.24147	0.444069	1.40752	0.844317	1.55804	1.11998	0.888891	0.776762	0.961345	1.1001	0.915359	0.810268	0.324065	0.995855	1.0042	0.715936	0.503413	1.14404	0.740776	0.96204	0.959908	1.02158	0.636671	0.512784	1.12201	0.613067	0.17426	0.630693	1.10466	0.91136
2	8	1	1.07295	0.944988	0.821881	0.94572	1.54244	1.01178	1.09785	2.12744	0.934528	1.29119	1.9244	0.906685	1.41979	2.05811	1.51274	1.62129	0.94361	2.05358	2.00169	0.977427
2	9	1	0.63101	0.796578	0.655599	0.996454	0.738891	1.01668	0.758091	1.06742	0.771079	1.0633	0.67545	1.10691	0.782198	1.11965	0.909267	1.08247	0.871439	1.06835	0.728223	1.06736	0.757563	1.11588	0.819257	1.12776	0.768208	1.37451	0.62475	1.05253	0.813073	1.14341	0.910484	1.22745	0.932347	1.23393	1.0251	1.11131	0.99726	1.13172	0.902058	1.1419	0.94336
2	10	1	0.974062	1.1116	1.16881	0.94832	1.1213	1.26179	1.04338	0.955456	1.14963	1.0352	1.08835	1.09099	1.01358	1.13064	0.942927	1.05363	1.1077	1.1044	1.01401	1.0164	1.14508	1.06132	1.0242	1.06407	1.0246	1.00465	1.05459	1.01142	1.05967	0.730413	1.00469	0.979433	1.04387	0.778166	1.06849	1.01807	1.00203	0.997419	1.12603	1.03248	0.982343
2	11	1	0.684183	0.728022	0.756844	0.366946	0.774884	0.55782	0.887668	0.810513	0.87375	0.755399	1.06245	1.08963	0.886433	0.836975	0.928147	1.07583	1.21207	0.566773	0.752966	1.07641	0.87027	1.01738	0.965935	0.813806	0.620325	0.615538	0.661714	1.2345	0.650606	0.524668	0.789572	0.789572	0.572394	0.789137	0.983087	1.36464	0.527158	0.479399	0.817142	0.79269	0.414416
2	12	1	0.586949	0.77885	0.934456	0.535247	1.13915	0.94986	1.02927	1.29737	1.12958	1.2073	0.974624	1.27328	0.435347	1.25796	0.753245	1.45368	1.44963	0.837999	0.654133	1.07209	1.17071	0.845706	0.827513	0.380005	1.06418	0.984271	0.691036	0.494997	1.26767	0.800927	0.919396	0.901039	0.978906	0.657082	0.511295	1.18334	0.544246	0.180316	0.527792	0.651795	0.911434
2	13	1	0.691185	0.722717	0.897235	0.686755	1.14269	1.01186	0.993834	1.33035	0.849711	0.970283	1.01064	1.19321	0.535568	1.3896	0.913605	1.57543	1.18312	0.886032	0.69867	0.994971	1.03901	0.957864	0.850716	0.271182	0.978545	1.09463	0.760945	0.527065	0.817292	0.797756	1.00279	0.820153	0.906394	0.568863	0.48227	1.16878	0.522231	0.181466	0.627012	1.19086	0.903608
2	14	1	0.969563	0.928539	0.993577	1.4665	0.924128	1.02501	1.16613	0.800498	1.57647	1.1761	1.12556	0.916071	1.16541	0.751437	0.780846	0.992015	1.23816	0.679914	1.15783	0.990617	1.61172	0.779079	1.28635	0.722467	0.451682	1.07762	1.43515	0.432867	1.85958	1.1379	1.23575	1.26893	1.13298	1.41613	1.31857	1.26768	1.18778	1.14978	0.948261	1.1799	1.16228
2	15	1	0.875294	0.944487	0.663631	0.669081	0.892384	1.11875	0.854538	0.883068	0.990443	1.25691	1.30955	0.960956	1.40877	0.820017	1.45167	0.888999	1.20992	0.789935	0.916399	1.29428	1.52391	1.25645	1.25288	1.2451	0.955244	0.972483	1.38655	1.07343	1.47089	0.946878	0.92961	0.652932	1.13722	1.43108	0.757114	0.995578
3	16	1	0.785456	0.781817	1.16438	0.787948	1.12946	0.885524	1.18176	0.690304	0.9171	0.945525	0.579639	0.500342	0.53415	0.702875	1.04133	0.720231	1.13332	0.632372	0.840368	0.890896	0.873738	0.475729	1.06458	1.25004	0.819361	1.05684	0.989071	0.872687	0.87546	0.807642	1.07714	0.686073	0.967518	0.805086	0.984826	1.03507	0.721113	0.835356	0.772142	0.773226	0.884541
3	17	1	0.904778	1.09118	1.20416	1.00076	1.06546	1.16775	0.985025	0.882153	0.929504	1.09648	0.793814	1.17359	1.01245	1.11371	0.949336	0.955359	1.3042	1.06891	1.04678	1.01723	1.10598	0.967675	1.17037	0.84343	1.08655	1.00308	1.14902	0.971394	0.887964	0.703914	1.05935	1.00493	0.879246	0.725906	1.1634	0.897786	0.947562	0.901273	1.0392	1.05422	0.925888
3	18	1	0.858196	1.00085	0.775725	1.41933	1.10112	1.04982	1.39331	1.52986	1.0811	1.81168	0.944529	1.23949	1.53751	1.31519	1.34693	1.35255	1.20292	0.947754	1.31395	1.15997	1.57801	1.90016	0.888174	1.36671	1.52229	1.18115	1.28882	1.17251	1.45719	1.56863	0.846391	0.989742	1.43595	1.41216	1.39993	0.705226	1.08078	1.47684	0.942773	1.15827	1.29164
3	19	1	0.806366	1.52432	1.62445	1.33301	1.23844	1.57147	1.02744	1.34432	1.2216	1.05631	1.31256	1.5928	1.17587	0.672923	1.18883	1.15796	1.41144	1.89041	1.36632	0.935735	0.558699	1.00517	0.764928	1.11416	0.80897	0.754931	0.811476	1.12837	0.959378	0.626968	0.966908	0.669799	0.928742	1.3486	1.17739	1.15846	0.960169	0.63488	0.977818	1.22859	0.907373
3	20	1	0.928338	0.76171	1.07049	1.0024	1.13317	1.32845	0.995562	0.80181	1.21096	1.02178	1.19002	1.21947	1.02485	1.26063	0.987851	1.13113	0.960806	1.10122	0.973239	0.963076	1.15649	0.818012	1.03019	1.15629	1.00244	0.995784	1.15972	1.11607	1.03591	0.714241	0.913195	1.02851	1.04781	0.760732	1.01337	1.01513	1.04802	0.884921	1.07719	0.989848	1.01495
3	21	1	1.03648	0.841965	0.857646	1.10656	1.38695	1.1885	1.13462	1.74599	1.07964	1.46305	2.32816	1.01383	2.02095	1.59149	1.39612	1.61508	0.95624	1.91369	2.03772	0.957047
3	22	1	0.642867	0.897475	0.602569	1.02843	0.678164	0.879563	0.636523	1.00507	0.755664	1.14227	0.693423	1.06461	0.923898	1.34087	0.863998	1.09935	0.868495	1.05081	0.54351	1.14605	0.86012	1.07103	0.981486	0.91802	0.841804	1.46413	0.601607	1.12288	0.76298	1.09441	0.941814	1.42031	0.95111	1.25013	1.00482	0.95058	0.812739	1.18095	1.00007	1.31126	0.936145
3	23	1	0.752439	0.64452	0.788095	0.360643	0.800362	0.540758	0.864375	0.772501	0.728304	0.822466	1.03128	1.02868	0.97554	0.899275	0.950202	0.982532	1.20695	0.532201	0.650093	0.858752	0.858501	0.983879	0.872812	0.843488	0.485394	0.549159	0.670509	1.25509	0.656173	0.512655	0.706408	0.782082	0.497661	0.874515	0.879999	1.55015	0.582083	0.414895	0.789927	0.830014	0.423086
3	24	1	0.847167	0.738925	1.03644	1.42146	1.10807	1.02478	1.347	0.887459	1.57573	1.18744	1.19877	1.03471	1.14335	0.769986	0.898107	0.982384	1.09314	0.636398	1.11866	1.1245	1.44173	0.991254	1.50701	0.634352	0.523987	0.998887	1.22693	0.518041	2.26119	1.02312	0.979149	1.35433	1.11492	1.20955	1.43301	1.14136	1.43637	1.41143	0.889832	1.03609	0.964415
3	25	1	1.01266	1.19969	1.30439	1.5258	1.17352	1.41427	1.27584	1.31732	1.35298	1.00247	1.04598	1.48709	1.11543	0.663186	1.17853	1.38666	1.3689	1.94082	1.42684	1.0778	0.662153	1.10729	0.858594	1.14645	0.928317	0.790427	0.682377	1.09918	0.626719	0.603822	1.35009	0.925373	1.00413	1.3017	1.12745	1.34417	1.17042	0.629223	1.29556	1.58929	1.13973
3	26	1	0.97869	1.53555	1.04258	1.34933	1.48386	1.1142	0.936198	1.51974	1.09233	1.73962	0.878958	1.28116	1.35056	1.36632	1.46953	0.99019	0.937172	0.903279	1.298	1.0196	1.6758	1.95149	0.870231	1.1328	1.82119	1.01993	1.22841	1.14017	1.28762	1.85333	1.01834	1.26796	1.39021	1.66586	1.12827	1.10741	0.970085	1.19246	0.83699	0.992153	1.16964
3	27	1	0.872308	1.11102	0.67986	0.627773	1.06995	1.14858	1.1627	0.74864	1.00145	0.850832	1.24281	0.927318	1.76577	0.807588	1.2608	1.00609	1.25542	0.821417	0.751984	1.29361	1.45938	1.30208	0.949866	1.17289	0.890961	1.29328	1.06697	1.09861	1.52069	0.977927	1.09751	0.692491	1.36042	1.39485	0.909123	1.02339

### Sheet: NA whole nucleus cells
Non-activated, whole nucleus, per-cell traces
One row per cell; fluorescence normalized to the cell's own first frame (=1.0). Source file: NA_VIDEO_COMPLETE.xlsx / NA_whole
Replicate	Cell	F1	F2	F3	F4	F5	F6	F7	F8	F9	F10	F11	F12	F13	F14	F15	F16	F17	F18	F19	F20	F21	F22	F23	F24	F25	F26	F27	F28	F29	F30	F31	F32	F33	F34	F35	F36	F37	F38	F39	F40	F41	F42
1	1	1	1.09638	1.03351	1.04669	1.09835	1.03552	1.065	1.12109	1.13528	1.13289	1.12593	1.12744	1.0767	1.06771	1.09678	1.07423	1.09069	1.11335	1.12056	1.09893	1.11462	1.10034	1.09393	1.10034	1.05092	1.17389	1.16425	1.07961	1.00522	1.12192	1.11525	1.10053	1.07568	1.06481	1.10781	1.08444	1.0048	1.01561	0.96332	0.915204	1.05099	1.06377
1	2	1	1.07987	1.00734	1.01171	1.09096	1.03807	1.09541	1.07472	1.03139	1.03998	1.02225	0.972843	1.00488	1.03327	1.00296	1.02439	1.00991	1.03976	1.06085	1.06127	1.06223	1.06242	1.07302	1.08712	1.0882	1.07962	1.07212	1.03012	1.02917	1.0197	1.046	1.02759	0.997127	0.980771	0.996839	0.975685	0.983115	0.987727	1.00753	1.0296	1.04193	1.10454
1	3	1	1.08799	1.14517	1.06877	1.02175	1.09766	1.10455	1.07042	1.08935	1.10195	1.07617	1.07342	1.06317	1.03435	1.08365	1.05081	1.02202	1.02443	1.05959	1.01325	1.032	1.00172	0.980538	0.971928	0.947079	0.981719	0.939993	0.966808	0.921231	0.926314	0.918468	0.893529	0.887505	0.883652	0.86814	0.893859	0.892302	0.886889	0.891503	0.880314	0.877658	0.890836
1	4	1	1.03726	1.06469	1.16286	1.15967	1.17683	1.01799	1.01459	1.09538	1.09621	1.11936	1.09841	1.09257	1.073	1.05583	1.0908	1.15445	1.20848	1.10395	1.12659	1.15301	1.18297	1.17589	1.17562	1.17516	1.17144	1.09799	1.15113	1.14868	1.18316	1.17504	1.15864	1.07669	1.14783	1.13162	1.10804	1.10009	1.10529	1.12784	1.08512	1.08479	1.106
1	5	1	1.01283	1.19163	1.01239	1.01284	1.02041	1.02071	1.00743	1.17575	1.16527	1.17066	1.13964	1.16344	1.15627	1.1689	1.17614	1.15359	1.20902	1.16061	1.19478	1.1745	1.18196	1.18132	1.17623	1.16811	1.17133	1.16821	1.14895	1.09644	1.11965	1.08771	1.08271	0.991398	1.038	1.03044	1.02838	1.04602	1.0449	1.05964	1.04525	1.07068	1.06406
1	6	1	1.00097	1.05238	1.11833	1.12338	1.11347	1.10449	1.13092	1.14563	1.13073	1.13939	1.11929	1.09202	1.06507	1.09852	1.08197	1.08194	1.09325	1.06215	1.06651	1.07276	1.07882	1.05579	1.03665	1.03242	1.05749	0.983122	1.01054	1.029	1.03725	1.04442	1.00261	0.991192	1.05806	1.0305	1.02422	0.989751	0.996709	1.04734	1.1127	1.15172	1.1669
1	7	1	1.014	1.03098	1.15753	1.15485	1.13007	1.12396	1.12402	1.12518	1.12945	1.11026	1.10686	1.0989	1.12711	1.11736	1.10237	1.10569	1.08013	1.08276	1.12004	1.1224	1.13436	1.14021	1.14404	1.17227	1.17073	1.15175	1.18702	1.17622	1.14477	1.16611	1.18587	1.17729	1.17401	1.19148	1.17074	1.13779	1.13315	1.09182	1.10745	1.11941	1.0995
2	8	1	1.04705	1.0623	1.07255	1.09189	1.08833	1.04021	1.07631	1.0501	1.05463	1.06045	1.06739	1.09107	1.11766	1.08652	1.09484	1.1071	1.13953	1.14525	1.17747	1.18656	1.20134	1.16017	1.14683	1.16319	1.16571	1.188	1.19809	1.18212	1.17529	1.16834	1.17289	1.17348	1.17246	1.18854	1.15446	1.18674	1.18595	1.20447	1.20764	1.21763	1.18652
2	9	1	1.02534	1.01002	1.00236	0.982382	0.961566	0.959526	0.960768	0.937755	0.935625	0.933738	0.933275	0.935829	0.923219	0.929601	0.925543	0.929264	0.924845	0.924055	0.921224	0.929007	0.945724	0.963878	0.962843	0.97298	0.973279	0.986372	0.984095	0.980902	0.977982	0.997477	0.994181	0.998873	0.987668	1.0104	1.0208	1.02301	1.03908	1.03162	1.04387	1.06207	1.05986
2	10	1	1.02189	1.03966	1.03087	1.01499	1.02851	1.00303	1.00621	0.99909	0.974372	0.953973	0.97069	0.945337	0.947467	0.930888	0.925413	0.916409	0.89095	0.931618	0.951146	0.933408	0.898531	0.740103	0.795272	0.757147	0.717775	0.873026	0.822755	0.926055	0.937624	0.827125	0.782384	0.774784	0.820899	0.871536	0.853152	0.882902	0.878176	0.74631	0.732768	0.901472	0.956751
2	11	1	1.02183	1.12737	1.1138	0.770487	1.02363	1.086	1.29069	1.40364	1.0093	1.01461	1.24195	1.0395	0.906379	1.01288	0.992431	1.16586	1.11787	1.14176	0.975765	1.16324	0.922347	0.869632	0.935168	1.10019	1.0402	1.07689	1.164	0.967719	0.955789	0.868768	0.984623	0.953124	0.834401	0.818355	0.932288	1.07417	0.741276	0.890547	0.898773	0.772669	0.916769
2	12	1	0.906561	1.06258	1.10904	0.99978	1.14392	0.908127	1.1907	1.21442	1.09442	1.04321	1.10282	1.26664	0.974754	1.01938	1.21996	1.16085	1.22016	1.19744	1.01563	1.1535	0.96616	1.13032	1.19831	1.10908	1.22475	1.03151	1.28566	1.22667	1.11666	1.24933	1.07416	1.44315	1.46427	1.08335	0.99688	1.02971	1.0074	1.05556	1.14966	0.950014	1.14894
2	13	1	1.16579	0.906144	1.11661	1.01033	1.07902	1.17147	1.14233	1.05473	1.23114	1.11993	0.979037	0.909323	0.994236	0.867794	1.05349	1.12352	1.12392	1.08363	1.11101	1.09521	1.15077	1.05245	1.30841	1.11922	1.06625	1.17374	1.359	0.940129	0.856801	1.10796	0.880287	1.02745	0.954604	1.1727	0.962602	0.953293	1.03455	0.965759	0.774309	1.11869	1.05282
2	14	1	1.21446	1.26796	0.950273	0.956688	1.0734	1.0429	1.21184	1.18413	1.26082	1.04072	1.07514	1.0522	1.11291	1.07341	1.20795	1.03905	0.888614	1.08037	0.970133	0.961926	1.1617	0.854749	1.0005	0.931368	0.902956	0.897985	1.04145	0.9284	1.02239	0.839043	0.991774	0.940434	0.945951	0.899154	0.794185	0.832185	1.02674	0.756705	0.856323	0.744196	0.982115
2	15	1	0.911077	1.08491	0.96417	1.00194	1.17665	1.02427	1.49584	1.07769	1.50773	1.35054	1.19264	1.00575	1.15418	1.08149	1.18146	1.14771	0.939324	1.07847	1.05502	1.15659	1.06615	1.34654	1.24459	1.25877	1.06694	1.05169	1.13271	1.16958	1.10971	1.29882	1.12419	1.13342	1.1408	1.09624	0.916613	1.0686	0.93488	1.17175	1.08845	0.936739	1.26296
3	16	1	1.07157	1.01389	1.15125	1.22207	1.30462	0.975972	1.2222	1.04097	1.00206	1.11803	0.99387	0.978408	1.31772	0.958941	0.929468	1.16474	1.18206	1.1604	1.23002	1.25642	1.17125	1.25999	1.20082	1.21586	1.29542	1.17785	1.03749	1.19468	1.22658	0.968328	1.261	1.06853	1.05469	1.05742	0.837031	1.11689	0.916479	1.10698	1.17292	1.01227	1.12441
3	17	1	1.03229	1.14937	1.11449	1.06528	0.950855	1.07344	0.898969	1.11918	1.39865	1.16929	1.16647	1.25304	1.23089	1.15295	1.22371	1.19752	1.12758	1.23521	0.99627	1.20726	1.1112	1.29786	1.24284	1.35505	1.10437	1.26207	1.25937	1.02959	1.18076	1.32077	0.922534	1.07341	0.952963	1.02061	1.32483	1.1044	1.0979	0.955486	1.12857	1.15981	1.02409
3	18	1	1.20311	1.26075	0.986227	0.786659	0.931791	0.993438	1.05855	1.04959	1.07604	1.28113	1.01988	1.22184	1.55368	1.17668	1.22082	1.02483	1.27753	1.27515	1.34282	1.24006	1.31345	1.1329	1.20607	1.19022	1.3448	1.28659	1.07999	1.14195	1.11273	1.15855	1.29834	1.05292	1.16787	0.94029	0.974927	1.17589	1.02154	1.12899	1.13554	1.14919	1.11055
3	19	1	1.00978	0.951678	0.975214	0.826836	0.99773	0.824527	0.924596	1.0506	0.911679	0.925144	1.01882	0.931718	1.11795	1.02332	1.02324	0.915611	0.915627	0.819019	1.01393	0.845227	0.863427	1.03317	1.05698	0.991867	0.92832	0.825074	1.01463	0.951166	0.945082	1.07178	1.18178	0.970478	0.949658	1.02619	1.00898	1.22899	1.01836	1.02411	0.956245	1.17059	1.07793
3	20	1	1.05856	1.09049	1.18819	1.03183	1.25708	1.01512	1.05245	1.01722	1.11146	1.11061	1.32614	1.04309	1.09765	0.980534	1.17067	1.2746	1.25356	1.08448	0.968593	1.24836	1.23937	1.25118	1.26189	1.18455	1.16994	1.12152	1.23257	1.23306	1.30198	1.27241	1.00385	1.01348	1.16265	1.18955	0.965391	0.945023	1.16248	1.0922	1.05357	1.03922	1.17949
3	21	1	1.14618	1.08818	0.965734	1.11968	0.921001	1.19366	1.09891	1.26213	1.10701	1.20025	1.17999	0.996047	0.805424	1.21636	1.09346	1.00378	1.28329	1.10322	1.23243	1.14466	1.07663	1.10042	1.19438	1.22539	1.25947	1.18043	0.991767	0.96861	1.21374	1.01767	1.08809	0.847324	1.01588	1.05567	1.12996	0.941112	1.07733	0.974657	0.714605	1.14361	1.08265
3	22	1	1.06903	1.09593	1.01144	1.07692	1.04817	1.10631	1.0865	1.28625	1.04598	0.951123	1.10193	1.21517	1.25548	0.941907	0.968019	0.994695	0.982699	1.0772	1.10195	1.01849	1.02314	1.17464	0.784394	1.08897	1.17812	0.964	1.09914	0.818936	0.988044	1.15447	1.09857	0.935205	0.979399	1.13579	0.973185	0.98507	1.13466	1.00659	1.12963	0.90974	1.02794
3	23	1	0.843441	0.97572	0.942999	1.06759	1.19451	1.08168	1.15086	1.0319	1.03986	1.08664	0.935703	1.0591	1.11581	0.920365	0.905807	0.86985	1.09013	1.01193	1.10195	1.07795	0.88796	1.0403	1.08871	1.1005	1.12719	1.05311	1.2407	1.09409	0.943757	1.15311	1.04125	1.06485	0.979794	1.05294	1.03252	1.03515	0.980213	0.845211	1.03583	1.00365	1.19749
3	24	1	1.04765	0.983019	1.25997	1.0451	1.17488	1.09761	1.11747	1.02204	1.10129	0.934625	1.00985	1.24846	1.34198	0.972148	1.00135	1.32094	0.934916	1.22359	1.26349	1.22341	1.22445	1.15839	1.13301	1.31402	1.10954	1.28552	1.27731	1.24332	1.48303	1.24496	1.09104	1.2545	1.17476	1.11533	1.31077	1.16196	1.28728	1.07754	1.32303	1.21126	1.16201
3	25	1	0.898887	1.0258	0.983627	1.1233	1.04534	0.932488	1.19772	0.970455	1.00896	0.836683	1.08591	1.18688	1.0116	1.06492	1.18067	0.899826	1.17001	1.13189	1.10191	1.18788	1.23628	1.13497	1.1927	1.20496	1.0084	1.01372	1.0572	1.05299	1.26758	1.20403	1.15975	1.10282	1.14953	1.16389	1.3863	1.08357	1.11458	1.06861	1.30975	1.15554	1.18771

### Sheet: NA centromeric cells
Non-activated, centromeric, per-cell traces
One row per cell; fluorescence normalized to the cell's own first frame (=1.0). Source file: NA_VIDEO_COMPLETE.xlsx / NA_centromeric
Replicate	Cell	F1	F2	F3	F4	F5	F6	F7	F8	F9	F10	F11	F12	F13	F14	F15	F16	F17	F18	F19	F20	F21	F22	F23	F24	F25	F26	F27	F28	F29	F30	F31	F32	F33	F34	F35	F36	F37	F38	F39	F40	F41	F42
1	1	1	1.16295	1.11661	0.656841	0.979453	1.00859	1.07929	1.35769	0.863357	1.45872	1.16971	1.1623	0.947725	0.826424	1.13363	1.03237	1.19791	1.28502	0.654178	0.870438	0.11029	0.824962	0.645206	1.06375	1.33463	0.773083	0.348232	0.245408	0.166961	0.418651	0.842965	0.180098	0.770501	0.684584	0.78669	0.744325	0.924134	0.823026	0.818521	0.704043	0.791374	0.911761
1	2	1	1.18609	1.33057	1.15902	1.07558	1.01215	1.17059	1.02642	1.35093	1.33952	1.25008	1.19131	1.25051	1.11393	1.12334	0.977031	1.27477	0.709109	1.13982	1.23946	1.26546	1.16837	1.02606	1.21782	1.16883	1.05545	1.29372	0.971162	1.12132	1.23679	1.37468	1.29928	0.359361	1.12324	1.16127	1.25092	1.16049	1.26571	1.24575	1.0762	1.11492	1.24843
1	3	1	0.955119	0.995733	1.17603	0.822535	0.736644	0.733237	1.05676	0.732772	0.774577	1.12107	1.25623	1.27901	1.16583	1.07409	1.10016	1.06098	1.06052	1.11747	1.23527	1.07868	0.796162	0.99299	0.865445	0.954304	1.01331	0.980336	0.908199	0.614761	0.770814	0.528542	0.822205	0.802256	0.725368	0.940228	0.888721	0.79912	0.889093	0.935114	0.879404	0.739157	0.91468
1	4	1	0.898528	1.13548	1.17487	1.18961	1.00279	1.10008	1.06714	1.1442	1.20931	1.15031	0.800706	1.11313	1.77265	1.78202	1.05819	1.06462	1.20693	1.22586	1.12545	1.13138	1.19562	1.10914	1.37917	1.23112	1.20267	1.08165	1.04707	1.31444	1.04425	1.05083	1.09334	1.04292	0.873449	1.13952	1.16682	1.02571	1.11603	1.21827	0.791345	1.41962	1.12783
1	5	1	1.07182	1.1599	1.04611	1.19606	1.08314	1.09393	1.09205	1.25266	1.03047	1.12064	0.950131	1.11544	1.14486	0.922401	1.20336	0.86692	1.13788	1.29077	1.04304	0.976383	0.988417	0.978965	1.10452	1.05373	1.18772	0.938595	1.03058	0.952131	0.741951	1.18831	1.00167	1.18393	1.02425	1.24077	0.894735	1.08058	1.06078	1.09427	1.10541	1.26524	0.868928
1	6	1	1.01387	1.25683	0.871966	1.14923	0.865789	1.17244	1.35947	1.30065	1.37387	0.881009	1.33602	1.27085	1.32112	1.29515	1.23073	1.16912	1.14476	1.08774	0.941164	0.678118	1.24581	0.812091	0.826353	0.997861	1.10175	1.25642	1.12037	1.08113	0.170171	0.922535	0.868881	0.78591	1.27701	0.643827	1.46815	1.10101	1.08091	0.695033	1.20823	1.41233	1.67469
1	7	1	1.01451	1.16401	1.17623	1.10995	0.730532	1.13701	0.811557	0.987699	0.450651	1.68902	0.871061	1.15493	1.08314	1.23398	1.13536	1.09101	1.26627	1.12724	1.15867	1.28564	1.15908	1.15737	1.00792	1.0661	0.863277	1.31713	1.31491	0.818961	1.64861	1.95115	1.91095	1.04281	1.08937	1.06156	1.12131	1.31914	1.25382	1.01886	1.26135	1.08868	0.904514
2	8	1	1.2108	1.2075	1.21515	1.02635	1.35813	1.12646	1.19604	1.36783	1.27264	1.18056	1.23366	1.06071	0.844183	0.678595	0.643609	1.09907	1.02467	0.851967	0.801902	1.15815	1.13022	1.66039	0.869083	0.852932	1.14872	1.21136	1.04895	1.39777	1.36571	1.07212	1.26177	1.11102	0.774965	1.05712	1.20437	0.887137	1.0306	1.13932	0.707362	1.353	1.01744
2	9	1	1.22582	1.04078	1.10793	1.03312	1.42436	0.975588	1.16957	1.23101	1.37593	1.00471	1.10204	1.07531	1.15733	1.26978	0.978604	1.13998	0.854646	0.819363	0.921571	0.62677	0.724904	0.853621	1.05092	1.04195	1.68547	1.25969	1.10417	1.15967	0.785458	0.684761	1.08811	0.859077	0.811135	1.11568	1.26032	0.764554	0.83317	0.699207	0.55886	0.901433	1.331
2	10	1	1.11384	1.31154	1.13847	1.1849	1.05481	1.23129	1.06771	1.10157	1.18869	0.984242	0.975069	1.12582	1.40399	0.909939	1.15408	0.958966	1.03891	1.356	0.955767	1.05538	1.04947	0.985749	1.48891	1.12949	1.18997	1.18138	0.848662	0.80613	0.724542	0.934135	0.753596	1.09174	1.02015	1.16243	1.02385	1.15727	0.984345	1.19169	1.19976	1.12557	0.639054
2	11	1	1.07039	1.26837	1.31568	1.10164	0.897776	1.1509	0.898307	1.15846	0.473277	1.55673	0.911935	1.33075	0.92586	1.3589	1.06035	1.01769	1.4603	0.991687	0.923892	1.32892	1.09937	1.12844	0.87669	1.02334	0.980386	1.37641	1.23924	0.862733	1.60296	2.17589	1.83274	0.787217	1.15193	1.19751	1.29806	1.35911	1.13365	0.912719	1.2805	0.916836	0.848131
2	12	1	1.07951	1.0113	1.01559	1.07439	1.13451	1.16418	1.10684	1.24849	0.71816	1.31795	0.937545	1.14575	0.912801	0.981434	1.0115	0.82618	1.12168	1.48729	0.91523	0.953486	1.03131	0.868497	1.10554	1.20465	1.27928	0.918624	0.935461	0.867857	0.863794	1.14386	0.994772	1.1213	0.915575	1.29589	0.942178	1.29085	1.12493	1.02468	0.963884	1.34042	0.91315
2	13	1	1.05136	0.998455	0.807487	1.33161	0.817818	1.20243	1.47633	1.40496	1.44698	0.945311	1.16924	1.16215	1.14376	1.25358	1.29351	1.19617	1.31843	1.02532	0.883282	0.634443	1.49689	0.871744	0.93696	1.29642	1.199	1.42001	1.14058	1.14134	0.165257	0.776093	0.867849	0.617114	1.38897	0.659566	1.52343	1.09368	1.11048	0.690608	1.09055	1.54475	1.49504
2	14	1	1.11023	1.40428	1.24792	1.00065	0.863075	1.26123	0.852291	1.36156	1.43674	1.35481	1.2196	1.2264	1.16213	1.11891	0.972408	1.2925	0.766724	1.0926	1.74378	1.28395	1.28236	0.921952	1.33239	1.2913	1.04989	1.21936	1.08125	1.06146	1.14388	1.89575	1.48568	0.314855	1.06353	1.09247	1.13888	1.27733	1.6145	1.23093	0.970567	1.17054	1.2356
2	15	1	0.741004	1.01047	1.11091	1.3467	1.04183	1.18302	0.797114	1.34972	1.26992	0.954429	1.18008	0.993244	0.918803	1.09234	0.722359	1.17186	0.87884	0.878362	1.21828	1.06878	0.594722	0.989267	1.07756	0.862128	0.881868	0.91677	1.09686	1.18733	0.960678	1.12595	1.53282	2.13103	1.90852	0.239558	1.40472	0.987485	0.807649	1.71427	0.562451	0.755042	0.930209
3	16	1	0.829967	1.361	1.18341	1.34238	1.03514	1.21536	0.897712	1.26367	1.19613	0.923222	0.775626	1.09702	1.76626	1.79812	1.00883	1.08249	1.24284	1.46151	1.1623	1.20885	1.35749	1.15198	1.47003	1.29629	1.21125	1.08939	0.937515	1.36307	1.06484	0.969713	1.00298	0.983069	0.829853	1.40448	1.21439	0.767591	1.06545	1.09958	0.789882	1.18827	1.13506
3	17	1	1.00164	1.005	1.2564	0.806328	0.763429	0.706379	1.19098	0.680133	0.618394	1.14097	1.37927	1.16524	0.819909	0.797521	1.23516	1.05333	1.0243	1.11693	1.09182	1.03798	0.900309	1.11883	0.785143	0.97021	0.992534	0.871313	1.06052	0.557724	0.774868	0.522752	0.872291	0.721807	0.705962	0.934613	0.978426	0.737841	0.78721	0.945524	0.817024	0.726663	0.996933
3	18	1	1.05797	1.02037	1.2414	0.889717	0.924428	0.603471	1.06156	0.601789	0.730442	1.09234	1.39803	1.36551	1.35536	1.09288	1.18163	0.847325	1.10162	1.11373	1.17474	0.961328	0.857238	0.896351	0.682786	1.03612	0.985008	1.21867	0.889104	0.60539	0.780942	0.50415	0.821039	0.819707	0.728692	1.1385	0.840576	0.683991	0.769425	0.820709	0.911413	0.711538	1.07514
3	19	1	1.01406	1.32654	1.04645	1.18463	0.85759	1.17442	0.796747	1.17552	0.43546	1.66173	0.743291	1.23499	1.13226	1.10084	1.11806	1.49091	1.51775	1.18049	1.19875	1.0206	1.29619	1.169	0.879774	1.17025	0.846432	1.15064	1.22646	0.966729	1.58024	2.22029	2.16551	0.969115	1.09709	1.02509	1.22247	1.51438	1.1728	0.697217	1.17838	1.1444	0.854514
3	20	1	1.21125	1.0221	0.725836	1.0506	0.9631	1.29188	1.55331	0.830586	1.68527	1.13542	1.16942	0.986051	0.80393	1.08356	0.913946	1.18775	1.46026	0.412137	0.800226	0.10781	0.760263	0.675758	1.20383	1.61662	0.726265	0.334088	0.294854	0.15146	0.40645	0.881385	0.162151	0.789965	0.783623	0.756244	0.711423	0.966043	0.8544	0.759257	0.841168	0.619765	0.985328
3	21	1	1.05782	1.24925	1.22325	1.51783	0.986225	1.23682	1.00233	1.22155	0.930415	0.968559	0.977995	1.06348	1.10603	0.974825	1.39054	0.825873	1.18891	1.33892	1.03626	0.933486	0.928261	1.06967	1.24347	1.01115	1.18409	0.768156	0.971166	0.866228	0.574295	1.25018	0.904949	1.11639	1.01864	1.17317	0.852998	1.08079	1.06809	1.07176	1.04807	1.19157	1.11939
3	22	1	1.21841	0.952514	1.37365	1.23666	1.22194	1.22842	0.817061	0.919549	1.12135	0.912618	1.07829	1.18153	1.12714	1.00848	0.93461	1.10279	0.934263	1.10466	1.22086	1.07671	0.679641	0.922835	0.97526	0.905309	0.866921	0.868315	1.03061	1.23634	0.720922	0.943879	1.4394	2.20463	1.82834	0.314779	1.21782	0.95211	0.815377	1.29661	0.46961	0.596411	1.05941
3	23	1	1.23451	1.26967	1.33416	0.813767	1.45623	0.923728	1.1784	1.27518	1.33883	0.962207	1.07476	1.29157	1.0448	1.2641	0.978348	0.991782	0.804091	0.786091	0.938508	0.681601	0.702522	1.04411	1.11959	1.17116	1.70983	1.30948	0.991483	1.41277	0.799499	0.720502	1.00579	0.635218	0.81171	1.05775	1.34216	0.82354	0.826163	0.632043	0.611964	0.918822	1.1442
3	24	1	1.18939	1.31594	1.11805	0.947838	1.32575	0.828732	1.2032	1.14872	1.18158	1.18863	1.32217	0.996964	0.881488	0.685223	0.637466	1.17747	1.03075	0.783204	0.781562	1.12552	0.985484	1.82405	0.811274	0.839937	1.34219	1.13991	0.982774	1.40883	1.37359	1.15782	1.49872	1.08145	0.664602	1.08815	1.1336	0.854084	0.952831	1.26206	0.67335	1.14551	1.06282
3	25	1	1.24085	0.987472	1.09963	1.31483	1.1588	1.28053	1.26539	1.05791	0.968099	0.840847	1.25441	1.25428	0.860466	2.06028	1.48758	1.30021	1.03341	0.940798	1.06347	1.17818	0.864194	1.19404	1.05251	1.0378	1.13354	1.07098	1.22795	1.23484	1.30688	1.04401	0.912345	1.16313	1.23146	1.10565	1.39331	1.32006	1.2532	1.3594	1.36143	1.58971	0.973449
