## Supplementary material for "Co-option of CENP-A for activity-induced neuronal plasticity": Figure 2-source data 6

### Sheet: README
Figure 2-source data 6 (panel Figure 2K)
Stankovic et al., Co-option of CENP-A for activity-induced neuronal plasticity
Panel content	Normalized whole-nucleus CENP-A-EGFP fluorescence in mCherry-positive (shRNA-expressing) vs adjacent mCherry-negative cells, five shRNA constructs.
Replicates and n	N=3 biological replicates per construct (~15 cells per condition per replicate); cell counts per group are uneven, tests use per-replicate means.
Statistical test	Paired two-tailed t-tests on per-replicate means (mCherry+ vs mCherry-), Holm-corrected across the 5 constructs.
Result	shDAXX P=0.005; shCENP-A P=0.005; shCTRL, shHIRA, shHJURP ns.
Data presentation	Bars or points show means; error bars SD; points are biological replicates unless stated otherwise.
Significance	* P<0.05, ** P<0.01, *** P<0.001, ns not significant.
Formulas	Summary values, P values and markers are live formulas computed from the data sheets in this file.
Sheets	Contents
2K	Panel summary: per-replicate values, means, SD and statistics.
2K cell level	Data.

### Sheet: 2K
Figure 2K - normalized CENP-A (mCherry+ vs mCherry-)
Per-replicate means from the cell sheet; paired t-test per construct; Holm across constructs.
Construct	Replica	mCherry neg	mCherry pos
shCTRL	1	0.999267	0.985308
shCTRL	2	0.969454	1.09593
shCTRL	3	0.988543	1.03913
shHIRA	1	0.944856	0.431239
shHIRA	2	1.0438	0.462813
shHIRA	3	1.67583	2.74107
shDAXX	1	1.02191	0.457343
shDAXX	2	0.996998	0.448875
shDAXX	3	0.976748	0.367229
shHJURP	1	1.03241	2.03342
shHJURP	2	0.960866	1.27101
shHJURP	3	1.01493	0.392078
shCENP-A	1	1	0.0449219
shCENP-A	2	1	0.115334
shCENP-A	3	1	0.137318
Construct	mean neg	mean pos	raw p (paired)	rank	Holm step	Holm p	marker
shCTRL	0.985755	1.04012	0.312289	3	0.936866	0.936866	ns
shHIRA	1.2215	1.21171	0.987129	5	0.987129	1	ns
shDAXX	0.998554	0.424482	0.00102007	2	0.00408028	0.00477814	**
shHJURP	1.00273	1.23217	0.674023	4	1.34805	1	ns
shCENP-A	1	0.0991911	0.000955627	1	0.00477814	0.00477814	**

### Sheet: 2K cell level
Figure 2K - normalized CENP-A, per-cell data
One row per cell. Value = normalized fluorescence intensity (AU).
Construct	Condition	Replica	Cell	Value (AU)
shCTRL	mCherry neg	1	1	0.487698
shCTRL	mCherry neg	1	2	0.410652
shCTRL	mCherry neg	1	3	1.80893
shCTRL	mCherry neg	1	4	0.607114
shCTRL	mCherry neg	1	5	0.749075
shCTRL	mCherry neg	1	6	1.87832
shCTRL	mCherry neg	1	7	0.827908
shCTRL	mCherry neg	1	8	2.51719
shCTRL	mCherry neg	1	9	0.847236
shCTRL	mCherry neg	1	10	0.364562
shCTRL	mCherry neg	1	11	2.49215
shCTRL	mCherry neg	1	12	0.764929
shCTRL	mCherry neg	1	13	0.528775
shCTRL	mCherry neg	1	14	0.268468
shCTRL	mCherry neg	1	15	0.435992
shCTRL	mCherry neg	2	1	1.55764
shCTRL	mCherry neg	2	2	0.514609
shCTRL	mCherry neg	2	3	0.909625
shCTRL	mCherry neg	2	4	0.633898
shCTRL	mCherry neg	2	5	1.39522
shCTRL	mCherry neg	2	6	0.819309
shCTRL	mCherry neg	2	7	1.45932
shCTRL	mCherry neg	2	8	0.101306
shCTRL	mCherry neg	2	9	0.752546
shCTRL	mCherry neg	2	10	1.6954
shCTRL	mCherry neg	2	11	0.818716
shCTRL	mCherry neg	2	12	0.815323
shCTRL	mCherry neg	2	13	1.82632
shCTRL	mCherry neg	2	14	0.229132
shCTRL	mCherry neg	2	15	0.772465
shCTRL	mCherry neg	2	16	0.674279
shCTRL	mCherry neg	2	17	1.5056
shCTRL	mCherry neg	3	1	1.90949
shCTRL	mCherry neg	3	2	1.24464
shCTRL	mCherry neg	3	3	0.376142
shCTRL	mCherry neg	3	4	1
shCTRL	mCherry neg	3	5	0
shCTRL	mCherry neg	3	6	0.819309
shCTRL	mCherry neg	3	7	1.45932
shCTRL	mCherry neg	3	8	0.101306
shCTRL	mCherry neg	3	9	0.752546
shCTRL	mCherry neg	3	10	1.6954
shCTRL	mCherry neg	3	11	0.818716
shCTRL	mCherry neg	3	12	0.815323
shCTRL	mCherry neg	3	13	1.82632
shCTRL	mCherry neg	3	14	0.229132
shCTRL	mCherry neg	3	15	0.772465
shCTRL	mCherry neg	3	16	0.674279
shCTRL	mCherry neg	3	17	1.5056
shCTRL	mCherry neg	3	18	1.90949
shCTRL	mCherry neg	3	19	1.24464
shCTRL	mCherry neg	3	20	0.376142
shCTRL	mCherry neg	3	21	1
shCTRL	mCherry neg	3	22	0.158039
shCTRL	mCherry neg	3	23	1.26011
shCTRL	mCherry neg	3	24	1.65592
shCTRL	mCherry neg	3	25	0.500767
shCTRL	mCherry neg	3	26	0.763339
shCTRL	mCherry neg	3	27	1.58493
shCTRL	mCherry neg	3	28	1.08927
shCTRL	mCherry neg	3	29	0.784441
shCTRL	mCherry neg	3	30	0.129401
shCTRL	mCherry neg	3	31	1.29323
shCTRL	mCherry neg	3	32	0.807075
shCTRL	mCherry neg	3	33	0.880606
shCTRL	mCherry neg	3	34	1.10436
shCTRL	mCherry neg	3	35	1.37946
shCTRL	mCherry neg	3	36	1.11996
shCTRL	mCherry neg	3	37	1.44154
shCTRL	mCherry neg	3	38	0.198181
shCTRL	mCherry neg	3	39	1.72157
shCTRL	mCherry neg	3	40	0.834524
shCTRL	mCherry neg	3	41	1.29329
shCTRL	mCherry pos	1	1	0.120729
shCTRL	mCherry pos	1	2	1.68433
shCTRL	mCherry pos	1	3	1.09907
shCTRL	mCherry pos	1	4	1.54581
shCTRL	mCherry pos	1	5	0.533741
shCTRL	mCherry pos	1	6	1.02805
shCTRL	mCherry pos	1	7	1.23502
shCTRL	mCherry pos	1	8	0.20354
shCTRL	mCherry pos	1	9	1.18722
shCTRL	mCherry pos	1	10	1.14553
shCTRL	mCherry pos	1	11	1.45817
shCTRL	mCherry pos	1	12	0.174362
shCTRL	mCherry pos	1	13	1.19061
shCTRL	mCherry pos	1	14	0.513977
shCTRL	mCherry pos	1	15	1.65945
shCTRL	mCherry pos	2	1	0.104292
shCTRL	mCherry pos	2	2	1.82935
shCTRL	mCherry pos	2	3	0.121733
shCTRL	mCherry pos	2	4	0.887488
shCTRL	mCherry pos	2	5	0.380455
shCTRL	mCherry pos	2	6	2.25119
shCTRL	mCherry pos	2	7	0.233636
shCTRL	mCherry pos	2	8	1.93833
shCTRL	mCherry pos	2	9	1.62542
shCTRL	mCherry pos	2	10	2.19617
shCTRL	mCherry pos	2	11	0.558833
shCTRL	mCherry pos	2	12	2.13762
shCTRL	mCherry pos	2	13	0.241892
shCTRL	mCherry pos	2	14	1.25507
shCTRL	mCherry pos	2	15	0.805636
shCTRL	mCherry pos	2	16	0.535334
shCTRL	mCherry pos	2	17	1.52832
shCTRL	mCherry pos	3	1	1.48969
shCTRL	mCherry pos	3	2	1.40484
shCTRL	mCherry pos	3	3	0.627421
shCTRL	mCherry pos	3	4	0
shCTRL	mCherry pos	3	5	0.544163
shCTRL	mCherry pos	3	6	0.553966
shCTRL	mCherry pos	3	7	0.925479
shCTRL	mCherry pos	3	8	0.823187
shCTRL	mCherry pos	3	9	1.31896
shCTRL	mCherry pos	3	10	2.00802
shCTRL	mCherry pos	3	11	0.453064
shCTRL	mCherry pos	3	12	3.40167
shCTRL	mCherry pos	3	13	3.52104
shCTRL	mCherry pos	3	14	0.776937
shCTRL	mCherry pos	3	15	0.927438
shCTRL	mCherry pos	3	16	0.821017
shCTRL	mCherry pos	3	17	1.6276
shCTRL	mCherry pos	3	18	1.14802
shCTRL	mCherry pos	3	19	0.502739
shCTRL	mCherry pos	3	20	0.356521
shCTRL	mCherry pos	3	21	0.467349
shCTRL	mCherry pos	3	22	0.334479
shCTRL	mCherry pos	3	23	0.374846
shCTRL	mCherry pos	3	24	0.530728
shHIRA	mCherry neg	1	1	4.79391
shHIRA	mCherry neg	1	2	3.50688
shHIRA	mCherry neg	1	3	0.392796
shHIRA	mCherry neg	1	4	0.273253
shHIRA	mCherry neg	1	5	0.38098
shHIRA	mCherry neg	1	6	0.190147
shHIRA	mCherry neg	1	7	0.206275
shHIRA	mCherry neg	1	8	0.419981
shHIRA	mCherry neg	1	9	0.349933
shHIRA	mCherry neg	1	10	0.652573
shHIRA	mCherry neg	1	11	0.466604
shHIRA	mCherry neg	1	12	0.36666
shHIRA	mCherry neg	1	13	1
shHIRA	mCherry neg	1	14	0.53319
shHIRA	mCherry neg	1	15	0.639644
shHIRA	mCherry neg	2	1	1.20329
shHIRA	mCherry neg	2	2	1.1575
shHIRA	mCherry neg	2	3	0.387072
shHIRA	mCherry neg	2	4	0.441392
shHIRA	mCherry neg	2	5	0.636104
shHIRA	mCherry neg	2	6	2.46452
shHIRA	mCherry neg	2	7	2.36358
shHIRA	mCherry neg	2	8	1.32088
shHIRA	mCherry neg	2	9	0.733956
shHIRA	mCherry neg	2	10	0.645469
shHIRA	mCherry neg	2	11	0.742724
shHIRA	mCherry neg	2	12	0.840313
shHIRA	mCherry neg	2	13	0.821839
shHIRA	mCherry neg	2	14	1.06853
shHIRA	mCherry neg	2	15	1
shHIRA	mCherry neg	2	16	0.204349
shHIRA	mCherry neg	2	17	1.71316
shHIRA	mCherry neg	3	1	0.164969
shHIRA	mCherry neg	3	2	1.03768
shHIRA	mCherry neg	3	3	0.422751
shHIRA	mCherry neg	3	4	0.324471
shHIRA	mCherry neg	3	5	1.98758
shHIRA	mCherry neg	3	6	2.80773
shHIRA	mCherry neg	3	7	0.618423
shHIRA	mCherry neg	3	8	6.71889
shHIRA	mCherry neg	3	9	1
shHIRA	mCherry pos	1	1	1.06947
shHIRA	mCherry pos	1	2	0.446728
shHIRA	mCherry pos	1	3	0.186661
shHIRA	mCherry pos	1	4	0.100877
shHIRA	mCherry pos	1	5	0.183534
shHIRA	mCherry pos	1	6	0.148772
shHIRA	mCherry pos	1	7	0.302588
shHIRA	mCherry pos	1	8	0.13122
shHIRA	mCherry pos	1	9	0.192022
shHIRA	mCherry pos	1	10	0.697194
shHIRA	mCherry pos	1	11	1.10955
shHIRA	mCherry pos	1	12	1.00667
shHIRA	mCherry pos	1	13	0
shHIRA	mCherry pos	1	14	0
shHIRA	mCherry pos	1	15	0.893299
shHIRA	mCherry pos	2	1	0.420082
shHIRA	mCherry pos	2	2	0.923549
shHIRA	mCherry pos	2	3	0.610937
shHIRA	mCherry pos	2	4	0.0527644
shHIRA	mCherry pos	2	5	0.175729
shHIRA	mCherry pos	2	6	0.152962
shHIRA	mCherry pos	2	7	0.151179
shHIRA	mCherry pos	2	8	0.482832
shHIRA	mCherry pos	2	9	0.391701
shHIRA	mCherry pos	2	10	0.50954
shHIRA	mCherry pos	2	11	0.275124
shHIRA	mCherry pos	2	12	1.12862
shHIRA	mCherry pos	2	13	0.716566
shHIRA	mCherry pos	2	14	1.454
shHIRA	mCherry pos	2	15	0.250395
shHIRA	mCherry pos	2	16	0.0569192
shHIRA	mCherry pos	2	17	0.114919
shHIRA	mCherry pos	3	1	5.50428
shHIRA	mCherry pos	3	2	5.7398
shHIRA	mCherry pos	3	3	6.68816
shHIRA	mCherry pos	3	4	0.0834872
shHIRA	mCherry pos	3	5	0.0468044
shHIRA	mCherry pos	3	6	0.0651725
shHIRA	mCherry pos	3	7	0.570539
shHIRA	mCherry pos	3	8	3.23029
shDAXX	mCherry neg	1	1	0.825809
shDAXX	mCherry neg	1	2	0.317032
shDAXX	mCherry neg	1	3	1.02754
shDAXX	mCherry neg	1	4	1.12728
shDAXX	mCherry neg	1	5	1.00788
shDAXX	mCherry neg	1	6	1.48853
shDAXX	mCherry neg	1	7	0.920406
shDAXX	mCherry neg	1	8	0.665244
shDAXX	mCherry neg	1	9	2.30162
shDAXX	mCherry neg	1	10	0.778268
shDAXX	mCherry neg	1	11	0.985565
shDAXX	mCherry neg	1	12	1.20044
shDAXX	mCherry neg	1	13	1.30707
shDAXX	mCherry neg	1	14	0.354116
shDAXX	mCherry neg	2	1	0.693206
shDAXX	mCherry neg	2	2	1
shDAXX	mCherry neg	2	3	0.953912
shDAXX	mCherry neg	2	4	1.30286
shDAXX	mCherry neg	2	5	0.929145
shDAXX	mCherry neg	2	6	0.677318
shDAXX	mCherry neg	2	7	0.915827
shDAXX	mCherry neg	2	8	0.709884
shDAXX	mCherry neg	2	9	0.78018
shDAXX	mCherry neg	2	10	1.02914
shDAXX	mCherry neg	2	11	1.22737
shDAXX	mCherry neg	2	12	0.459976
shDAXX	mCherry neg	2	13	0.762123
shDAXX	mCherry neg	2	14	1.60196
shDAXX	mCherry neg	2	15	1.65031
shDAXX	mCherry neg	2	16	1
shDAXX	mCherry neg	2	17	1.25577
shDAXX	mCherry neg	3	1	0.703874
shDAXX	mCherry neg	3	2	1.01651
shDAXX	mCherry neg	3	3	1.24598
shDAXX	mCherry neg	3	4	0.467606
shDAXX	mCherry neg	3	5	1.29896
shDAXX	mCherry neg	3	6	0.341385
shDAXX	mCherry neg	3	7	1.0388
shDAXX	mCherry neg	3	8	1.47209
shDAXX	mCherry neg	3	9	1.41762
shDAXX	mCherry neg	3	10	1.41751
shDAXX	mCherry neg	3	11	0.3239
shDAXX	mCherry pos	1	1	0.0297634
shDAXX	mCherry pos	1	2	1.59811
shDAXX	mCherry pos	1	3	0.196152
shDAXX	mCherry pos	1	4	0.128426
shDAXX	mCherry pos	1	5	0.481342
shDAXX	mCherry pos	1	6	0.617286
shDAXX	mCherry pos	1	7	0.321354
shDAXX	mCherry pos	1	8	0.213844
shDAXX	mCherry pos	1	9	0.0514228
shDAXX	mCherry pos	1	10	1.97073
shDAXX	mCherry pos	1	11	0.132452
shDAXX	mCherry pos	1	12	0.131023
shDAXX	mCherry pos	1	13	0.359789
shDAXX	mCherry pos	1	14	0.17112
shDAXX	mCherry pos	2	1	0.404619
shDAXX	mCherry pos	2	2	0
shDAXX	mCherry pos	2	3	0.718031
shDAXX	mCherry pos	2	4	0.650046
shDAXX	mCherry pos	2	5	0.678855
shDAXX	mCherry pos	2	6	0.679994
shDAXX	mCherry pos	2	7	0.424185
shDAXX	mCherry pos	2	8	0.412506
shDAXX	mCherry pos	2	9	0.447129
shDAXX	mCherry pos	2	10	0.695553
shDAXX	mCherry pos	2	11	0.00380956
shDAXX	mCherry pos	2	12	0.0531259
shDAXX	mCherry pos	2	13	0.00481278
shDAXX	mCherry pos	2	14	0.498568
shDAXX	mCherry pos	2	15	0
shDAXX	mCherry pos	2	16	1.25577
shDAXX	mCherry pos	2	17	0.703874
shDAXX	mCherry pos	3	1	0.37198
shDAXX	mCherry pos	3	2	0.45592
shDAXX	mCherry pos	3	3	0.17096
shDAXX	mCherry pos	3	4	0.47529
shDAXX	mCherry pos	3	5	0.12491
shDAXX	mCherry pos	3	6	0.37999
shDAXX	mCherry pos	3	7	0.53825
shDAXX	mCherry pos	3	8	0.51831
shDAXX	mCherry pos	3	9	0.51827
shDAXX	mCherry pos	3	10	0.11841
shHJURP	mCherry neg	1	1	1.20305
shHJURP	mCherry neg	1	2	2.20054
shHJURP	mCherry neg	1	3	1.29872
shHJURP	mCherry neg	1	4	0.750801
shHJURP	mCherry neg	1	5	0.66198
shHJURP	mCherry neg	1	6	2.04615
shHJURP	mCherry neg	1	7	0.825206
shHJURP	mCherry neg	1	8	0.537093
shHJURP	mCherry neg	1	9	0.664526
shHJURP	mCherry neg	1	10	0.394374
shHJURP	mCherry neg	1	11	0.607413
shHJURP	mCherry neg	1	12	0.810152
shHJURP	mCherry neg	1	13	1.3898
shHJURP	mCherry neg	1	14	0.546343
shHJURP	mCherry neg	1	15	1.54998
shHJURP	mCherry neg	2	1	0.712848
shHJURP	mCherry neg	2	2	3.70757
shHJURP	mCherry neg	2	3	1.27033
shHJURP	mCherry neg	2	4	0.190295
shHJURP	mCherry neg	2	5	2.12263
shHJURP	mCherry neg	2	6	0.3191
shHJURP	mCherry neg	2	7	0.24672
shHJURP	mCherry neg	2	8	0.229228
shHJURP	mCherry neg	2	9	1.30679
shHJURP	mCherry neg	2	10	1.02227
shHJURP	mCherry neg	2	11	0.571265
shHJURP	mCherry neg	2	12	0.213842
shHJURP	mCherry neg	2	13	0.601
shHJURP	mCherry neg	2	14	1
shHJURP	mCherry neg	2	15	1.81985
shHJURP	mCherry neg	2	16	0.572252
shHJURP	mCherry neg	2	17	0.428736
shHJURP	mCherry neg	3	1	1.04402
shHJURP	mCherry neg	3	2	0.669133
shHJURP	mCherry neg	3	3	1.87474
shHJURP	mCherry neg	3	4	0.795917
shHJURP	mCherry neg	3	5	0.646555
shHJURP	mCherry neg	3	6	0.624918
shHJURP	mCherry neg	3	7	1.55018
shHJURP	mCherry neg	3	8	1.47859
shHJURP	mCherry neg	3	9	0.684565
shHJURP	mCherry neg	3	10	1.20833
shHJURP	mCherry neg	3	11	0.602217
shHJURP	mCherry neg	3	12	1
shHJURP	mCherry pos	1	1	3.44899
shHJURP	mCherry pos	1	2	3.27711
shHJURP	mCherry pos	1	3	1.33471
shHJURP	mCherry pos	1	4	4.7747
shHJURP	mCherry pos	1	5	1.7007
shHJURP	mCherry pos	1	6	2.00723
shHJURP	mCherry pos	1	7	2.94227
shHJURP	mCherry pos	1	8	2.88502
shHJURP	mCherry pos	1	9	1.8344
shHJURP	mCherry pos	1	10	1.53121
shHJURP	mCherry pos	1	11	2.14712
shHJURP	mCherry pos	1	12	0.26092
shHJURP	mCherry pos	1	13	0.198932
shHJURP	mCherry pos	1	14	0.232948
shHJURP	mCherry pos	1	15	1.92511
shHJURP	mCherry pos	2	1	1.32171
shHJURP	mCherry pos	2	2	0.976747
shHJURP	mCherry pos	2	3	1.22974
shHJURP	mCherry pos	2	4	0.688188
shHJURP	mCherry pos	2	5	1.09408
shHJURP	mCherry pos	2	6	0.942164
shHJURP	mCherry pos	2	7	0.531054
shHJURP	mCherry pos	2	8	4.43489
shHJURP	mCherry pos	2	9	2.64385
shHJURP	mCherry pos	2	10	1.39375
shHJURP	mCherry pos	2	11	2.17054
shHJURP	mCherry pos	2	12	1.14
shHJURP	mCherry pos	2	13	2.12793
shHJURP	mCherry pos	2	14	0
shHJURP	mCherry pos	2	15	0.25813
shHJURP	mCherry pos	2	16	0.137249
shHJURP	mCherry pos	2	17	0.517098
shHJURP	mCherry pos	3	1	0.356148
shHJURP	mCherry pos	3	2	0.142466
shHJURP	mCherry pos	3	3	0.433801
shHJURP	mCherry pos	3	4	0.43698
shHJURP	mCherry pos	3	5	0.0929442
shHJURP	mCherry pos	3	6	0.0786968
shHJURP	mCherry pos	3	7	1.28933
shHJURP	mCherry pos	3	8	1.17405
shHJURP	mCherry pos	3	9	0.145281
shHJURP	mCherry pos	3	10	0.0860121
shHJURP	mCherry pos	3	11	0.0771618
shCENP-A	mCherry neg	1	1	1.24012
shCENP-A	mCherry neg	1	2	0.821319
shCENP-A	mCherry neg	1	3	1.29367
shCENP-A	mCherry neg	1	4	0.852627
shCENP-A	mCherry neg	1	5	2.43156
shCENP-A	mCherry neg	1	6	0.652136
shCENP-A	mCherry neg	1	7	1.13675
shCENP-A	mCherry neg	1	8	1.83326
shCENP-A	mCherry neg	1	9	0.566886
shCENP-A	mCherry neg	1	10	0.328608
shCENP-A	mCherry neg	1	11	0.771274
shCENP-A	mCherry neg	1	12	0.476831
shCENP-A	mCherry neg	1	13	2.35049
shCENP-A	mCherry neg	1	14	0.123516
shCENP-A	mCherry neg	1	15	0.120947
shCENP-A	mCherry neg	2	1	0.262985
shCENP-A	mCherry neg	2	2	1.77629
shCENP-A	mCherry neg	2	3	0.402572
shCENP-A	mCherry neg	2	4	0.352136
shCENP-A	mCherry neg	2	5	0.933887
shCENP-A	mCherry neg	2	6	1.55132
shCENP-A	mCherry neg	2	7	1.41103
shCENP-A	mCherry neg	2	8	0.581517
shCENP-A	mCherry neg	2	9	1.29661
shCENP-A	mCherry neg	2	10	1.87308
shCENP-A	mCherry neg	2	11	0.499611
shCENP-A	mCherry neg	2	12	0.61378
shCENP-A	mCherry neg	2	13	1.81175
shCENP-A	mCherry neg	2	14	0.531643
shCENP-A	mCherry neg	2	15	1.10179
shCENP-A	mCherry neg	2	16	1
shCENP-A	mCherry neg	2	17	1
shCENP-A	mCherry neg	3	1	0.509144
shCENP-A	mCherry neg	3	2	0.330667
shCENP-A	mCherry neg	3	3	0.944841
shCENP-A	mCherry neg	3	4	1.74403
shCENP-A	mCherry neg	3	5	0.448474
shCENP-A	mCherry neg	3	6	1.14639
shCENP-A	mCherry neg	3	7	0.346067
shCENP-A	mCherry neg	3	8	1.93877
shCENP-A	mCherry neg	3	9	0.497027
shCENP-A	mCherry neg	3	10	2.09459
shCENP-A	mCherry pos	1	1	0.0619338
shCENP-A	mCherry pos	1	2	0.0153357
shCENP-A	mCherry pos	1	3	0.0208186
shCENP-A	mCherry pos	1	4	0.108061
shCENP-A	mCherry pos	1	5	0.0117218
shCENP-A	mCherry pos	1	6	0.0417295
shCENP-A	mCherry pos	1	7	0.025477
shCENP-A	mCherry pos	1	8	0.0144479
shCENP-A	mCherry pos	1	9	0.109127
shCENP-A	mCherry pos	1	10	0.0251178
shCENP-A	mCherry pos	1	11	0.0432136
shCENP-A	mCherry pos	1	12	0.0709241
shCENP-A	mCherry pos	1	13	0.0682937
shCENP-A	mCherry pos	1	14	0.035121
shCENP-A	mCherry pos	1	15	0.0225061
shCENP-A	mCherry pos	2	1	0.0583437
shCENP-A	mCherry pos	2	2	0
shCENP-A	mCherry pos	2	3	0.204936
shCENP-A	mCherry pos	2	4	0.150664
shCENP-A	mCherry pos	2	5	0.145383
shCENP-A	mCherry pos	2	6	0.14263
shCENP-A	mCherry pos	2	7	0.0665305
shCENP-A	mCherry pos	2	8	0.202102
shCENP-A	mCherry pos	2	9	0.213295
shCENP-A	mCherry pos	2	10	0.233916
shCENP-A	mCherry pos	2	11	0.101688
shCENP-A	mCherry pos	2	12	0.0431082
shCENP-A	mCherry pos	2	13	0.0538862
shCENP-A	mCherry pos	2	14	0.046358
shCENP-A	mCherry pos	2	15	0.106582
shCENP-A	mCherry pos	2	16	0.0325638
shCENP-A	mCherry pos	2	17	0.158685
shCENP-A	mCherry pos	3	1	0
shCENP-A	mCherry pos	3	2	0.0362606
shCENP-A	mCherry pos	3	3	0.0759336
shCENP-A	mCherry pos	3	4	0.0940263
shCENP-A	mCherry pos	3	5	0.0603352
shCENP-A	mCherry pos	3	6	0.142
shCENP-A	mCherry pos	3	7	0.419749
shCENP-A	mCherry pos	3	8	0.227271
shCENP-A	mCherry pos	3	9	0.15944
shCENP-A	mCherry pos	3	10	0.190394
shCENP-A	mCherry pos	3	11	0.105086
