## Supplementary material for "Co-option of CENP-A for activity-induced neuronal plasticity": Figure 2-source data 7

### Sheet: README
Figure 2-source data 7 (panel Figure 2L)
Stankovic et al., Co-option of CENP-A for activity-induced neuronal plasticity
Panel content	Normalized FOS fluorescence in mCherry-positive vs adjacent mCherry-negative cells, five shRNA constructs.
Replicates and n	N=3 biological replicates per construct (~15 cells per condition per replicate); cell counts per group are uneven, tests use per-replicate means.
Statistical test	Paired two-tailed t-tests on per-replicate means (mCherry+ vs mCherry-), Holm-corrected across the 5 constructs.
Result	shDAXX P=0.030; shCENP-A P=0.023; shCTRL, shHIRA, shHJURP ns (shHIRA raw P=0.032, not significant after Holm correction).
Data presentation	Bars or points show means; error bars SD; points are biological replicates unless stated otherwise.
Significance	* P<0.05, ** P<0.01, *** P<0.001, ns not significant.
Formulas	Summary values, P values and markers are live formulas computed from the data sheets in this file.
Sheets	Contents
2L	Panel summary: per-replicate values, means, SD and statistics.
2L cell level	Data.

### Sheet: 2L
Figure 2L - normalized FOS (mCherry+ vs mCherry-)
Per-replicate means from the cell sheet; paired t-test per construct; Holm across constructs.
Construct	Replica	mCherry neg	mCherry pos
shCTRL	1	0.960372	0.89512
shCTRL	2	1.06183	1.09017
shCTRL	3	0.995676	1.12884
shHIRA	1	0.79468	0.397709
shHIRA	2	1.09157	0.625592
shHIRA	3	0.947995	0.781199
shDAXX	1	1.00447	0.500071
shDAXX	2	0.99357	0.312102
shDAXX	3	1.01888	0.391661
shHJURP	1	1.07199	1.53108
shHJURP	2	0.933294	1.04688
shHJURP	3	0.910056	1.21682
shCENP-A	1	1.02908	0.339267
shCENP-A	2	1.00929	0.362651
shCENP-A	3	1.00417	0.458771
Construct	mean neg	mean pos	raw p (paired)	rank	Holm step	Holm p	marker
shCTRL	1.00596	1.03804	0.631924	5	0.631924	0.631924	ns
shHIRA	0.944749	0.6015	0.0629489	3	0.188847	0.188847	ns
shDAXX	1.00564	0.401278	0.00742716	2	0.0297086	0.0297086	*
shHJURP	0.971781	1.26493	0.099284	4	0.198568	0.198568	ns
shCENP-A	1.01418	0.386896	0.0046225	1	0.0231125	0.0231125	*

### Sheet: 2L cell level
Figure 2L - normalized FOS, per-cell data
One row per cell. Value = normalized fluorescence intensity (AU).
Construct	Condition	Replica	Cell	Value (AU)
shCTRL	mCherry neg	1	1	0.592719
shCTRL	mCherry neg	1	2	0.820058
shCTRL	mCherry neg	1	3	0.988546
shCTRL	mCherry neg	1	4	0.963044
shCTRL	mCherry neg	1	5	0.720017
shCTRL	mCherry neg	1	6	0.939793
shCTRL	mCherry neg	1	7	1.24045
shCTRL	mCherry neg	1	8	1.33908
shCTRL	mCherry neg	1	9	0.537799
shCTRL	mCherry neg	1	10	0.755359
shCTRL	mCherry neg	1	11	1.30238
shCTRL	mCherry neg	1	12	1.65132
shCTRL	mCherry neg	1	13	1.50549
shCTRL	mCherry neg	1	14	0.625741
shCTRL	mCherry neg	1	15	1.31523
shCTRL	mCherry neg	1	16	0.938596
shCTRL	mCherry neg	1	17	1.23908
shCTRL	mCherry neg	1	18	1.24544
shCTRL	mCherry neg	1	19	0.497219
shCTRL	mCherry neg	1	20	0.782621
shCTRL	mCherry neg	1	21	1
shCTRL	mCherry neg	1	22	0.585749
shCTRL	mCherry neg	1	23	0.502801
shCTRL	mCherry neg	2	1	0.402969
shCTRL	mCherry neg	2	2	1.52779
shCTRL	mCherry neg	2	3	0.767484
shCTRL	mCherry neg	2	4	1.36581
shCTRL	mCherry neg	2	5	1.34118
shCTRL	mCherry neg	2	6	1.52803
shCTRL	mCherry neg	2	7	0.895541
shCTRL	mCherry neg	2	8	0.544666
shCTRL	mCherry neg	2	9	1.30423
shCTRL	mCherry neg	2	10	1.42492
shCTRL	mCherry neg	2	11	1.1545
shCTRL	mCherry neg	2	12	0.888173
shCTRL	mCherry neg	2	13	0.766166
shCTRL	mCherry neg	2	14	1
shCTRL	mCherry neg	2	15	1.55336
shCTRL	mCherry neg	2	16	0.524468
shCTRL	mCherry neg	3	1	0.594403
shCTRL	mCherry neg	3	2	0.511743
shCTRL	mCherry neg	3	3	0.693394
shCTRL	mCherry neg	3	4	0.515108
shCTRL	mCherry neg	3	5	1.60452
shCTRL	mCherry neg	3	6	0.716091
shCTRL	mCherry neg	3	7	1.63426
shCTRL	mCherry neg	3	8	1.0683
shCTRL	mCherry neg	3	9	1.70545
shCTRL	mCherry neg	3	10	1.34194
shCTRL	mCherry neg	3	11	1.17082
shCTRL	mCherry neg	3	12	0.414295
shCTRL	mCherry neg	3	13	1.01837
shCTRL	mCherry neg	3	14	0.991325
shCTRL	mCherry neg	3	15	0.762729
shCTRL	mCherry neg	3	16	1.43398
shCTRL	mCherry neg	3	17	1.07575
shCTRL	mCherry neg	3	18	0.669684
shCTRL	mCherry pos	1	1	0.120729
shCTRL	mCherry pos	1	2	1.68433
shCTRL	mCherry pos	1	3	1.09907
shCTRL	mCherry pos	1	4	1.54581
shCTRL	mCherry pos	1	5	0.533741
shCTRL	mCherry pos	1	6	1.02805
shCTRL	mCherry pos	1	7	1.23502
shCTRL	mCherry pos	1	8	0.20354
shCTRL	mCherry pos	1	9	1.18722
shCTRL	mCherry pos	1	10	1.14553
shCTRL	mCherry pos	1	11	1.45817
shCTRL	mCherry pos	1	12	0.174362
shCTRL	mCherry pos	1	13	1.19061
shCTRL	mCherry pos	1	14	0.513977
shCTRL	mCherry pos	1	15	1.65945
shCTRL	mCherry pos	1	16	0.104292
shCTRL	mCherry pos	1	17	1.82935
shCTRL	mCherry pos	1	18	0.121733
shCTRL	mCherry pos	1	19	0.887488
shCTRL	mCherry pos	1	20	0.380455
shCTRL	mCherry pos	1	21	0
shCTRL	mCherry pos	1	22	2.25119
shCTRL	mCherry pos	1	23	0.233636
shCTRL	mCherry pos	2	1	1.93833
shCTRL	mCherry pos	2	2	1.62542
shCTRL	mCherry pos	2	3	2.19617
shCTRL	mCherry pos	2	4	0.558833
shCTRL	mCherry pos	2	5	2.13762
shCTRL	mCherry pos	2	6	0.241892
shCTRL	mCherry pos	2	7	1.25507
shCTRL	mCherry pos	2	8	0.805636
shCTRL	mCherry pos	2	9	0.535334
shCTRL	mCherry pos	2	10	1.52832
shCTRL	mCherry pos	2	11	1.48969
shCTRL	mCherry pos	2	12	1.40484
shCTRL	mCherry pos	2	13	0.627421
shCTRL	mCherry pos	2	14	0
shCTRL	mCherry pos	2	15	0.544163
shCTRL	mCherry pos	2	16	0.553966
shCTRL	mCherry pos	3	1	0.925479
shCTRL	mCherry pos	3	2	0.823187
shCTRL	mCherry pos	3	3	1.31896
shCTRL	mCherry pos	3	4	2.00802
shCTRL	mCherry pos	3	5	0.453064
shCTRL	mCherry pos	3	6	3.40167
shCTRL	mCherry pos	3	7	3.52104
shCTRL	mCherry pos	3	8	0.776937
shCTRL	mCherry pos	3	9	0.927438
shCTRL	mCherry pos	3	10	0.821017
shCTRL	mCherry pos	3	11	1.6276
shCTRL	mCherry pos	3	12	1.14802
shCTRL	mCherry pos	3	13	0.502739
shCTRL	mCherry pos	3	14	0.356521
shCTRL	mCherry pos	3	15	0.467349
shCTRL	mCherry pos	3	16	0.334479
shCTRL	mCherry pos	3	17	0.374846
shCTRL	mCherry pos	3	18	0.530728
shHIRA	mCherry neg	1	1	0.549869
shHIRA	mCherry neg	1	2	1.469
shHIRA	mCherry neg	1	3	0.365171
shHIRA	mCherry neg	2	1	0.565487
shHIRA	mCherry neg	2	2	1.7219
shHIRA	mCherry neg	2	3	1.64958
shHIRA	mCherry neg	2	4	0.189586
shHIRA	mCherry neg	2	5	1.58443
shHIRA	mCherry neg	2	6	2.41356
shHIRA	mCherry neg	2	7	1.01855
shHIRA	mCherry neg	2	8	0.197491
shHIRA	mCherry neg	2	9	0.275381
shHIRA	mCherry neg	2	10	1
shHIRA	mCherry neg	2	11	1.10707
shHIRA	mCherry neg	2	12	0.860322
shHIRA	mCherry neg	2	13	1.61844
shHIRA	mCherry neg	2	14	0.705145
shHIRA	mCherry neg	2	15	1.34633
shHIRA	mCherry neg	2	16	1.21189
shHIRA	mCherry neg	3	1	1.65563
shHIRA	mCherry neg	3	2	0.859541
shHIRA	mCherry neg	3	3	0.883503
shHIRA	mCherry neg	3	4	1.56706
shHIRA	mCherry neg	3	5	0.543802
shHIRA	mCherry neg	3	6	0.285575
shHIRA	mCherry neg	3	7	0.831976
shHIRA	mCherry neg	3	8	0.700044
shHIRA	mCherry neg	3	9	0.447988
shHIRA	mCherry neg	3	10	1.37569
shHIRA	mCherry neg	3	11	1
shHIRA	mCherry neg	3	12	0.594839
shHIRA	mCherry neg	3	13	1.71872
shHIRA	mCherry neg	3	14	0.829458
shHIRA	mCherry neg	3	15	1.30025
shHIRA	mCherry neg	3	16	1.34007
shHIRA	mCherry neg	3	17	0.835614
shHIRA	mCherry neg	3	18	0.294149
shHIRA	mCherry pos	1	1	0.194731
shHIRA	mCherry pos	1	2	0.511884
shHIRA	mCherry pos	1	3	0.486513
shHIRA	mCherry pos	2	1	0.430948
shHIRA	mCherry pos	2	2	3.97776
shHIRA	mCherry pos	2	3	0.108221
shHIRA	mCherry pos	2	4	0.312089
shHIRA	mCherry pos	2	5	0.792335
shHIRA	mCherry pos	2	6	0.190652
shHIRA	mCherry pos	2	7	0.166793
shHIRA	mCherry pos	2	8	0.669604
shHIRA	mCherry pos	2	9	0.384709
shHIRA	mCherry pos	2	10	0
shHIRA	mCherry pos	2	11	0.893299
shHIRA	mCherry pos	2	12	0.420082
shHIRA	mCherry pos	2	13	0.923549
shHIRA	mCherry pos	2	14	0.610937
shHIRA	mCherry pos	2	15	0.0527644
shHIRA	mCherry pos	2	16	0.0757286
shHIRA	mCherry pos	3	1	0.0529618
shHIRA	mCherry pos	3	2	0.0511793
shHIRA	mCherry pos	3	3	0.482832
shHIRA	mCherry pos	3	4	0.391701
shHIRA	mCherry pos	3	5	0.50954
shHIRA	mCherry pos	3	6	0.275124
shHIRA	mCherry pos	3	7	1.12862
shHIRA	mCherry pos	3	8	0.716566
shHIRA	mCherry pos	3	9	1.454
shHIRA	mCherry pos	3	10	0.250395
shHIRA	mCherry pos	3	11	0
shHIRA	mCherry pos	3	12	0.554677
shHIRA	mCherry pos	3	13	0.372931
shHIRA	mCherry pos	3	14	0.274405
shHIRA	mCherry pos	3	15	1.00257
shHIRA	mCherry pos	3	16	0.479197
shHIRA	mCherry pos	3	17	0.210201
shHIRA	mCherry pos	3	18	5.85467
shDAXX	mCherry neg	1	1	0.637269
shDAXX	mCherry neg	1	2	1.00238
shDAXX	mCherry neg	1	3	0.497522
shDAXX	mCherry neg	1	4	1.07589
shDAXX	mCherry neg	1	5	0.467365
shDAXX	mCherry neg	1	6	0.916784
shDAXX	mCherry neg	1	7	0.609803
shDAXX	mCherry neg	1	8	0.659418
shDAXX	mCherry neg	1	9	1.55929
shDAXX	mCherry neg	1	10	2.68981
shDAXX	mCherry neg	1	11	1.92628
shDAXX	mCherry neg	1	12	0.288105
shDAXX	mCherry neg	1	13	0.450323
shDAXX	mCherry neg	1	14	1.21977
shDAXX	mCherry neg	1	15	1
shDAXX	mCherry neg	1	16	0.669274
shDAXX	mCherry neg	1	17	1.24861
shDAXX	mCherry neg	1	18	0.986181
shDAXX	mCherry neg	1	19	1.88639
shDAXX	mCherry neg	1	20	1.19948
shDAXX	mCherry neg	1	21	0.908595
shDAXX	mCherry neg	1	22	0.521183
shDAXX	mCherry neg	1	23	0.683161
shDAXX	mCherry neg	2	1	0.984641
shDAXX	mCherry neg	2	2	0.912486
shDAXX	mCherry neg	2	3	1
shDAXX	mCherry neg	2	4	0.428513
shDAXX	mCherry neg	2	5	0.998084
shDAXX	mCherry neg	2	6	0.677541
shDAXX	mCherry neg	2	7	1.40422
shDAXX	mCherry neg	2	8	1.56469
shDAXX	mCherry neg	2	9	0.925387
shDAXX	mCherry neg	2	10	0.692698
shDAXX	mCherry neg	2	11	0.34218
shDAXX	mCherry neg	2	12	0.968164
shDAXX	mCherry neg	2	13	0.859616
shDAXX	mCherry neg	2	14	0.602979
shDAXX	mCherry neg	2	15	2.53593
shDAXX	mCherry neg	2	16	1
shDAXX	mCherry neg	3	1	0.910905
shDAXX	mCherry neg	3	2	0.657014
shDAXX	mCherry neg	3	3	1.17276
shDAXX	mCherry neg	3	4	1.05016
shDAXX	mCherry neg	3	5	1.72677
shDAXX	mCherry neg	3	6	1.16742
shDAXX	mCherry neg	3	7	0.795589
shDAXX	mCherry neg	3	8	0.613145
shDAXX	mCherry neg	3	9	1.29949
shDAXX	mCherry neg	3	10	0.946938
shDAXX	mCherry neg	3	11	1.02869
shDAXX	mCherry neg	3	12	0.857739
shDAXX	mCherry pos	1	1	0.457755
shDAXX	mCherry pos	1	2	0.551878
shDAXX	mCherry pos	1	3	0.310504
shDAXX	mCherry pos	1	4	0.376437
shDAXX	mCherry pos	1	5	0.551234
shDAXX	mCherry pos	1	6	0.367124
shDAXX	mCherry pos	1	7	0.858296
shDAXX	mCherry pos	1	8	0.607893
shDAXX	mCherry pos	1	9	1.08301
shDAXX	mCherry pos	1	10	0.275109
shDAXX	mCherry pos	1	11	0.42446
shDAXX	mCherry pos	1	12	0.4414
shDAXX	mCherry pos	1	13	0.216123
shDAXX	mCherry pos	1	14	1.44143
shDAXX	mCherry pos	1	15	0
shDAXX	mCherry pos	1	16	0.208993
shDAXX	mCherry pos	1	17	0.34853
shDAXX	mCherry pos	1	18	0.285376
shDAXX	mCherry pos	1	19	0.435353
shDAXX	mCherry pos	1	20	0.785385
shDAXX	mCherry pos	1	21	0.986811
shDAXX	mCherry pos	1	22	0.180003
shDAXX	mCherry pos	1	23	0.308517
shDAXX	mCherry pos	2	1	0.175599
shDAXX	mCherry pos	2	2	0.353238
shDAXX	mCherry pos	2	3	0
shDAXX	mCherry pos	2	4	0.682548
shDAXX	mCherry pos	2	5	0.542579
shDAXX	mCherry pos	2	6	0.369269
shDAXX	mCherry pos	2	7	0.262766
shDAXX	mCherry pos	2	8	0.213241
shDAXX	mCherry pos	2	9	0.361086
shDAXX	mCherry pos	2	10	0.180206
shDAXX	mCherry pos	2	11	0.139162
shDAXX	mCherry pos	2	12	0.209849
shDAXX	mCherry pos	2	13	0.168855
shDAXX	mCherry pos	2	14	0.817691
shDAXX	mCherry pos	2	15	0.205442
shDAXX	mCherry pos	3	1	0.082
shDAXX	mCherry pos	3	2	0.145
shDAXX	mCherry pos	3	3	0.217
shDAXX	mCherry pos	3	4	0.286
shDAXX	mCherry pos	3	5	0.331
shDAXX	mCherry pos	3	6	0.378
shDAXX	mCherry pos	3	7	0.421
shDAXX	mCherry pos	3	8	0.497
shDAXX	mCherry pos	3	9	0.563
shDAXX	mCherry pos	3	10	0.651
shDAXX	mCherry pos	3	11	0.737271
shHJURP	mCherry neg	1	1	1.3406
shHJURP	mCherry neg	1	2	0.536275
shHJURP	mCherry neg	1	3	0.871896
shHJURP	mCherry neg	1	4	0.658721
shHJURP	mCherry neg	1	5	1.18492
shHJURP	mCherry neg	1	6	1.04906
shHJURP	mCherry neg	1	7	1.1867
shHJURP	mCherry neg	1	8	0.9551
shHJURP	mCherry neg	1	9	1.51626
shHJURP	mCherry neg	1	10	0.890622
shHJURP	mCherry neg	1	11	0.963709
shHJURP	mCherry neg	1	12	0.846139
shHJURP	mCherry neg	1	13	1
shHJURP	mCherry neg	1	14	1.18746
shHJURP	mCherry neg	1	15	0.902154
shHJURP	mCherry neg	1	16	1.67545
shHJURP	mCherry neg	1	17	1.05205
shHJURP	mCherry neg	1	18	0.903533
shHJURP	mCherry neg	1	19	1.00021
shHJURP	mCherry neg	1	20	0.449968
shHJURP	mCherry neg	1	21	0.694002
shHJURP	mCherry neg	1	22	2.42012
shHJURP	mCherry neg	1	23	1.37089
shHJURP	mCherry neg	2	1	0.751052
shHJURP	mCherry neg	2	2	0.860444
shHJURP	mCherry neg	2	3	0.446662
shHJURP	mCherry neg	2	4	0.62398
shHJURP	mCherry neg	2	5	0.66204
shHJURP	mCherry neg	2	6	1
shHJURP	mCherry neg	2	7	1.60206
shHJURP	mCherry neg	2	8	1.35669
shHJURP	mCherry neg	2	9	0.861827
shHJURP	mCherry neg	2	10	0.717683
shHJURP	mCherry neg	2	11	0.841214
shHJURP	mCherry neg	2	12	0.58464
shHJURP	mCherry neg	2	13	1.98696
shHJURP	mCherry neg	2	14	1.55722
shHJURP	mCherry neg	2	15	0.649157
shHJURP	mCherry neg	2	16	0.43108
shHJURP	mCherry neg	3	1	0.602016
shHJURP	mCherry neg	3	2	1.39233
shHJURP	mCherry neg	3	3	0.41713
shHJURP	mCherry neg	3	4	1
shHJURP	mCherry neg	3	5	0.0821045
shHJURP	mCherry neg	3	6	1.74029
shHJURP	mCherry neg	3	7	0.021943
shHJURP	mCherry neg	3	8	2.05183
shHJURP	mCherry neg	3	9	0.310482
shHJURP	mCherry neg	3	10	1.1892
shHJURP	mCherry neg	3	11	0.15492
shHJURP	mCherry neg	3	12	1.95842
shHJURP	mCherry pos	1	1	1.45026
shHJURP	mCherry pos	1	2	1.26748
shHJURP	mCherry pos	1	3	1.64838
shHJURP	mCherry pos	1	4	1.26688
shHJURP	mCherry pos	1	5	2.9586
shHJURP	mCherry pos	1	6	1.83002
shHJURP	mCherry pos	1	7	1.98297
shHJURP	mCherry pos	1	8	1.66815
shHJURP	mCherry pos	1	9	1.14382
shHJURP	mCherry pos	1	10	2.37768
shHJURP	mCherry pos	1	11	0.916772
shHJURP	mCherry pos	1	12	0.631976
shHJURP	mCherry pos	1	13	0.586747
shHJURP	mCherry pos	1	14	0.323989
shHJURP	mCherry pos	1	15	0.435177
shHJURP	mCherry pos	1	16	1.80465
shHJURP	mCherry pos	1	17	1.49388
shHJURP	mCherry pos	1	18	1.25458
shHJURP	mCherry pos	1	19	2.39279
shHJURP	mCherry pos	1	20	3.34421
shHJURP	mCherry pos	1	21	1.84089
shHJURP	mCherry pos	1	22	0.921136
shHJURP	mCherry pos	1	23	1.67388
shHJURP	mCherry pos	2	1	2.19065
shHJURP	mCherry pos	2	2	1.35035
shHJURP	mCherry pos	2	3	0.401042
shHJURP	mCherry pos	2	4	2.99282
shHJURP	mCherry pos	2	5	0
shHJURP	mCherry pos	2	6	0.409998
shHJURP	mCherry pos	2	7	0.311065
shHJURP	mCherry pos	2	8	1.17805
shHJURP	mCherry pos	2	9	2.81664
shHJURP	mCherry pos	2	10	1.4116
shHJURP	mCherry pos	2	11	0.272541
shHJURP	mCherry pos	2	12	0.286821
shHJURP	mCherry pos	2	13	0.192855
shHJURP	mCherry pos	2	14	1.13988
shHJURP	mCherry pos	2	15	0.561499
shHJURP	mCherry pos	2	16	1.23419
shHJURP	mCherry pos	3	1	2.28834
shHJURP	mCherry pos	3	2	2.6314
shHJURP	mCherry pos	3	3	0.142857
shHJURP	mCherry pos	3	4	1.8953
shHJURP	mCherry pos	3	5	0.045211
shHJURP	mCherry pos	3	6	2.11048
shHJURP	mCherry pos	3	7	0.582104
shHJURP	mCherry pos	3	8	1.34091
shHJURP	mCherry pos	3	9	0.22819
shHJURP	mCherry pos	3	10	0.903402
shCENP-A	mCherry neg	1	1	1.52785
shCENP-A	mCherry neg	1	2	0.181285
shCENP-A	mCherry neg	1	3	1.36044
shCENP-A	mCherry neg	1	4	0.294632
shCENP-A	mCherry neg	1	5	2.31389
shCENP-A	mCherry neg	1	6	1.39994
shCENP-A	mCherry neg	1	7	0.710167
shCENP-A	mCherry neg	1	8	1.18812
shCENP-A	mCherry neg	1	9	0.598673
shCENP-A	mCherry neg	1	10	0.351146
shCENP-A	mCherry neg	1	11	0.33266
shCENP-A	mCherry neg	1	12	1.05481
shCENP-A	mCherry neg	1	13	1.6556
shCENP-A	mCherry neg	1	14	1.41507
shCENP-A	mCherry neg	1	15	0.615709
shCENP-A	mCherry neg	1	16	1
shCENP-A	mCherry neg	1	17	0.724986
shCENP-A	mCherry neg	1	18	1.63861
shCENP-A	mCherry neg	1	19	1.65154
shCENP-A	mCherry neg	1	20	1.2827
shCENP-A	mCherry neg	1	21	0.933984
shCENP-A	mCherry neg	1	22	0.45698
shCENP-A	mCherry neg	1	23	0.979971
shCENP-A	mCherry neg	2	1	0.61323
shCENP-A	mCherry neg	2	2	1.28248
shCENP-A	mCherry neg	2	3	0.922291
shCENP-A	mCherry neg	2	4	1.5362
shCENP-A	mCherry neg	2	5	0.649565
shCENP-A	mCherry neg	2	6	0.070281
shCENP-A	mCherry neg	2	7	0.783487
shCENP-A	mCherry neg	2	8	1.4737
shCENP-A	mCherry neg	2	9	1
shCENP-A	mCherry neg	2	10	2.50772
shCENP-A	mCherry neg	2	11	1.74044
shCENP-A	mCherry neg	2	12	0.817678
shCENP-A	mCherry neg	2	13	1.05918
shCENP-A	mCherry neg	2	14	1.11347
shCENP-A	mCherry neg	2	15	0.318247
shCENP-A	mCherry neg	2	16	0.260757
shCENP-A	mCherry neg	3	1	0.799276
shCENP-A	mCherry neg	3	2	0.89798
shCENP-A	mCherry neg	3	3	0.485253
shCENP-A	mCherry neg	3	4	2.18886
shCENP-A	mCherry neg	3	5	1.31192
shCENP-A	mCherry neg	3	6	0.782789
shCENP-A	mCherry neg	3	7	0.804892
shCENP-A	mCherry neg	3	8	1.44742
shCENP-A	mCherry neg	3	9	1.65555
shCENP-A	mCherry neg	3	10	0.207002
shCENP-A	mCherry neg	3	11	0.421912
shCENP-A	mCherry neg	3	12	1.12631
shCENP-A	mCherry neg	3	13	0.925041
shCENP-A	mCherry pos	1	1	0.235604
shCENP-A	mCherry pos	1	2	0.951301
shCENP-A	mCherry pos	1	3	1.11271
shCENP-A	mCherry pos	1	4	0.0684099
shCENP-A	mCherry pos	1	5	0.110638
shCENP-A	mCherry pos	1	6	0.0588131
shCENP-A	mCherry pos	1	7	0.11262
shCENP-A	mCherry pos	1	8	0.0622366
shCENP-A	mCherry pos	1	9	0.101335
shCENP-A	mCherry pos	1	10	0.0677317
shCENP-A	mCherry pos	1	11	0.190386
shCENP-A	mCherry pos	1	12	0.111003
shCENP-A	mCherry pos	1	13	0.53033
shCENP-A	mCherry pos	1	14	0.189777
shCENP-A	mCherry pos	1	15	0.151262
shCENP-A	mCherry pos	1	16	0
shCENP-A	mCherry pos	1	17	0.348114
shCENP-A	mCherry pos	1	18	0.69177
shCENP-A	mCherry pos	1	19	0.613535
shCENP-A	mCherry pos	1	20	0.377175
shCENP-A	mCherry pos	1	21	0.340622
shCENP-A	mCherry pos	1	22	0.683704
shCENP-A	mCherry pos	1	23	0.694058
shCENP-A	mCherry pos	2	1	0.452309
shCENP-A	mCherry pos	2	2	0.529486
shCENP-A	mCherry pos	2	3	0.668398
shCENP-A	mCherry pos	2	4	0.415498
shCENP-A	mCherry pos	2	5	0.679616
shCENP-A	mCherry pos	2	6	0.254088
shCENP-A	mCherry pos	2	7	0.387725
shCENP-A	mCherry pos	2	8	0.267626
shCENP-A	mCherry pos	2	9	0.332268
shCENP-A	mCherry pos	2	10	0.622442
shCENP-A	mCherry pos	2	11	0.309859
shCENP-A	mCherry pos	2	12	0.364283
shCENP-A	mCherry pos	2	13	0.0883221
shCENP-A	mCherry pos	2	14	0.138318
shCENP-A	mCherry pos	2	15	0.254908
shCENP-A	mCherry pos	2	16	0.0372761
shCENP-A	mCherry pos	3	1	0.617194
shCENP-A	mCherry pos	3	2	0.447611
shCENP-A	mCherry pos	3	3	0.192249
shCENP-A	mCherry pos	3	4	0.74451
shCENP-A	mCherry pos	3	5	0.467963
shCENP-A	mCherry pos	3	6	0.146256
shCENP-A	mCherry pos	3	7	0.267297
shCENP-A	mCherry pos	3	8	1.13898
shCENP-A	mCherry pos	3	9	0.0804078
shCENP-A	mCherry pos	3	10	0.294612
shCENP-A	mCherry pos	3	11	0.886526
shCENP-A	mCherry pos	3	12	0.221644
