## Supplementary material for "Co-option of CENP-A for activity-induced neuronal plasticity": Figure 3-source data 3

### Sheet: README
Figure 3-source data 3 (panel Figure 3D)
Stankovic et al., Co-option of CENP-A for activity-induced neuronal plasticity
Panel content	Distribution of activity-induced gene temporal classes across CENP-A promoter clusters.
Replicates and n	Universe of 7,805 gene symbols; 265 activity-induced and housekeeping genes.
Statistical test	Chi-square goodness-of-fit per temporal class vs cluster-size proportions (df=4).
Result	Early 1.79-fold in cluster 3, P=3.8e-5; sustained 2.21-fold, P=6.5e-4; late P=0.10; housekeeping P=0.48.
Data presentation	Bars or points show means; error bars SD; points are biological replicates unless stated otherwise.
Significance	* P<0.05, ** P<0.01, *** P<0.001, ns not significant.
Formulas	Summary values, P values and markers are live formulas computed from the data sheets in this file.
Sheets	Contents
3D	Panel summary: per-replicate values, means, SD and statistics.
3D dotplot data	Observed and expected genes per class and cluster (dot plot values).
3D cluster background	Cluster sizes and fractions (expected-count background).
3D genes used	Genes contributing to the test with class and cluster.

### Sheet: 3D
Figure 3D - activity-gene temporal-class enrichment (CENP-A cluster 3)
Chi-square goodness-of-fit per class: observed genes across the 5 promoter clusters vs the cluster-size background (df=4). Computed live from '3D dotplot data' and '3D cluster background'.
temporal_class	n_genes	fold_enrichment_cluster3	chi2_p	marker
early	144	1.78686	3.7701e-05	***
sustained	55	2.20921	0.000649935	***
late	51	1.5416	0.104973	ns
housekeeping	15	1.90598	0.475649	ns

### Sheet: 3D dotplot data
Figure 3D -- per-class, per-cluster observed genes (dot-plot source)
expected_genes, fold_enrichment and log2_fold_enrichment are live formulas against '3D cluster background'.
temporal_class	figure_cluster	kmeans_cluster	observed_genes	class_total_n	percent_of_class	expected_genes	fold_enrichment	log2_fold_enrichment
early	1	1	59	144	0.409722	73.7804	0.79967	-0.322523
early	2	2	11	144	0.0763889	12.1215	0.907481	-0.14006
early	3	3	36	144	0.25	20.1471	1.78686	0.837426
early	4	4	37	144	0.256944	28.5048	1.29803	0.37632
early	0	5	1	144	0.00694444	9.44625	0.105862	-3.23974
sustained	1	1	30	55	0.545455	28.18	1.06458	0.0902902
sustained	2	2	4	55	0.0727273	4.62972	0.863982	-0.210926
sustained	3	3	17	55	0.309091	7.69507	2.20921	1.14353
sustained	4	4	4	55	0.0727273	10.8873	0.367402	-1.44457
sustained	0	5	0	55	0	3.60794	0
late	1	1	25	51	0.490196	26.1306	0.956734	-0.0638098
late	2	2	7	51	0.137255	4.29302	1.63055	0.705363
late	3	3	11	51	0.215686	7.13543	1.5416	0.624432
late	4	4	4	51	0.0784314	10.0955	0.396218	-1.33563
late	0	5	4	51	0.0784314	3.34555	1.19562	0.257758
housekeeping	1	1	7	15	0.466667	7.68546	0.910811	-0.134776
housekeeping	2	2	2	15	0.133333	1.26265	1.58397	0.663543
housekeeping	3	3	4	15	0.266667	2.09865	1.90598	0.930535
housekeeping	4	4	2	15	0.133333	2.96925	0.673571	-0.570099
housekeeping	0	5	0	15	0	0.983985	0

### Sheet: 3D cluster background
Figure 3D - promoter-cluster size background
Fraction of all clustered promoters in each cluster.
kmeans_cluster	figure_cluster	n_promoters_in_universe	fraction
1	1	3999	0.512364
2	2	657	0.0841768
3	3	1092	0.13991
4	4	1545	0.19795
5	0	512	0.065599

### Sheet: 3D genes used
Figure 3D -- genes contributing to the enrichment test (reference)
7805 unique gene symbols across 7870 promoter regions; a gene with promoters in more than one cluster is assigned its last cluster.
gene	temporal_class	figure_cluster	kmeans_cluster
1110038B12Rik	early	1	1
1810030O07Rik	early	1	1
Abca5	early	1	1
Actn4	early	3	3
Adora1	early	2	2
Ago3	early	4	4
Ankrd17	early	3	3
Arf4	early	4	4
Arl5b	early	1	1
Atf4	early	4	4
Atp6v0d1	early	1	1
Azin1	early	4	4
Btbd3	early	1	1
Cap1	early	4	4
Ccl27a	early	1	1
Cct2	early	1	1
Chga	early	1	1
Ciapin1	early	3	3
Crem	early	2	2
Cry2	early	3	3
Csnk1a1	early	3	3
Cwc25	early	4	4
Cyth3	early	1	1
Ddhd1	early	1	1
Dleu2	early	4	4
Dnajb1	early	3	3
Dpysl5	early	2	2
Dusp6	early	3	3
Ece1	early	3	3
Egr1	early	1	1
Egr3	early	4	4
Egr4	early	1	1
Eif5	early	4	4
Eml4	early	1	1
Eprs	early	4	4
Etv3	early	3	3
Ext1	early	1	1
Fbxo33	early	1	1
Flna	early	1	1
Fos	early	1	1
Fosb	early	1	1
Frmd6	early	3	3
Gabbr1	early	4	4
Gm13889	early	1	1
Gpr19	early	3	3
Gprasp1	early	3	3
Grk6	early	4	4
Hnrnpll	early	3	3
Hspa14	early	4	4
Hspa4	early	4	4
Hspa8	early	2	2
Ier5	early	3	3
Ina	early	4	4
Iqsec3	early	3	3
Ivns1abp	early	4	4
Jund	early	3	3
Kcnj6	early	2	2
Kif1a	early	3	3
Klf10	early	3	3
Lonp2	early	3	3
Mapre1	early	1	1
Mat2a	early	3	3
Mbd2	early	1	1
Mbnl2	early	1	1
Mcl1	early	4	4
Med14	early	4	4
Med7	early	1	1
Mgrn1	early	1	1
Micu1	early	1	1
Midn	early	4	4
Mir132	early	1	1
Myh9	early	3	3
Nab2	early	1	1
Nolc1	early	0	5
Npas4	early	2	2
Nr4a3	early	1	1
Nrd1	early	3	3
Oat	early	1	1
Oaz1	early	3	3
Otud7a	early	1	1
Ovca2	early	2	2
Per1	early	3	3
Pex12	early	4	4
Pgam1	early	4	4
Ppp1r15b	early	4	4
Prkab2	early	4	4
Psme4	early	4	4
Pttg1ip	early	4	4
Pvr	early	1	1
Qk	early	1	1
Rab6b	early	1	1
Ralgapa1	early	1	1
Ranbp2	early	1	1
Rap1b	early	1	1
Rapgef6	early	4	4
Rasl11a	early	1	1
Rbm12b1	early	1	1
Rbm15	early	4	4
Rprml	early	1	1
Rpsa	early	1	1
Rrp1b	early	1	1
Rwdd4a	early	4	4
Sat1	early	1	1
Sertad1	early	3	3
Sertad2	early	4	4
Sf3b1	early	1	1
Sfpq	early	1	1
Slc16a1	early	1	1
Slc2a1	early	3	3
Slc7a1	early	1	1
Smad7	early	1	1
Smarca5	early	4	4
Smg7	early	1	1
Smim14	early	4	4
Spsb1	early	3	3
Sra1	early	2	2
Srrm4	early	1	1
Srsf5	early	3	3
Srsf6	early	1	1
Srsf7	early	3	3
Stk40	early	4	4
Stx4a	early	2	2
Stxbp5l	early	3	3
Suco	early	1	1
Sult4a1	early	1	1
Syngr3	early	1	1
Tfg	early	1	1
Tiparp	early	3	3
Tra2a	early	3	3
Tuba4a	early	2	2
Txlng	early	1	1
Ubc	early	2	2
Ube2g1	early	3	3
Usp36	early	4	4
Vcl	early	3	3
Wasl	early	4	4
Ybx1	early	4	4
Ywhag	early	3	3
Zfp51	early	1	1
Zfp655	early	3	3
Zfp871	early	1	1
Zfp948	early	1	1
Zswim6	early	4	4
Zwint	early	4	4
Acap2	sustained	3	3
Ap2b1	sustained	3	3
Arc	sustained	3	3
Brinp1	sustained	3	3
Calr	sustained	3	3
Ccnt2	sustained	4	4
Chgb	sustained	2	2
Cltb	sustained	1	1
Eef2	sustained	3	3
Efhd2	sustained	3	3
Elmo1	sustained	1	1
Epha7	sustained	3	3
Exosc2	sustained	3	3
Fscn1	sustained	3	3
Gadd45b	sustained	3	3
Galnt9	sustained	1	1
Gpr3	sustained	1	1
Gtpbp2	sustained	1	1
Hsd17b12	sustained	1	1
Kcna4	sustained	1	1
Neat1	sustained	3	3
Nptx2	sustained	1	1
Nrn1	sustained	1	1
Nrp2	sustained	1	1
Ntrk2	sustained	2	2
P4ha1	sustained	3	3
Pcdh8	sustained	3	3
Pcgf2	sustained	2	2
Pde4dip	sustained	1	1
Per2	sustained	1	1
Plk2	sustained	3	3
Prorsd1	sustained	1	1
Prpf38b	sustained	4	4
Ptgs2	sustained	2	2
Ptprn	sustained	1	1
R3hdm1	sustained	1	1
Rab11fip3	sustained	1	1
Rbbp7	sustained	1	1
Rnft1	sustained	3	3
Rpa1	sustained	1	1
Rtn4rl1	sustained	1	1
Scg2	sustained	1	1
Sec24a	sustained	1	1
Shank1	sustained	1	1
Slc6a8	sustained	1	1
Smap2	sustained	3	3
Snf8	sustained	1	1
Srxn1	sustained	1	1
Stmn4	sustained	1	1
Sult2b1	sustained	4	4
Tapbpl	sustained	1	1
Tmem198	sustained	1	1
Wipf3	sustained	1	1
Yipf5	sustained	1	1
Zdhhc5	sustained	4	4
Acsl4	late	1	1
Agpat4	late	2	2
Akap13	late	3	3
Arxes1	late	1	1
Blnk	late	0	5
Car12	late	1	1
Cdh2	late	2	2
Cog2	late	1	1
Col4a1	late	1	1
Crtac1	late	0	5
Daglb	late	3	3
Dock3	late	1	1
Dock4	late	1	1
Ebp	late	2	2
Emc6	late	3	3
Emp2	late	1	1
Fstl4	late	1	1
Gdpd5	late	3	3
Grm7	late	4	4
Gtf3c1	late	4	4
Kcnip3	late	2	2
Lrtm2	late	1	1
Lta4h	late	1	1
Magi2	late	4	4
Mtf2	late	3	3
Ncan	late	3	3
Nlk	late	1	1
Nrxn3	late	3	3
Numbl	late	1	1
Pdzd2	late	1	1
Pi4ka	late	2	2
Plxdc2	late	1	1
Plxna2	late	3	3
Ppm1h	late	1	1
Ppp4r4	late	1	1
Rgs4	late	3	3
Rgs7	late	1	1
Rnd3	late	3	3
Rnh1	late	2	2
Rpl19	late	4	4
Sez6l	late	1	1
Sh2d5	late	1	1
Slc24a4	late	1	1
Slitrk1	late	1	1
Slitrk3	late	1	1
Smpd1	late	3	3
Sorcs3	late	0	5
Stx1b	late	1	1
Syne1	late	2	2
Trnp1	late	1	1
Vldlr	late	0	5
Actb	housekeeping	3	3
B2m	housekeeping	1	1
Cyc1	housekeeping	4	4
Gapdh	housekeeping	2	2
Hmbs	housekeeping	1	1
Hprt	housekeeping	1	1
Pgk1	housekeeping	4	4
Rer1	housekeeping	1	1
Rpl13a	housekeeping	1	1
Rpl27	housekeeping	1	1
Rplp0	housekeeping	3	3
Sdha	housekeeping	3	3
Tbp	housekeeping	1	1
Tfrc	housekeeping	3	3
Ubc	housekeeping	2	2
