## Supplementary material for "Co-option of CENP-A for activity-induced neuronal plasticity": Figure 3-source data 4

### Sheet: README
Figure 3-source data 4 (panel Figure 3E)
Stankovic et al., Co-option of CENP-A for activity-induced neuronal plasticity
Panel content	Promoter CENP-A occupancy confidence (MACS2 -log10 q) for early and sustained activity-induced genes in cluster 3.
Replicates and n	Genes with a reproducible promoter peak in retained ChIP libraries.
Statistical test	Descriptive.
Result	The panel shows the 12 highest-confidence genes plus Arc and Neat1, included as canonical immediate-early-gene examples.
Data presentation	Bars or points show means; error bars SD; points are biological replicates unless stated otherwise.
Significance	* P<0.05, ** P<0.01, *** P<0.001, ns not significant.
Formulas	Summary values are live formulas computed from the data sheets in this file where applicable.
Sheets	Contents
3E	Panel summary: per-replicate values, means, SD and statistics.
3E full supp table	All 105 reproducible activity-induced genes with promoter CENP-A occupancy, clusters 1 to 4.

### Sheet: 3E
Figure 3E - cluster-3 gene confidence matrix (descriptive)
Reproducible early- and sustained-class genes with promoter CENP-A occupancy in cluster 3 (52 cluster-3 genes minus 6 late-class genes, matching the text's early/sustained framing).
gene	temporal_class	occupancy_confidence_neglog10q_max	q_HC1	q_PTZ1	rank_by_confidence	selection_reason
Plk2	sustained	42.07	42.07	15.47	1	top 12 by confidence
Pcdh8	sustained	39.38	39.38	19.05	2	top 12 by confidence
P4ha1	sustained	33.15	33.15	16.94	3	top 12 by confidence
Ier5	early	31.56	31.56	19.09	4	top 12 by confidence
Srsf7	early	25.74	16.74	25.74	5	top 12 by confidence
Actn4	early	21.58	21.58	10.39	6	top 12 by confidence
Tiparp	early	19.81	19.81	9.92	7	top 12 by confidence
Efhd2	sustained	17.03	17.03	9.74	8	top 12 by confidence
Sertad1	early	15.38	15.38	6	9	top 12 by confidence
Ube2g1	early	14.19	14.19	5.32	10	top 12 by confidence
Fscn1	sustained	13.52	13.52	7.03	11	top 12 by confidence
Jund	early	12.9	12.9	6.25	12	top 12 by confidence
Calr	sustained	12.16	12.16	7.22	13
Ciapin1	early	12.1	12.1	2.93	14
Myh9	early	11.69	11.69	5.39	15
Iqsec3	early	11.65	11.65	5.03	16
Mat2a	early	10.63	10.63	3.94	17
Acap2	sustained	9.47	8.36	9.47	18
Slc2a1	early	9.4	6.96	9.4	19
Kif1a	early	9.19	9.19	5.44	20
Arc	sustained	9.05	7.28	9.05	21	manually added (canonical IEG example)
Vcl	early	8.8	8.8	7.25	22
Neat1	sustained	8.51	8.36	8.51	23	manually added (canonical IEG example)
Ece1	early	8.3	8.3	4.3	24
Nrd1	early	8.23	2.86	8.23	25
Dnajb1	early	8.08	5.68	8.08	26
Gadd45b	sustained	7.68	7.68	7.18	27
Cry2	early	7.38	7.38	5.55	28
Lonp2	early	7.38	7.38	6.08	29
Zfp655	early	7.14	7.14	5.45	30
Smap2	sustained	6.85	6.85	3.06	31
Stxbp5l	early	6.69	5.31	6.69	32
Ywhag	early	6.37	6.37	3.78	33
Eef2	sustained	6.26	6.26	3.2	34
Oaz1	early	6.22	4.4	6.22	35
Ankrd17	early	6.17	4.68	6.17	36
Hnrnpll	early	6.11	6.11	4.24	37
Etv3	early	5.75	4.69	5.75	38
Srsf5	early	5.58	5.58	4.39	39
Dusp6	early	5.06	5.06	2.85	40
Brinp1	sustained	5	5	2.85	41
Ap2b1	sustained	4.87	4.87	3.69	42
Epha7	sustained	4.71	4.71	1.99	43
Gprasp1	early	4.52	3.31	4.52	44
Gpr19	early	4.37	4.37	3.37	45
Per1	early	3.36	3.36	3.35	46

### Sheet: 3E full supp table
Figure 3E supplement- all reproducible activity genes with promoter CENP-A occupancy, clusters 1-4
Reference table; not all rows are shown in the main Figure 3E panel (which is restricted to cluster 3, early/sustained classes).
gene	CENP-A_cluster	temporal_class	reproducible	occupancy_confidence_neglog10q_max	q_HC1	q_PTZ1
Oat	1	early	both libraries	8.09	8.09	2.53
Mir132	1	early	both libraries	7.61	4.93	7.61
Nr4a3	1	early	both libraries	3.69	3.25	3.69
Egr4	1	early	both libraries	2.88	2.88	1.7
Ranbp2	1	early	both libraries	2.07	2.07	1.71
Rbbp7	1	sustained	both libraries	6.15	5.09	6.15
Rab11fip3	1	sustained	both libraries	6.02	2.79	6.02
R3hdm1	1	sustained	both libraries	4.4	3.21	4.4
Hsd17b12	1	sustained	both libraries	2.38	2.38	1.56
Stmn4	1	sustained	both libraries	2.1	2.1	1.76
Col4a1	1	late	both libraries	4.23	2.13	4.23
Sez6l	1	late	both libraries	2.65	2.12	2.65
Hspa8	2	early	both libraries	21.44	21.44	2.43
Npas4	2	early	both libraries	20.61	19.34	20.61
Ubc	2	early	both libraries	7.83	7.83	6.56
Tuba4a	2	early	both libraries	6.69	6.69	2.48
Ovca2	2	early	both libraries	3.27	2.55	3.27
Crem	2	early	both libraries	2.56	2.56	2.43
Pcgf2	2	sustained	both libraries	3.59	3.59	1.92
Ntrk2	2	sustained	both libraries	1.78	1.78	1.68
Pi4ka	2	late	both libraries	4.77	4.23	4.77
Rnh1	2	late	both libraries	2.8	2.35	2.8
Syne1	2	late	both libraries	2.2	2.2	1.8
Ier5	3	early	both libraries	31.56	31.56	19.09
Srsf7	3	early	both libraries	25.74	16.74	25.74
Actn4	3	early	both libraries	21.58	21.58	10.39
Tiparp	3	early	both libraries	19.81	19.81	9.92
Sertad1	3	early	both libraries	15.38	15.38	6
Ube2g1	3	early	both libraries	14.19	14.19	5.32
Jund	3	early	both libraries	12.9	12.9	6.25
Ciapin1	3	early	both libraries	12.1	12.1	2.93
Myh9	3	early	both libraries	11.69	11.69	5.39
Iqsec3	3	early	both libraries	11.65	11.65	5.03
Mat2a	3	early	both libraries	10.63	10.63	3.94
Slc2a1	3	early	both libraries	9.4	6.96	9.4
Kif1a	3	early	both libraries	9.19	9.19	5.44
Vcl	3	early	both libraries	8.8	8.8	7.25
Ece1	3	early	both libraries	8.3	8.3	4.3
Nrd1	3	early	both libraries	8.23	2.86	8.23
Dnajb1	3	early	both libraries	8.08	5.68	8.08
Cry2	3	early	both libraries	7.38	7.38	5.55
Lonp2	3	early	both libraries	7.38	7.38	6.08
Zfp655	3	early	both libraries	7.14	7.14	5.45
Stxbp5l	3	early	both libraries	6.69	5.31	6.69
Ywhag	3	early	both libraries	6.37	6.37	3.78
Oaz1	3	early	both libraries	6.22	4.4	6.22
Ankrd17	3	early	both libraries	6.17	4.68	6.17
Hnrnpll	3	early	both libraries	6.11	6.11	4.24
Etv3	3	early	both libraries	5.75	4.69	5.75
Srsf5	3	early	both libraries	5.58	5.58	4.39
Dusp6	3	early	both libraries	5.06	5.06	2.85
Gprasp1	3	early	both libraries	4.52	3.31	4.52
Gpr19	3	early	both libraries	4.37	4.37	3.37
Per1	3	early	both libraries	3.36	3.36	3.35
Plk2	3	sustained	both libraries	42.07	42.07	15.47
Pcdh8	3	sustained	both libraries	39.38	39.38	19.05
P4ha1	3	sustained	both libraries	33.15	33.15	16.94
Efhd2	3	sustained	both libraries	17.03	17.03	9.74
Fscn1	3	sustained	both libraries	13.52	13.52	7.03
Calr	3	sustained	both libraries	12.16	12.16	7.22
Acap2	3	sustained	both libraries	9.47	8.36	9.47
Arc	3	sustained	both libraries	9.05	7.28	9.05
Neat1	3	sustained	both libraries	8.51	8.36	8.51
Gadd45b	3	sustained	both libraries	7.68	7.68	7.18
Smap2	3	sustained	both libraries	6.85	6.85	3.06
Eef2	3	sustained	both libraries	6.26	6.26	3.2
Brinp1	3	sustained	both libraries	5	5	2.85
Ap2b1	3	sustained	both libraries	4.87	4.87	3.69
Epha7	3	sustained	both libraries	4.71	4.71	1.99
Plxna2	3	late	both libraries	12.44	12.44	4.04
Ncan	3	late	both libraries	9.1	9.1	7.53
Rgs4	3	late	both libraries	8.95	8.95	3.43
Smpd1	3	late	both libraries	5.29	4.51	5.29
Gdpd5	3	late	both libraries	4.96	4.96	2.48
Mtf2	3	late	both libraries	4.79	4.79	3.55
Wasl	4	early	both libraries	17.71	8.68	17.71
Cap1	4	early	both libraries	16.05	11.79	16.05
Pgam1	4	early	both libraries	13.07	13.07	6.42
Usp36	4	early	both libraries	12.98	8.11	12.98
Zwint	4	early	both libraries	9.86	9.86	5.41
Ybx1	4	early	both libraries	9.25	9.25	5.27
Smarca5	4	early	both libraries	8.94	8.94	7.65
Hspa4	4	early	both libraries	8.06	8.06	3.43
Eif5	4	early	both libraries	7.93	7.93	6.47
Hspa14	4	early	both libraries	6.71	6.71	3.35
Pttg1ip	4	early	both libraries	5.35	5.35	4.65
Rbm15	4	early	both libraries	5.03	5.03	3.07
Atf4	4	early	both libraries	4.58	3.22	4.58
Mcl1	4	early	both libraries	4.57	2.04	4.57
Rapgef6	4	early	both libraries	4.51	4.51	4.19
Cwc25	4	early	both libraries	4.46	4.46	3.67
Psme4	4	early	both libraries	4.24	4.24	3.43
Ivns1abp	4	early	both libraries	4.22	4.22	2.92
Sertad2	4	early	both libraries	4.01	4.01	1.7
Gabbr1	4	early	both libraries	3.77	3.77	3.36
Midn	4	early	both libraries	3.68	1.6	3.68
Ina	4	early	both libraries	3.06	2.34	3.06
Pex12	4	early	both libraries	2.91	2.91	1.5
Ppp1r15b	4	early	both libraries	2.85	2.85	2.5
Med14	4	early	both libraries	2.69	2.69	1.73
Stk40	4	early	both libraries	2.42	2.42	1.62
Ccnt2	4	sustained	both libraries	8.29	8.29	5.63
Sult2b1	4	sustained	both libraries	4.78	4.78	2.49
Prpf38b	4	sustained	both libraries	4.39	1.48	4.39
Rpl19	4	late	both libraries	10.9	10.9	10.8
