## Supplementary material for "Co-option of CENP-A for activity-induced neuronal plasticity": Figure 4-source data 1

### Sheet: README
Figure 4-source data 1 (panel Figure 4B)
Stankovic et al., Co-option of CENP-A for activity-induced neuronal plasticity
Panel content	Number of FOS-positive cells per DG, shCTRL vs shCENP-A, after novel-environment exposure.
Replicates and n	N=5 matched pairs (one shCTRL and one shCENP-A mouse per batch, processed together).
Statistical test	Paired two-tailed t-test (randomized block design).
Result	2.12-fold reduction; P=0.0049.
Data presentation	Bars or points show means; error bars SD; points are biological replicates unless stated otherwise.
Significance	* P<0.05, ** P<0.01, *** P<0.001, ns not significant.
Formulas	Summary values, P values and markers are live formulas computed from the data sheets in this file.
Sheets	Contents
4B	Panel summary: per-replicate values, means, SD and statistics.
4B	Total number of counted cells.

### Sheet: 4B
Figure 4B - Total number of FOS+ cells per DG, shCTRL vs shCENP-A
Paired by batch (live formula against '4B data').
Quantity	shCTRL	shCENP-A
Mean	4060.8	1920
SD	1494.58	851.535
n	5	5
Fold (shCTRL / shCENP-A)	2.115
Paired two-tailed t-test, p	0.00486881	**

### Sheet: 4B data
Figure 4B- Total number of FOS+ cells per DG (raw)
n = 5 mice per group, one shCTRL/shCENP-A pair per batch (row = batch).
batch	shCTRL	shCENP-A
1	3060	1308
2	2280	1224
3	6192	3096
4	4452	2556
5	4320	1416
