## Supplementary material for "Co-option of CENP-A for activity-induced neuronal plasticity": Figure 4-source data 2

### Sheet: README
Figure 4-source data 2 (panel Figure 4C)
Stankovic et al., Co-option of CENP-A for activity-induced neuronal plasticity
Panel content	Percentage of FOS-positive DG nuclei by FACS: WT home cage, WT novel environment, shCTRL and shCENP-A after novel environment.
Replicates and n	N=8, 10, 7 and 8 mice.
Statistical test	Unpaired two-tailed t-tests for the three comparisons shown.
Result	WT HC vs WT NE P=2.8e-6; WT NE vs shCTRL NE P=0.43 (ns); shCTRL NE vs shCENP-A NE P=0.0014.
Data presentation	Bars or points show means; error bars SD; points are biological replicates unless stated otherwise.
Significance	* P<0.05, ** P<0.01, *** P<0.001, ns not significant.
Formulas	Summary values, P values and markers are live formulas computed from the data sheets in this file.
Sheets	Contents
4C	Panel summary: per-replicate values, means, SD and statistics.
4C	Nuclei.

### Sheet: 4C
Figure 4C - %FOS+ DG nuclei by FACS
Four groups; three specific unpaired comparisons as drawn on the panel (not all pairwise). Live formulas against '4C data'.
Group	Mean	SD	n
WT HC	0.37375	0.270657	8
WT NE	1.446	0.354971	10
shCTRL NE	1.29	0.428913	7
shCENP-A NE	0.55625	0.265542	8
Comparison	p (unpaired t-test)	marker
WT HC vs WT NE	2.76428e-06	***
WT NE vs shCTRL NE	0.425299	ns
shCTRL NE vs shCENP-A NE	0.00139071	**

### Sheet: 4C data
Figure 4C - %FOS+ DG nuclei by FACS (raw)
Unpaired groups of unequal size; unit of analysis = mouse.
WT HC	WT NE	shCTRL NE	shCENP-A NE
0.77	1.77	1.63	0.52
0.8	1.95	1.21	0.69
0.29	1.48	1.76	0.65
0.4	1.65	0.99	0.23
0.12	1.73	1.67	0.71
0.22	1.15	1.2	0.48
0.11	1.53	0.57	0.18
0.28	1.08		0.99
	0.81
	1.31
