## Supplementary material for "Co-option of CENP-A for activity-induced neuronal plasticity": Figure 4-source data 4

### Sheet: README
Figure 4-source data 3 (panels Figure 4J-K)
Stankovic et al., Co-option of CENP-A for activity-induced neuronal plasticity
Panel content	Novel object recognition: discrimination index during familiarization (F) and test (T) in shCTRL and shCENP-A mice.
Replicates and n	shCTRL n=15 mice; shCENP-A n=16 mice; each mouse measured in both phases; all 31 mice included.
Analysis window	First 30 s of object exploration.
Statistical test	Two-sample two-tailed t-test (equivalent to one-way ANOVA) comparing familiarization and test within each group, as performed in R (lm, DI ~ phase).
Result	shCTRL P=0.017 (*); shCENP-A P=0.066 (ns).
Data presentation	Points are individual mice; red diamond shows the group mean.
Significance	* P<0.05, ** P<0.01, *** P<0.001, ns not significant.
Sheets	Contents
4J-K	Panel summary: n, means, SD and statistics.
NORT data	Discrimination index per mouse, both phases.

### Sheet: 4J-K
Figure 4J-K: discrimination index, familiarization vs test
Live formulas against the NORT data sheet.
Group	n	Mean F	SD F	Mean T	SD T
shCTRL	15	0.0880042	0.385343	0.41298	0.308299
shCENP-A	16	-0.0132418	0.549152	0.287599	0.307522
Comparison	p	marker
shCTRL: familiarization vs test (two-sample t-test)	0.0165142	*
shCENP-A: familiarization vs test (two-sample t-test)	0.0654763	ns

### Sheet: NORT data
Novel object recognition: discrimination index per mouse
Discrimination index = (time with novel object - time with familiar object) / (total object exploration time), computed over the first 30 s of object exploration. Same mice in both phases.
Mouse ID	Group	Familiarization (F)	Test (T)
KJ-0002	shCTRL	-0.235521	0.490196
KJ-0003	shCTRL	0.501401	0.0451045
KJ-0004	shCTRL	-0.312977	-0.0210773
KJ-0005	shCTRL	1	1
KJ-0016	shCTRL	0.480132	-0.037448
KJ-0017	shCTRL	-0.102703	0.277778
KJ-0018	shCTRL	0.15678	0.454545
KJ-0019	shCTRL	0.258824	0.786535
KJ-0020	shCTRL	-0.259939	0.551402
KJ-0021	shCTRL	0.249485	0.50275
KJ-0022	shCTRL	-0.267925	0.0867052
KJ-0023	shCTRL	0.363363	0.632653
KJ-0033	shCTRL	-0.248322	0.652365
KJ-0034	shCTRL	-0.013373	0.549872
KJ-0035	shCTRL	-0.249162	0.223322
KJ-0006	shCENP-A	-0.217391	0.264624
KJ-0007	shCENP-A	-1	-0.361823
KJ-0008	shCENP-A	-1	0.69857
KJ-0009	shCENP-A	-0.321637	0.0535988
KJ-0010	shCENP-A	-0.122507	0.258526
KJ-0013	shCENP-A	-0.171053	0.37931
KJ-0014	shCENP-A	0.623987	0.472019
KJ-0015	shCENP-A	0.549738	0.642105
KJ-0024	shCENP-A	0.610619	0.152915
KJ-0025	shCENP-A	1	0.480984
KJ-0026	shCENP-A	-0.170517	-0.228346
KJ-0027	shCENP-A	-0.165854	0.115328
KJ-0028	shCENP-A	0.185919	0.26749
KJ-0030	shCENP-A	0.260726	0.154362
KJ-0031	shCENP-A	-0.324405	0.575358
KJ-0032	shCENP-A	0.0505051	0.676568
