## Supplementary material for "Co-option of CENP-A for activity-induced neuronal plasticity": Figure 5-source data 1

### Sheet: README
Figure 5—source data 1 (panel Figure 5B)
Stankovic et al., Co-option of CENP-A for activity-induced neuronal plasticity
Panel content	Percentage of AAV-positive cells that are FOS-positive in organoids, CTRL vs blue-light activated.
Replicates and n	N=5 cortical units per condition from 3 differentiation batches.
Statistical test	Unpaired two-tailed Welch's t-test (too few units per batch to fit a mixed model).
Result	12.0% vs 66.0%; P<0.0001; higher in every batch.
Data presentation	Bars or points show means; error bars SD; points are biological replicates unless stated otherwise.
Significance	* P<0.05, ** P<0.01, *** P<0.001, ns not significant.
Formulas	Summary values, P values and markers are live formulas computed from the data sheets in this file.
Sheets	Contents
5B	Panel summary: per-replicate values, means, SD and statistics.

### Sheet: 5B
Figure 5B - % FOS+ cells among AAV+ cells, CTRL vs Activated
Cortical unit as replicate, n=5 per condition from 3 batches .
Unit	Batch	CTRL (%)	Batch	Activated (%)
1	1	15	1	72
2	2	13	2	61
3	2	17	2	70
4	3	5	3	58
5	3	10	3	69
Quantity	CTRL (%)		Activated (%)
Mean	12		66
SD	4.69042		6.12372
n	5		5
Test	p	marker
Welch t-test (unequal var)	5.40412e-07	***
