## Supplementary material for "Co-option of CENP-A for activity-induced neuronal plasticity": Figure 5-source data 2

### Sheet: README
Figure 5-source data 2 (panel Figure 5C)
Stankovic et al., Co-option of CENP-A for activity-induced neuronal plasticity
Panel content	Percentage of FOS-positive cells that are SOX2-positive or CTIP2-positive in activated organoids.
Replicates and n	N=5 organoids from 3 differentiation batches (~50 FOS-positive cells scored per organoid).
Statistical test	Descriptive.
Result	SOX2 0% in all organoids; CTIP2 mean 53.4%.
Data presentation	Bars or points show means; error bars SD; points are biological replicates unless stated otherwise.
Significance	* P<0.05, ** P<0.01, *** P<0.001, ns not significant.
Formulas	Summary values are live formulas computed from the data sheets in this file where applicable.
Sheets	Contents
5C	Panel summary: per-replicate values, means, SD and statistics.

### Sheet: 5C
Figure 5C - % FOS+ cells that are SOX2+ vs CTIP2+ (activated)
n=5 organoids from 3 batches (~50 FOS+ cells scored per organoid). Descriptive, no test.
Organoid	SOX2+ (%)	CTIP2+ (%)
1	0	48
2	0	60
3	0	42
4	0	55
5	0	62
Mean	0	53.4
SD	0	8.35464
