## Supplementary material for "Co-option of CENP-A for activity-induced neuronal plasticity": Figure 5-source data 3

### Sheet: README
Figure 5—source data 3 (panel Figure 5E)
Stankovic et al., Co-option of CENP-A for activity-induced neuronal plasticity
Panel content	Centromeric CENP-A fluorescence intensity, FOS-negative vs FOS-positive neurons in activated organoids.
Replicates and n	N=17 cortical units from 3 differentiation batches (6, 6, 5); per-unit means.
Statistical test	Paired two-tailed t-test at the cortical-unit level.
Result	P=0.39 (ns); per-batch means P=0.76.
Data presentation	Bars or points show means; error bars SD; points are biological replicates unless stated otherwise.
Significance	* P<0.05, ** P<0.01, *** P<0.001, ns not significant.
Formulas	Summary values, P values and markers are live formulas computed from the data sheets in this file.
Sheets	Contents
5E	Panel summary: per-replicate values, means, SD and statistics.

### Sheet: 5E
Figure 5E - Centromeric CENP-A fluorescence intensity (AU), FOS- vs FOS+
Per-cortical-unit means, n=17 units from 3 batches (6+6+5). Paired within unit.
Unit	Batch	FOS negative	FOS positive
1	1	196	191
2	1	196.25	186.25
3	1	180.75	184.25
4	1	202.5	201.75
5	1	203.75	177.25
6	1	209.25	185
7	2	200	184.25
8	2	187.75	190.25
9	2	196.75	181.25
10	2	205.75	202.5
11	2	209	197
12	2	214.75	191.25
13	3	190.5	173.5
14	3	154.5	192.25
15	3	181.75	192.5
16	3	173.5	194
17	3	189	203.5
Quantity	FOS negative	FOS positive
Mean	193.632	189.868
SD	15.0546	8.55776
n (units)	17	17
Fold (FOS+ / FOS-)	0.980557
Test	p	marker
Paired t-test (within cortical unit)	0.385784	ns
