## Supplementary material for "Co-option of CENP-A for activity-induced neuronal plasticity": Figure 5-source data 4

### Sheet: README
Figure 5-source data 4 (panel Figure 5F)
Stankovic et al., Co-option of CENP-A for activity-induced neuronal plasticity
Panel content	Non-centromeric CENP-A fluorescence intensity (total nuclear minus centromeric), FOS-negative vs FOS-positive neurons in activated organoids.
Replicates and n	N=17 cortical units from 3 differentiation batches (6, 6, 5); per-unit means.
Statistical test	Paired two-tailed t-test at the cortical-unit level.
Result	2.18-fold; higher in all 17 units; P<0.0001; per-batch means P=0.030.
Data presentation	Bars or points show means; error bars SD; points are biological replicates unless stated otherwise.
Significance	* P<0.05, ** P<0.01, *** P<0.001, ns not significant.
Formulas	Summary values, P values and markers are live formulas computed from the data sheets in this file.
Sheets	Contents
5F	Panel summary: per-replicate values, means, SD and statistics.

### Sheet: 5F
Figure 5F - Non-centromeric CENP-A fluorescence intensity (AU), FOS- vs FOS+
Per-cortical-unit means (per-cell total nuclear minus centromeric), n=17 units from 3 batches (6+6+5). Paired within unit.
Unit	Batch	FOS negative	FOS positive
1	1	3482.19	5737.68
2	1	1838.51	4751.74
3	1	3477.33	3603.01
4	1	921.316	3421.95
5	1	2715.77	6081.26
6	1	2043.73	4284.26
7	2	3595.31	4626.13
8	2	2493.27	6929.32
9	2	3036.93	7797.69
10	2	3798.48	7818.79
11	2	5934.96	11711.4
12	2	2826.4	7577.04
13	3	1670.73	5790.48
14	3	2229.18	5844.63
15	3	3158.64	5348.92
16	3	1976.38	7236.58
17	3	4217.92	8964.27
Quantity	FOS negative	FOS positive
Mean	2906.88	6325.01
SD	1166.99	2097.3
n (units)	17	17
Fold (FOS+ / FOS-)	2.17587
Test	p	marker
Paired t-test (within cortical unit)	9.57465e-08	***
