## Supplementary material for "Co-option of CENP-A for activity-induced neuronal plasticity": Figure 5-source data 5

### Sheet: README
Figure 5-source data 5 (panel Figure 5H)
Stankovic et al., Co-option of CENP-A for activity-induced neuronal plasticity
Panel content	Percentage of FOS-positive cells among ChR2-positive hairpin-negative cells (left) and among double-infected cells (right), shCTRL vs shCENP-A.
Replicates and n	N=9 cortical units per condition, 3 per differentiation batch.
Statistical test	Unpaired two-tailed Welch's t-tests.
Result	Left: 50.6% vs 44.0%, P=0.15 (ns). Right: 44.4% vs 9.7%, 4.6-fold, P=0.003; lower in every batch.
Data presentation	Bars or points show means; error bars SD; points are biological replicates unless stated otherwise.
Significance	* P<0.05, ** P<0.01, *** P<0.001, ns not significant.
Formulas	Summary values, P values and markers are live formulas computed from the data sheets in this file.
Sheets	Contents
5H left	Panel H, left.
5H right	Panel H, right.

### Sheet: 5H_left
Figure 5H (left)- % FOS+ cells over ChR2+ hairpin-negative cells
n=9 cortical units per condition, 3 per batch.
Unit	Batch	shCTRL (%)	Batch	shCENP-A (%)
1	1	40.12	1	53.7
2	1	43.33	1	44.75
3	1	57.89	1	50.98
4	2	53.77	2	34.29
5	2	41.38	2	47.42
6	2	51.8	2	49.6
7	3	72	3	42.45
8	3	56.14	3	33.93
9	3	38.98	3	38.94
Quantity	shCTRL (%)		shCENP-A (%)
Mean	50.6011		44.0067
SD	10.8167		7.15999
n	9		9
Test	p	marker
Welch t-test (unequal var)	0.149687	ns

### Sheet: 5H_right
Figure 5H (right)- % FOS+ cells over double-infected (ChR2+ and hairpin+) cells
n=9 cortical units per condition, 3 per batch.
Unit	Batch	shCTRL (%)	Batch	shCENP-A (%)
1	1	17.55	1	7.34
2	1	20	1	4.6
3	1	59.79	1	4.55
4	2	93.24	2	12.82
5	2	18.75	2	21.43
6	2	39.42	2	5.48
7	3	49.23	3	5.43
8	3	57.5	3	15.91
9	3	44.19	3	9.91
Quantity	shCTRL (%)		shCENP-A (%)
Mean	44.4078		9.71889
SD	24.5362		5.91688
n	9		9
Test	p	marker
Welch t-test (unequal var)	0.00263094	**
