## Supplementary material for "Co-option of CENP-A for activity-induced neuronal plasticity": Figure 1-figure supplement 1-source data 1

### Sheet: README
Figure 1-figure supplement 1-source data 1 (panel Figure 1-figure supplement 1F)
Stankovic et al., Co-option of CENP-A for activity-induced neuronal plasticity
Panel content	Percentage of FOS-positive DG neurons, saline vs PTZ.
Replicates and n	N=3 mice per group.
Statistical test	Unpaired two-tailed Welch's t-test.
Result	0.68% vs 86.7%; P=0.0016.
Data presentation	Bars or points show means; error bars SD; points are biological replicates unless stated otherwise.
Significance	* P<0.05, ** P<0.01, *** P<0.001, ns not significant.
Formulas	Summary values, P values and markers are live formulas computed from the data sheets in this file.
Sheets	Contents
S1F	Panel summary: per-replicate values, means, SD and statistics.

### Sheet: S1F
Figure S1F - % FOS-positive DG neurons, Saline vs PTZ
n = 3 mice per group (separate animals).
Mouse	Saline (%)	PTZ (%)
1	0.9	93.6
2	0.63	82.05
3	0.51	84.5
Quantity	Saline (%)	PTZ (%)
Mean	0.68	86.7167
SD	0.19975	6.08571
n (mice)	3	3
Test	p	marker
Unpaired Welch t-test (reported)	0.00164721	**
