## Supplementary material for "Co-option of CENP-A for activity-induced neuronal plasticity": Figure 1-figure supplement 1-source data 2

### Sheet: README
Figure 1-figure supplement 1-source data 2 (panel Figure 1-figure supplement 1G)
Stankovic et al., Co-option of CENP-A for activity-induced neuronal plasticity
Panel content	Percentage of FOS-positive neurons that are non-centromeric-CENP-A-positive or -negative, PTZ.
Replicates and n	N=3 mice (1,073 FOS-positive cells in total).
Statistical test	Descriptive.
Result	Per-mouse mean 95.7% (pooled 1,026/1,073, 95.6%).
Data presentation	Bars or points show means; error bars SD; points are biological replicates unless stated otherwise.
Significance	* P<0.05, ** P<0.01, *** P<0.001, ns not significant.
Formulas	Summary values are live formulas computed from the data sheets in this file where applicable.
Sheets	Contents
S1G	Panel summary: per-replicate values, means, SD and statistics.

### Sheet: S1G
Figure S1G -- % of FOS-positive cells that are ncCENP-A-positive (PTZ)
n = 3 mice. Descriptive, no test. ncCENP-A-negative = 100 - ncCENP-A-positive (the two categories are complementary).
Mouse	ncCENP-A+ (%)	ncCENP-A- (%)
1	96.1	3.9
2	96	4
3	95	5
Mean	95.7	4.3
SD	0.608276	0.608276
