## Supplementary material for "Co-option of CENP-A for activity-induced neuronal plasticity": Figure 1-figure supplement 1-source data 3

### Sheet: README
Figure 1-figure supplement 1-source data 3 (panel Figure 1-figure supplement 1H)
Stankovic et al., Co-option of CENP-A for activity-induced neuronal plasticity
Panel content	Total nuclear CENP-A fluorescence intensity, FOS-negative vs FOS-positive neurons, PTZ.
Replicates and n	N=3 mice; per-mouse means.
Statistical test	Paired two-tailed t-test.
Result	P=0.025.
Data presentation	Bars or points show means; error bars SD; points are biological replicates unless stated otherwise.
Significance	* P<0.05, ** P<0.01, *** P<0.001, ns not significant.
Formulas	Summary values, P values and markers are live formulas computed from the data sheets in this file.
Sheets	Contents
S1H	Panel summary: per-replicate values, means, SD and statistics.

### Sheet: S1H
Figure S1H - Total nuclear CENP-A fluorescence (AU), FOS- vs FOS+ (PTZ)
n = 3 mice; per-mouse means; FOS- and FOS+ cells from the same mouse (paired). Figure axis shows AU x 10^4.
Mouse	FOS negative (AU)	FOS positive (AU)
1	1877	16644
2	6378	17811
3	8979	17297
Quantity	FOS negative (AU)	FOS positive (AU)
Mean	5744.67	17250.7
SD	3593.11	584.878
n (mice)	3	3
Test	p	marker
Paired two-tailed t-test	0.0252033	*
