## Supplementary material for "Co-option of CENP-A for activity-induced neuronal plasticity": Figure 1-figure supplement 1-source data 4

### Sheet: README
Figure 1-figure supplement 1-source data 4 (panel Figure 1-figure supplement 1J)
Stankovic et al., Co-option of CENP-A for activity-induced neuronal plasticity
Panel content	Percentage of non-centromeric-CENP-A-positive cells at 5 h after novel environment, FOS/ARC-negative vs FOS-negative/ARC-positive.
Replicates and n	N=3 mice (~50 cells per condition per mouse).
Statistical test	Descriptive.
Result	0% vs 0.03%.
Data presentation	Bars or points show means; error bars SD; points are biological replicates unless stated otherwise.
Significance	* P<0.05, ** P<0.01, *** P<0.001, ns not significant.
Formulas	Summary values, P values and markers are live formulas computed from the data sheets in this file.
Sheets	Contents
S1J	Panel summary: per-replicate values, means, SD and statistics.

### Sheet: S1J
Figure S1J - % ncCENP-A-positive cells at 5 h post-NE
n = 3 mice; same mice in both categories. Descriptive; no inferential test.
Mouse	FOS/ARC negative (%)	FOS-neg / ARC-pos (%)
1	0	0
2	0	0
3	0	0.1
Quantity	FOS/ARC negative (%)	FOS-neg / ARC-pos (%)
Mean	0	0.0333333
SD	0	0.057735
n (mice)	3	3
