## Supplementary material for "Co-option of CENP-A for activity-induced neuronal plasticity": Figure 1-figure supplement 1-source data 5

### Sheet: README
Figure 1-figure supplement 1-source data 5 (panel Figure 1-figure supplement 1K)
Stankovic et al., Co-option of CENP-A for activity-induced neuronal plasticity
Panel content	Percentage of ARC-positive DG neurons at home cage (HC), 1 h and 5 h after novel environment.
Replicates and n	N=3 mice per timepoint; independent animals at each timepoint (terminal perfusion).
Statistical test	Unpaired two-tailed t-tests.
Result	HC vs 1 h P=0.010; HC vs 5 h P=0.003; 1 h vs 5 h P=0.009.
Data presentation	Bars or points show means; error bars SD; points are biological replicates unless stated otherwise.
Significance	* P<0.05, ** P<0.01, *** P<0.001, ns not significant.
Formulas	Summary values, P values and markers are live formulas computed from the data sheets in this file.
Sheets	Contents
S1K	Panel summary: per-replicate values, means, SD and statistics.

### Sheet: S1K
Figure S1K -- % ARC-positive DG neurons across timepoints
n = 3 mice per timepoint; different animals at each timepoint (terminal perfusion), so contrasts are unpaired.
Mouse	HC (%)	1 h (%)	5 h (%)
1	1.3	2.58	5
2	0.4	2.09	7.5
3	1.1	2.67	5.8
Quantity	HC (%)	1 h (%)	5 h (%)
Mean	0.933333	2.44667	6.1
SD	0.472582	0.312143	1.27671
n (mice)	3	3	3
Test	p	marker
HC vs 1 h (unpaired)	0.00982137	**
HC vs 5 h (unpaired)	0.00277187	**
1 h vs 5 h (unpaired)	0.00855734	**
