## Supplementary material for "Co-option of CENP-A for activity-induced neuronal plasticity": Figure 2-figure supplement 1-source data 1

### Sheet: README
Figure 2-figure supplement 1-source data 1 (panel Figure 2-figure supplement 1B)
Stankovic et al., Co-option of CENP-A for activity-induced neuronal plasticity
Panel content	Total nuclear CENP-A fluorescence (background-corrected), mCherry-negative vs mCherry-positive (shCENP-A) proliferating mNSCs.
Replicates and n	N=3 replicates (~10 cells per condition per replicate).
Statistical test	Paired two-tailed t-test on per-replicate means.
Result	44% reduction (1.79-fold); P=0.009.
Data presentation	Bars or points show means; error bars SD; points are biological replicates unless stated otherwise.
Significance	* P<0.05, ** P<0.01, *** P<0.001, ns not significant.
Formulas	Summary values, P values and markers are live formulas computed from the data sheets in this file.
Sheets	Contents
S2B	Panel summary: per-replicate values, means, SD and statistics.

### Sheet: S2B
Figure S2B- Total nuclear CENP-A (AU), mCherry- vs mCherry+ (mNSCs)
Background-corrected; n = 3 replicates (~10 cells per condition per replicate); per-replicate means; paired.
Replicate	mCherry negative	mCherry positive	ratio pos/neg
1	2438.8	1341.56	0.550088
2	2762.26	1473.94	0.5336
3	2263.79	1344.38	0.593864
Mean	2488.28	1386.63
SD	252.895	75.631
Reduction (%)	44.2738
Test	p	marker
Paired two-tailed t-test	0.00921984	**
