## Supplementary material for "Co-option of CENP-A for activity-induced neuronal plasticity": Figure 2-figure supplement 1-source data 2

### Sheet: README
Figure 2-figure supplement 1-source data 2 (panel Figure 2-figure supplement 1D)
Stankovic et al., Co-option of CENP-A for activity-induced neuronal plasticity
Panel content	Live imaging of CENP-A-EGFP in non-activated (+TTX, -KCl) mNSC-derived neurons: whole nucleus and centromeric.
Replicates and n	N=3 independent differentiations ; 42 frames (~3 min per frame); each cell normalized to its own first frame.
Statistical test	No within-panel test. These recordings are the non-activated comparator for Figure 2I (activated vs non-activated, unpaired two-tailed Welch's t-test; computed in Figure 2-source data 5).
Result	Activated vs non-activated: whole nucleus P=0.02; centromeric P=0.20 (ns).
Data presentation	Bars or points show means; error bars SD; points are biological replicates unless stated otherwise.
Significance	* P<0.05, ** P<0.01, *** P<0.001, ns not significant.
Formulas	Summary values, P values and markers are live formulas computed from the data sheets in this file.
Sheets	Contents
S2D	Panel summary: per-replicate values, means, SD and statistics.
S2D per-frame means	Per-replicate mean at each frame, mean and SD across replicates (plotted values).
S2D whole nucleus cells	Whole nucleus: one row per cell, 42 frames.
S2D centromeric cells	Centromeric: one row per cell, 42 frames.

### Sheet: S2D
Figure S2D -- live imaging, non-activated mNSC-derived neurons
Whole nucleus and centromeric CENP-A-EGFP, 42 frames, each cell normalized to its first frame. n = 3 differentiations (7, 8, 10 cells).
Replicate	Whole nucleus session mean	Centromeric session mean
1	1.07503	1.05316
2	1.04002	1.09194
3	1.09427	1.04538
Mean	1.06978	1.06349
SD	0.0275051	0.0249408
