## Supplementary material for "Co-option of CENP-A for activity-induced neuronal plasticity": Figure 2-figure supplement 1-source data 3

### Sheet: README
Figure 2-figure supplement 1-source data 3 (panel Figure 2-figure supplement 1G)
Stankovic et al., Co-option of CENP-A for activity-induced neuronal plasticity
Panel content	Percentage of mCherry-positive cells that are non-centromeric-CENP-A-positive, shCTRL vs shDAXX, non-activated and activated.
Replicates and n	N=4 biological replicates.
Statistical test	Paired two-tailed t-tests.
Result	Non-activated 7.5% vs 8.2%, P=0.81 (ns); activated 69.6% vs 29.2%, P=0.046.
Data presentation	Bars or points show means; error bars SD; points are biological replicates unless stated otherwise.
Significance	* P<0.05, ** P<0.01, *** P<0.001, ns not significant.
Formulas	Summary values, P values and markers are live formulas computed from the data sheets in this file.
Sheets	Contents
S2G	Panel summary: per-replicate values, means, SD and statistics.

### Sheet: S2G
Figure S2G - % of mCherry+ cells that are ncCENP-A-positive
% of mCherry+ (shRNA-expressing) cells that are non-centromeric-CENP-A-positive. n = 4 biological replicates; shCTRL and shDAXX paired within each replicate.
Replicate	shCTRL NA	shDAXX NA	shCTRL activated	shDAXX activated
1	5.0766	4.3669	59.2857	21.6471
2	11.9118	5.585	72.2222	19.2857
3	5.20405	9.1898	70	62.8342
4	7.82705	13.7579	76.9231	12.9371
Mean	7.50487	8.2249	69.6077	29.176
SD	3.19974	4.21894	7.46208	22.7382
Test	p	marker
Non-activated: shCTRL vs shDAXX (paired)	0.809143	ns
Activated: shCTRL vs shDAXX (paired)	0.0464954	*
