## Supplementary material for "Co-option of CENP-A for activity-induced neuronal plasticity": Figure 2-figure supplement 1-source data 4

### Sheet: README
Figure 2-figure supplement 1-source data 4 (panel Figure 2-figure supplement 1H)
Stankovic et al., Co-option of CENP-A for activity-induced neuronal plasticity
Panel content	Percentage of mCherry-positive cells that are FOS-positive, shCTRL vs shDAXX, non-activated and activated.
Replicates and n	N=4 biological replicates.
Statistical test	Paired two-tailed t-tests.
Result	Non-activated 7.1% vs 12.3%, P=0.003; activated 60.8% vs 28.4%, P=0.012.
Data presentation	Bars or points show means; error bars SD; points are biological replicates unless stated otherwise.
Significance	* P<0.05, ** P<0.01, *** P<0.001, ns not significant.
Formulas	Summary values, P values and markers are live formulas computed from the data sheets in this file.
Sheets	Contents
S2H	Panel summary: per-replicate values, means, SD and statistics.

### Sheet: S2H
Figure S2H - % of mCherry+ cells that are FOS-positive
% of mCherry+ (shRNA-expressing) cells that are FOS-positive. n = 4 biological replicates; shCTRL and shDAXX paired within each replicate.
Replicate	shCTRL NA	shDAXX NA	shCTRL activated	shDAXX activated
1	6.9044	11.2421	61.3158	28.5714
2	9.127	14.1129	64.0698	16.4103
3	5.85685	12.785	54.7481	25
4	6.4133	11.2421	63.0137	43.75
Mean	7.07539	12.3455	60.7868	28.4329
SD	1.43313	1.38469	4.18263	11.4158
Test	p	marker
Non-activated: shCTRL vs shDAXX (paired)	0.00267231	**
Activated: shCTRL vs shDAXX (paired)	0.011723	*
