## Supplementary material for "Co-option of CENP-A for activity-induced neuronal plasticity": Figure 3-figure supplement 1-source data 1

### Sheet: README
Figure 3-figure supplement 1-source data 1 (panel Figure 3-figure supplement 1B)
Stankovic et al., Co-option of CENP-A for activity-induced neuronal plasticity
Panel content	Spearman correlation of CENP-A ChIP read coverage in 10 kb bins across all six libraries.
Replicates and n	6 libraries (3 non-activated, 3 activated); 256,746 non-zero bins.
Statistical test	Descriptive.
Result	Replicate 3 of each condition is a correlation outlier and was excluded from downstream analyses.
Data presentation	Bars or points show means; error bars SD; points are biological replicates unless stated otherwise.
Significance	* P<0.05, ** P<0.01, *** P<0.001, ns not significant.
Formulas	Summary values are live formulas computed from the data sheets in this file where applicable.
Note	The A3 vs NA1 coefficient (0.065) is displayed as 0.06 in the figure.
Sheets	Contents
S3B	Panel summary: per-replicate values, means, SD and statistics.
PCA (related QC)	Related QC: principal component analysis of genome-wide read coverage (deepTools plotPCA); not plotted in a figure panel.

### Sheet: S3B
Figure S3B - Spearman correlation, 10 kb genome-wide bins
chip_HC_n = non activated (NA) replicate n; chip_PTZ_n = activated (A) replicate n. Values as computed; the A3-vs-NA1 cell (0.065) displays as 0.06 in the panel (rounding only, not a data discrepancy).
	chip_HC_1	chip_HC_2	chip_HC_3	chip_PTZ_1	chip_PTZ_2	chip_PTZ_3
chip_HC_1	1	0.5698	0.2133	0.5073	0.5201	0.065
chip_HC_2	0.5698	1	0.1469	0.3682	0.461	0.0262
chip_HC_3	0.2133	0.1469	1	0.2635	0.2273	0.1394
chip_PTZ_1	0.5073	0.3682	0.2635	1	0.4846	0.1173
chip_PTZ_2	0.5201	0.461	0.2273	0.4846	1	0.074
chip_PTZ_3	0.065	0.0262	0.1394	0.1173	0.074	1
bins used (nonzero)	256746
bins total	273248

### Sheet: PCA (related QC)
Related QC: PCA of genome-wide read coverage (not plotted in a figure panel)
deepTools plotPCA output. ChIP and input tracks for non-activated (HC) and activated (PTZ), replicates 1-3.
Component	chip_HC_1	chip_HC_2	chip_HC_3	chip_PTZ_1	chip_PTZ_2	chip_PTZ_3	input_HC_1	input_HC_2	input_HC_3	input_PTZ_1	input_PTZ_2	input_PTZ_3	Eigenvalue
1	-15.7007	-21.1487	-23.1564	-19.7559	-18.5844	-24.364	65.9076	13.8058	-19.191	39.2493	38.8861	-15.9476	10768.9
2	4.99895	0.993775	-2.83937	1.86422	3.18964	-3.07344	-2.19448	2.56722	-2.92009	-1.78507	3.01665	-3.818	103.931
3	-2.8768	-0.370877	0.87852	-2.14101	-2.06511	1.10867	-3.64475	5.05848	1.22276	-1.15426	3.94572	0.038662	76.5332
4	0.125081	0.17397	0.196627	-0.167894	-0.219987	0.183517	2.12879	1.54112	0.029135	-2.88855	-1.05695	-0.0448682	16.5654
5	-0.725726	0.465581	0.491248	0.0499849	0.51093	0.614095	0.469875	-2.06042	-0.030805	-1.51453	2.17363	-0.443861	13.3079
6	-1.70432	0.109702	-0.08804	0.199645	1.91338	0.241927	0.0794303	0.49758	-0.144832	0.334502	-0.584337	-0.85464	8.1425
7	0.340159	0.574616	0.989541	-0.154007	-0.732699	0.94305	0.061366	0.0445747	-0.603691	0.445295	-0.317863	-1.59034	6.0737
8	0.0252097	1.40972	-0.429367	-1.08788	0.101731	-0.28521	0.025154	-0.0946287	0.252931	0.105171	-0.114395	0.0915603	3.55358
9	0.105558	-0.176356	-0.235574	0.0858984	-0.0835993	-0.0848184	0.0513604	-0.0811129	1.04954	-0.00109279	-0.0287234	-0.601081	1.59218
10	-0.352689	0.473814	-0.238492	0.688525	-0.418959	-0.150966	-0.00102112	0.0395079	-0.0373147	0.000266795	-0.00271019	3.92839e-05	1.08111
11	-0.042908	0.0308505	0.355525	0.00796338	0.0146669	-0.379915	-0.00082914	-0.00032155	0.0441534	-0.00045677	-0.0027117	-0.0260167	0.27644
12	-4.19109e-15	1.92901e-15	6.30052e-15	1.91513e-15	-7.63278e-15	-1.65423e-14	7.66054e-15	1.51823e-14	-9.54792e-15	-1.36002e-15	1.92069e-14	-9.2773e-15	6.04936e-28
