## Supplementary material for "Co-option of CENP-A for activity-induced neuronal plasticity": Figure 3-figure supplement 1-source data 2

### Sheet: README
Figure 3-figure supplement 1-source data 2 (panel Figure 3-figure supplement 1C)
Stankovic et al., Co-option of CENP-A for activity-induced neuronal plasticity
Panel content	Number of MACS2 (BAMPE, broad) peaks and fraction of reads in peaks (FRiP) per library.
Replicates and n	6 libraries; replicates 1 and 2 shown in the panel.
Statistical test	Descriptive.
Result	NA1 5,965 peaks (FRiP 1.7%); NA2 141 (0.4%); A1 3,733 (1.8%); A2 302 (0.4%).
Data presentation	Bars or points show means; error bars SD; points are biological replicates unless stated otherwise.
Significance	* P<0.05, ** P<0.01, *** P<0.001, ns not significant.
Formulas	Summary values are live formulas computed from the data sheets in this file where applicable.
Sheets	Contents
S3C	Panel summary: per-replicate values, means, SD and statistics.

### Sheet: S3C
Figure S3C -- called-peak counts and FRiP per library
mainchrom = peaks on main chromosomes only (used for the figure bar heights and FRiP); allchrom includes non-canonical contigs.
library	condition	replicate	status	peaks_BAMPE_mainchrom	peaks_BAMPE_allchrom	peaks_BAM	FRiP_BAM	peak_genome_coverage_BAM	depth_normalization_scaling_factor	binned_reads_10kb
chip_HC_1	HC	1	strong (kept)	5965	5991	6693	0.017	0	0.8202	20735949
chip_HC_2	HC	2	near noise	141	143	391	0.004	0	1.8754	9171587
chip_HC_3	HC	3	excluded (rep3)	9	16	11	0.003	0	6.6856	2551174
chip_PTZ_1	PTZ	1	strong (kept)	3733	3757	4547	0.018	0	1.7974	9454342
chip_PTZ_2	PTZ	2	near noise	302	325	222	0.004	0	1.3694	12339738
chip_PTZ_3	PTZ	3	excluded (rep3)	220	220	276	0.014	0	29.1577	429150
