## Supplementary material for "Co-option of CENP-A for activity-induced neuronal plasticity": Figure 4-figure supplement 1-source data 1

### Sheet: README
Figure 4-figure supplement 1-source data 1 (panel Figure 4-figure supplement 1B)
Stankovic et al., Co-option of CENP-A for activity-induced neuronal plasticity
Panel content	Number of ARC-positive cells per DG, shCTRL vs shCENP-A.
Replicates and n	N=4 matched pairs (one shCTRL and one shCENP-A mouse per batch, processed together).
Statistical test	Paired two-tailed t-test (randomized block design).
Result	2.6-fold reduction; P=0.035.
Data presentation	Bars or points show means; error bars SD; points are biological replicates unless stated otherwise.
Significance	* P<0.05, ** P<0.01, *** P<0.001, ns not significant.
Formulas	Summary values, P values and markers are live formulas computed from the data sheets in this file.
Sheets	Contents
S4B	Panel summary: per-replicate values, means, SD and statistics.
S4B	Number of cells.

### Sheet: S4B
Figure S4B - Total ARC+ cells per DG, shCTRL vs shCENP-A
Live formula against 'S4B data'. Paired two-tailed t-test on batch-matched pairs (randomized block design).
Quantity	shCTRL	shCENP-A
Mean	3255	1250.75
SD	1169.96	103.645
n	4	4
Fold (shCTRL / shCENP-A)	2.60244
Paired two-tailed t-test, p	0.0350962	*

### Sheet: S4B data
Figure S4B - Total ARC+ cells per DG (raw)
n = 4 matched pairs (one shCTRL and one shCENP-A mouse per batch, processed together; row = batch).
batch (pair)	shCTRL	shCENP-A
1	4716	1404
2	3684	1184
3	2280	1224
4	2340	1191
