## Supplementary material for "Co-option of CENP-A for activity-induced neuronal plasticity": Figure 4-figure supplement 1-source data 2

### Sheet: README
Figure 4-figure supplement 1-source data 2 (panel Figure 4-figure supplement 1C)
Stankovic et al., Co-option of CENP-A for activity-induced neuronal plasticity
Panel content	Fos and Cenpa RPKM in non-activated and activated dentate gyrus, shCTRL vs shFos; reanalysis of published bulk RNA-seq (Su et al., 2017).
Replicates and n	N=3 per group.
Statistical test	Unpaired two-tailed Welch's t-tests.
Result	Fos shCTRL vs shFos P=0.006; Cenpa shCTRL vs shFos P=0.63 (ns).
Data presentation	Bars or points show means; error bars SD; points are biological replicates unless stated otherwise.
Significance	* P<0.05, ** P<0.01, *** P<0.001, ns not significant.
Formulas	Summary values, P values and markers are live formulas computed from the data sheets in this file.
Sheets	Contents
S4C	Panel summary: per-replicate values, means, SD and statistics.
S4C data	Data.

### Sheet: S4C
Figure S4C - Fos and Cenp-a RPKM (activated), shCTRL vs shFos
Live formulas against 'S4C data'. Unpaired two-tailed Welch's t-tests.
Group	Mean	SD	n
Fos NA	6.45352	0.767161	3
Fos shCTRL (activated)	76.456	9.69899	3
Fos shFos (activated)	36.4942	7.33788	3
Cenp-a NA	3.58465	0.857505	3
Cenp-a shCTRL (activated)	84.3112	18.4638	3
Cenp-a shFos (activated)	90.8995	10.7922	3
Comparison	p (unpaired Welch t-test)	marker
Fos: NA vs shCTRL (activated)	0.00608497	**
Fos: shCTRL vs shFos (activated)	0.00582724	**
Cenp-a: NA vs shCTRL (activated)	0.0168261	*
Cenp-a: shCTRL vs shFos (activated)	0.628255	ns

### Sheet: S4C data
Figure S4C - Fos/Cenp-a RPKM, reanalysis of published bulk RNA-seq (raw)
n = 3 per group; reanalysis of published data (PubMed 28166220).
Fos NA	Fos shCTRL (activated)	Fos shFos (activated)	Cenp-a NA	Cenp-a shCTRL (activated)	Cenp-a shFos (activated)
6.90906	86.8456	44.8598	3.58535	65.79	83.1455
6.8837	67.6401	33.4761	2.7268	102.717	86.3279
5.5678	74.8822	31.1466	4.44181	84.4267	103.225
