## Supplementary material for "Co-option of CENP-A for activity-induced neuronal plasticity": Figure 4-figure supplement 1-source data 3

### Sheet: README
Figure 4-figure supplement 1-source data 3 (panel Figure 4-figure supplement 1E)
Stankovic et al., Co-option of CENP-A for activity-induced neuronal plasticity
Panel content	Normalized CENP-A-EGFP and FOS intensities in mNSC-derived neurons at 8, 15, 30 and 60 min after 90 mM KCl (non-activated set to 1).
Replicates and n	N=3 biological replicates (~60 cells per timepoint per replicate); per-replicate means.
Statistical test	Descriptive values; repeated-measures ANOVA results are reported in the legend.
Result	Mean and SD across replicates per timepoint.
Data presentation	Bars or points show means; error bars SD; points are biological replicates unless stated otherwise.
Significance	* P<0.05, ** P<0.01, *** P<0.001, ns not significant.
Formulas	Summary values, P values and markers are live formulas computed from the data sheets in this file.
Sheets	Contents
S4E	Panel summary: per-replicate values, means, SD and statistics.
S4E data	Fluorescent Intensities.

### Sheet: S4E
Figure S4E - CENP-A-EGFP and FOS intensity time course, 90 mM KCl
Descriptive (mean +/- SD across the 3 replicate means at each timepoint). Live formulas against 'S4E data'.
Timepoint	CENP-A-EGFP mean	CENP-A-EGFP SD	FOS mean	FOS SD
NA	1	0	1	0
8 min	1.79265	0.790475	1.35567	0.122007
15 min	2.54774	0.511064	1.61859	0.439661
30 min	2.24783	0.624494	1.88968	0.610964
1 h	2.82517	1.09778	3.47555	0.509666

### Sheet: S4E data
Figure S4E- CENP-A-EGFP and FOS intensity time course, 90 mM KCl (raw)
n = 3 biological replicates (independent differentiations; 60 cells total). Per-replicate means, normalized to NA = 1.
Channel	Replicate	NA	8 min	15 min	30 min	1 h
CENP-A-EGFP	1	1	0.978349	2.00161	1.64096	1.65965
CENP-A-EGFP	2	1	2.55692	3.01443	2.88857	3.83955
CENP-A-EGFP	3	1	1.84267	2.62718	2.21395	2.97632
FOS	1	1	1.48267	1.17109	1.27239	3.99461
FOS	2	1	1.23936	2.04997	2.49412	2.97583
FOS	3	1	1.34498	1.63473	1.90252	3.45621
